# Bias invariant RNA-seq metadata annotation

**DOI:** 10.1101/2020.11.26.399568

**Authors:** Hannes Wartmann, Sven Heins, Karin Kloiber, Stefan Bonn

## Abstract

Recent technological advances have resulted in an unprecedented increase in publicly available biomedical data, yet the reuse of the data is often precluded by experimental bias and a lack of annotation depth and consistency. Here we investigate RNA-seq metadata prediction based on gene expression values. We present a deep-learning based domain adaptation algorithm for the automatic annotation of RNA-seq metadata. We show how our algorithm outperforms existing approaches as well as traditional deep learning methods for the prediction of tissue, sample source, and patient sex information across several large data repositories. By using a model architecture similar to siamese networks the algorithm is able to learn biases from datasets with few samples. Our domain adaptation approach achieves metadata annotation accuracies up to 12.3% better than a previously published method. Lastly, we provide a list of more than 10,000 novel tissue and sex label annotations for 8,495 unique SRA samples.
