## Supplementary material for "Bias invariant RNA-seq metadata annotation": labeled_sample_ids_SRA_test_sex.csv

run_accession	sex
SRR1164809	1
SRR1164835	1
SRR1164814	1
SRR1164883	1
SRR1164828	1
SRR1164836	1
SRR1164804	1
SRR1164834	1
SRR1164885	1
SRR1164826	1
SRR1164860	1
SRR1164880	1
SRR1164875	1
SRR1164798	1
SRR1164815	1
SRR1164877	1
SRR1164806	1
SRR1164819	1
SRR1164805	1
SRR1164864	1
SRR1164803	1
SRR1164818	1
SRR1164796	1
SRR1164801	1
SRR1164887	1
SRR1164800	1
SRR1164810	1
SRR1164817	1
SRR1164862	1
SRR1164822	1
SRR1164837	1
SRR1164795	1
SRR1164884	1
SRR1164816	1
SRR1164886	1
SRR1164823	1
SRR1164807	1
SRR1164868	1
SRR1164871	1
SRR1164790	1
SRR1164891	1
SRR1164797	1
SRR1164792	1
SRR1164812	1
SRR1164851	1
SRR1164853	1
SRR1164854	1
SRR1164788	1
SRR1164825	1
SRR1164863	1
SRR1164874	1
SRR1164789	1
SRR1164846	1
SRR1164793	1
SRR1164827	1
SRR1164881	1
SRR1164838	1
SRR1164859	1
SRR1164876	1
SRR1164888	1
SRR1164856	1
SRR1164844	1
SRR1164848	1
SRR1164843	1
SRR1164833	1
SRR1164869	1
SRR1164787	1
SRR1164845	1
SRR1164842	1
SRR1164878	1
SRR1164829	1
SRR1164840	1
SRR1164852	1
SRR1164811	1
SRR537116	0
SRR1851004	0
SRR1851003	0
SRR1851002	0
SRR1851001	0
SRR1850998	0
SRR1850999	0
SRR1850997	0
SRR1851016	0
SRR1851014	0
SRR1851015	0
SRR1851013	0
SRR1851012	0
SRR1851011	0
SRR1851009	0
SRR1851008	0
SRR1851007	0
SRR1851006	0
SRR1851005	0
SRR1850994	0
SRR1850990	0
SRR1850989	0
SRR1850987	0
SRR1850984	0
SRR1850981	0
SRR1850980	0
SRR1850979	0
SRR1850977	0
SRR1850976	0
SRR1850974	0
SRR1850972	0
SRR1850970	0
SRR1850971	0
SRR1850967	0
SRR1850966	0
SRR1850963	0
SRR1850962	0
SRR1850961	0
SRR1850959	0
SRR1850958	0
SRR1850988	0
SRR1850957	0
SRR1850955	0
SRR1850954	0
SRR1850952	0
SRR1850982	0
SRR1850950	0
SRR1850949	0
SRR1850947	0
SRR1850946	0
SRR1850944	0
SRR1850943	0
SRR1850942	0
SRR1850941	0
SRR1850938	0
SRR1850939	0
SRR1850937	0
SRR2015715	1
SRR2015735	1
SRR2015759	1
SRR2015753	1
SRR2015755	1
SRR2015754	1
SRR2015749	1
SRR2015750	1
SRR2015751	1
SRR2015748	1
SRR2015747	1
SRR2015744	1
SRR2015739	1
SRR2015737	1
SRR2015736	1
SRR2015732	1
SRR2015733	1
SRR2015731	1
SRR2015730	1
SRR2015728	1
SRR2015729	1
SRR2015726	1
SRR2015723	1
SRR2015722	1
SRR2015721	1
SRR2015720	1
SRR2015719	1
SRR2015716	1
SRR2015714	1
SRR2015713	1
SRR2015785	1
SRR2015782	1
SRR2015781	1
SRR2015780	1
SRR2015779	1
SRR2015778	1
SRR2015776	1
SRR2015774	1
SRR2015772	1
SRR2015771	1
SRR2015769	1
SRR2015768	1
SRR2015767	1
SRR2015766	1
SRR2015763	1
SRR2015761	1
SRR2015760	1
SRR1424657	1
SRR1424659	1
SRR1424660	1
SRR1424661	1
SRR1424662	1
SRR1424664	1
SRR1424666	1
SRR1424667	1
SRR1424670	1
SRR1424672	1
SRR1424674	1
SRR1424673	1
SRR1424678	1
SRR1424679	1
SRR1424680	1
SRR1424683	1
SRR1424686	1
SRR1424688	1
SRR1424689	1
SRR1424691	1
SRR1424684	1
SRR1424693	1
SRR1424694	1
SRR1424695	1
SRR1424696	1
SRR1424698	1
SRR1424699	1
SRR1424702	1
SRR1424704	1
SRR1424706	1
SRR1424707	1
SRR2305537	0
SRR2305476	0
SRR2305508	0
SRR2305521	0
SRR2305486	0
SRR2305519	0
SRR2305515	0
SRR2305528	0
SRR2305498	0
SRR2305488	0
SRR2305536	0
SRR2305525	0
SRR2305509	0
SRR2305501	0
SRR2305524	0
SRR2305489	0
SRR2305516	0
SRR2305507	0
SRR2305497	0
SRR2305485	0
SRR2305522	0
SRR2305533	0
SRR2305534	0
SRR2305517	0
SRR2305504	0
SRR2305492	0
SRR2305514	0
SRR2305531	0
SRR2305477	0
SRR2305480	0
SRR2305529	0
SRR1220184	1
SRR1220143	1
SRR1220179	1
SRR1220181	1
SRR1220183	1
SRR1220148	1
SRR1220175	1
SRR1220166	1
SRR1220171	1
SRR1220177	1
SRR1220178	1
SRR1220176	1
SRR1220168	1
SRR1220174	1
SRR1220146	1
SRR1220150	1
SRR1220170	1
SRR1220156	1
SRR1220167	1
SRR1220160	1
SRR1220159	1
SRR1220151	1
SRR1744423	0
SRR1744425	0
SRR1744426	0
SRR1744427	0
SRR1744428	0
SRR1744429	0
SRR1744424	0
SRR057652	1
SRR057653	1
SRR057654	1
SRR057656	1
SRR057658	1
SRR493937	0
SRR493941	0
SRR493943	0
SRR493945	0
SRR493949	0
SRR493951	0
SRR493957	0
SRR493959	0
SRR493961	0
SRR493962	0
SRR493963	0
SRR493965	0
SRR493966	0
SRR493967	0
SRR493968	0
SRR493970	0
SRR493971	0
SRR493972	0
SRR2878964	0
SRR2878962	0
SRR2878961	0
SRR2878959	0
SRR2878958	0
SRR2878954	0
SRR2878953	0
SRR976225	1
SRR976226	1
SRR976227	1
SRR976228	1
SRR976229	1
SRR976230	1
SRR976231	1
SRR976233	1
SRR976234	1
SRR976235	1
SRR976236	1
SRR976239	1
SRR976238	1
SRR976241	1
SRR976242	1
SRR976243	1
SRR976245	1
SRR976246	1
SRR976247	1
SRR976249	1
SRR3096660	0
SRR3096655	0
SRR3096653	0
SRR3096648	0
SRR3096625	0
SRR3096525	0
SRR1300793	1
SRR1300797	1
SRR1300799	1
SRR1300801	1
SRR1300803	1
SRR1300805	1
SRR1300809	1
SRR1300813	1
SRR1300817	1
SRR1300827	1
SRR1300823	1
SRR1181604	1
SRR1181605	1
SRR1181601	1
SRR1181618	1
SRR1181612	1
SRR1181603	1
SRR1181602	1
SRR1181613	1
SRR1181615	1
SRR1181610	1
SRR1181606	1
SRR1181614	1
SRR1181617	1
SRR1181607	1
SRR1181609	1
SRR1181616	1
SRR1181611	1
SRR1181619	1
SRR1200850	0
SRR1200852	0
SRR1200856	0
SRR1200860	0
SRR1200862	0
SRR1200868	0
SRR1200870	0
SRR1200872	0
SRR1200878	0
SRR1200880	0
SRR1200882	0
SRR1200884	0
SRR1607654	0
SRR1607656	0
SRR1607658	0
SRR1607659	0
SRR1607661	0
SRR1607662	0
SRR1607670	0
SRR1607669	0
SRR1607671	0
SRR1607655	0
SRR1607664	0
SRR1607665	0
ERR103423	1
ERR103437	1
ERR103434	1
ERR103424	1
ERR103422	1
ERR103438	1
ERR103436	1
ERR103432	1
ERR103428	1
ERR103431	1
ERR103430	1
ERR103427	1
ERR103429	1
ERR103425	1
SRR1313288	1
SRR1313289	1
SRR1313291	1
SRR1313293	1
SRR1313294	1
SRR1313295	1
SRR1313296	1
SRR1313297	1
SRR1313298	1
SRR1313299	1
SRR1313300	1
SRR1313301	1
SRR1313302	1
SRR1313303	1
SRR2392510	1
SRR2392509	1
SRR2392507	1
SRR2392506	1
SRR2392505	1
SRR2392501	1
SRR2392500	1
SRR519067	0
SRR519070	0
SRR519072	0
SRR519073	0
SRR519074	0
SRR519076	0
SRR519077	0
SRR519078	0
SRR519079	0
SRR1105579	0
SRR1105607	0
SRR1105608	0
SRR1105609	0
SRR1105610	0
SRR1105611	0
SRR1105614	0
SRR1105615	0
SRR1105577	0
SRR1105612	0
SRR1105613	0
SRR1105616	0
SRR923921	1
SRR923923	1
SRR923924	1
SRR923926	1
SRR923929	1
SRR923928	1
SRR923930	1
SRR923933	1
SRR993713	1
SRR993715	1
SRR993716	1
SRR993717	1
SRR993718	1
SRR993719	1
SRR993720	1
SRR993721	1
SRR993722	1
SRR993723	1
SRR993724	1
SRR1298966	0
SRR1298969	0
SRR1298972	0
SRR2180192	0
SRR2180191	0
SRR2180190	0
SRR2180189	0
SRR2180182	0
SRR2180180	0
SRR2180179	0
SRR2180178	0
SRR2180177	0
SRR1554240	1
SRR1554241	1
SRR1554242	1
SRR1554243	1
SRR1554245	1
SRR1554246	1
SRR1554247	1
SRR1554248	1
SRR1554249	1
SRR1554251	1
SRR1024120	1
SRR1024122	1
SRR1024126	1
SRR1024128	1
SRR1024130	1
SRR1024132	1
SRR1024133	1
SRR1024135	1
SRR1024136	1
SRR1024138	1
SRR1024140	1
SRR1024141	1
SRR299115	1
SRR968069	0
SRR968071	0
SRR968072	0
SRR968073	0
SRR968074	0
SRR968075	0
SRR968076	0
SRR1984291	0
SRR1984211	0
SRR1984207	0
SRR1984290	0
SRR1950125	0
SRR1984165	0
SRR1952527	0
SRR1942938	1
SRR1942946	1
SRR1942952	1
SRR1942985	1
SRR1942989	1
SRR1054283	1
SRR1054284	1
SRR1054285	1
SRR1054286	1
SRR1054287	1
SRR1054288	1
SRR1054289	1
SRR1054290	1
SRR1054292	1
SRR1150532	0
SRR1150535	0
SRR1150534	0
SRR2040583	1
SRR2040582	1
SRR2040581	1
SRR2040579	1
SRR2040580	1
SRR2040577	1
SRR2040576	1
SRR2040575	1
DRR001625	1
DRR001628	1
DRR001623	1
DRR001629	1
DRR001627	1
DRR001630	1
SRR645776	0
SRR645777	0
SRR645778	0
SRR645779	0
SRR645780	0
SRR645781	0
SRR645782	0
SRR645783	0
SRR2064837	1
SRR2068781	1
SRR2068818	1
SRR2068819	1
SRR2068820	1
SRR2070628	1
SRR2068830	1
SRR066423	1
SRR066430	1
SRR066437	1
SRR066451	1
SRR066453	1
SRR066455	1
ERR420387	1
ERR420386	1
ERR420392	1
ERR420388	1
ERR420390	1
ERR420393	1
ERR173280	1
ERR173260	1
ERR173266	1
ERR173261	1
ERR173274	1
SRR1561956	1
SRR1561957	1
SRR1561958	1
SRR1561959	1
SRR1561960	1
SRR1561962	1
SRR2924888	0
SRR2924900	0
SRR2924896	0
SRR2924901	0
SRR2924894	0
SRR2924897	0
SRR2414436	0
SRR2414417	0
SRR2414416	0
SRR2414435	0
SRR2299424	0
SRR2414418	0
SRR635193	0
SRR638932	0
SRR638941	0
SRR638937	0
SRR638939	0
SRR206981	1
SRR2016704	1
SRR2016807	1
SRR2016810	1
SRR1555096	0
SRR1555248	0
SRR1555673	0
SRR1555674	0
SRR1555808	0
SRR1606305	1
SRR1606308	1
SRR1606311	1
SRR956936	0
SRR956940	0
SRR2761449	1
SRR2761451	1
SRR2761216	1
SRR534563	1
SRR534564	1
SRR534565	1
SRR534566	1
SRR1564403	1
SRR1564405	1
SRR2176382	0
SRR2013436	1
SRR2013434	1
SRR1825695	1
SRR1825697	1
SRR1654790	1
SRR1654792	1
SRR1654791	1
SRR525100	1
SRR1207812	1
SRR1207813	1
DRR033935	0
DRR033937	0
ERR039137	1
ERR039139	1
ERR039138	1
SRR1561743	0
SRR1561744	0
SRR2603888	1
SRR2603944	1
SRR1637089	0
SRR835999	0
SRR1185102	1
SRR1185103	1
SRR1571326	0
SRR1571328	0
SRR2039179	1
SRR1182644	0
SRR2154090	1
SRR2644789	1
SRR572528	0
SRR1264501	0
SRR816289	1
SRR1199126	0
SRR816288	1
SRR2305535	0
SRR1164892	1
SRR1164879	1
SRR1024125	1
SRR2305482	0
SRR1220169	1
SRR1825690	1
SRR1300829	1
SRR1851010	0
SRR1424656	1
SRR1181608	1
SRR519069	0
DRR001622	1
SRR2878960	0
SRR1220163	1
SRR645775	0
SRR2305532	0
SRR1654793	1
SRR1220149	1
SRR1607663	0
SRR2180185	0
SRR1220152	1
SRR2015752	1
ERR103435	1
SRR1105617	0
SRR923927	1
SRR1606307	1
SRR1164824	1
SRR1607668	0
ERR420389	1
SRR1850940	0
SRR2015773	1
SRR1424697	1
SRR519075	0
SRR2878956	0
SRR1607657	0
SRR1606301	1
SRR1424668	1
DRR033936	0
SRR968070	0
SRR1164858	1
SRR1024134	1
SRR1164882	1
ERR103433	1
SRR1554244	1
SRR1164855	1
SRR519071	0
SRR493955	0
SRR1024127	1
SRR1850975	0
SRR2305520	0
SRR2015765	1
SRR2015727	1
SRR1164850	1
SRR1024129	1
SRR1850983	0
SRR1424682	1
SRR3096662	0
SRR2015746	1
SRR1164813	1
SRR1200854	0
SRR956938	0
SRR1220147	1
SRR1424692	1
SRR1207811	1
SRR1200864	0
SRR1942962	1
SRR1300811	1
SRR1164847	1
SRR2016741	1
SRR2015770	1
SRR2305472	0
ERR173279	1
SRR1220155	1
SRR1851000	0
SRR1220144	1
SRR2015775	1
SRR2305494	0
SRR493939	0
SRR1850978	0
SRR1850968	0
SRR1424685	1
SRR2305518	0
SRR1850965	0
SRR206980	1
SRR2305503	0
SRR2015764	1
SRR2176383	0
SRR1770388	1
SRR1164867	1
SRR1607660	0
SRR1220182	1
SRR493969	0
SRR2015783	1
SRR1942929	1
SRR1424669	1
SRR1164831	1
SRR1164799	1
SRR1424676	1
SRR1984262	0
SRR1164861	1
SRR2180183	0
SRR1164849	1
SRR1024124	1
SRR1200858	0
SRR2015741	1
SRR2305474	0
SRR2015745	1
SRR1850993	0
SRR493964	0
SRR1164830	1
SRR1850973	0
SRR1024137	1
SRR1771984	1
SRR3096657	0
SRR2305511	0
SRR3096511	0
SRR1424658	1
SRR1220164	1
SRR968077	0
SRR1024139	1
SRR976240	1
SRR2015740	1
SRR1942956	1
SRR1164865	1
SRR1424687	1
SRR493947	0
SRR2392508	1
SRR1424663	1
SRR968078	0
SRR1984289	0
SRR2878963	0
SRR2013433	1
SRR923932	1
SRR1942983	1
SRR1164873	1
SRR1220165	1
SRR836000	0
SRR1606310	1
SRR1555812	0
SRR1200866	0
SRR1300821	1
SRR1850964	0
SRR1164832	1
ERR103426	1
SRR1150536	0
SRR1825693	1
SRR1850948	0
SRR1850991	0
SRR1164870	1
SRR1164821	1
SRR1220173	1
ERR103421	1
SRR2305495	0
SRR1561742	0
SRR519065	0
SRR1942960	1
SRR519066	0
SRR1850986	0
SRR057657	1
SRR2015724	1
SRR923925	1
SRR993714	1
SRR1850951	0
SRR1424703	1
SRR1220161	1
SRR1313290	1
SRR2040578	1
SRR2016711	1
DRR001624	1
SRR1424701	1
SRR1850945	0
SRR956937	0
SRR2015743	1
SRR1850960	0
SRR2015718	1
SRR1850969	0
SRR2878957	0
SRR2155378	0
SRR1220145	1
SRR976248	1
SRR1300791	1
SRR1313292	1
SRR057655	1
SRR956939	0
SRR2015725	1
SRR1424665	1
SRR2016701	1
SRR1424675	1
SRR1424700	1
SRR057651	1
ERR420391	1
SRR2305512	0
SRR2070736	1
SRR2761446	1
SRR2305527	0
SRR493953	0
SRR1300815	1
SRR976232	1
SRR2305500	0
SRR1024123	1
SRR1850953	0
SRR2015757	1
SRR2155389	0
SRR2305491	0
SRR1105578	0
SRR2392499	1
SRR1220154	1
SRR057650	1
SRR2603346	1
SRR1161300	1
SRR1850996	0
SRR923920	1
SRR1220162	1
SRR923931	1
SRR1424671	1
SRR1850995	0
SRR1264499	0
SRR1164808	1
DRR001626	1
SRR2015762	1
SRR1554250	1
SRR2305540	0
SRR2015717	1
SRR1850956	0
SRR1220180	1
SRR1424681	1
SRR1300795	1
SRR2180181	0
SRR2305513	0
SRR1164841	1
SRR3096652	0
SRR1220172	1
SRR1164889	1
SRR1200876	0
SRR1636985	0
SRR1607667	0
SRR1164802	1
SRR1164820	1
SRR1424677	1
SRR057649	1
SRR519068	0
SRR2015734	1
SRR2013435	1
SRR1164857	1
SRR1220153	1
SRR2761447	1
SRR1164839	1
SRR1164794	1
SRR2015758	1
SRR1561961	1
SRR638936	0
SRR1607666	0
SRR1300825	1
SRR1744422	0
SRR1300819	1
SRR1984288	0
SRR2015784	1
SRR1300807	1
SRR1024131	1
SRR1164890	1
SRR1850992	0
SRR2995147	1
SRR2015756	1
SRR2015777	1
SRR2878955	0
SRR1024121	1
SRR1850985	0
SRR2305506	0
SRR2015738	1
SRR1164791	1
SRR2015742	1
SRR1424690	1
SRR1164872	1
SRR1200874	0
SRR2305538	0
SRR1054291	1
