## Supplementary material for "Bias invariant RNA-seq metadata annotation": labeled_sample_ids_SRA_test_tissue.csv

run_accession	tissue
SRR534317	BRAIN
SRR191639	BREAST
SRR191640	BREAST
SRR191641	BREAST
SRR191642	BREAST
SRR191643	BREAST
SRR191644	BREAST
SRR537099	BREAST
SRR537101	BREAST
SRR537102	BREAST
SRR537104	BREAST
SRR537105	LUNG
SRR537106	LUNG
SRR537107	LUNG
SRR537108	LUNG
SRR537109	LUNG
SRR537113	KIDNEY
SRR537114	KIDNEY
SRR537115	KIDNEY
SRR537116	UTERUS
SRR537117	LUNG
SRR537118	LUNG
SRR537119	LUNG
SRR537120	LUNG
SRR537124	KIDNEY
SRR537125	KIDNEY
SRR537126	KIDNEY
SRR1521427	BRAIN
SRR1521428	BRAIN
SRR1521430	BRAIN
SRR1521429	BRAIN
SRR1521432	BRAIN
SRR1521433	BRAIN
SRR1521436	BRAIN
SRR1521437	BRAIN
SRR1521431	BRAIN
SRR1521438	BRAIN
SRR1521439	BRAIN
SRR1521440	BRAIN
SRR1521441	BRAIN
SRR1521443	BRAIN
SRR1521442	BRAIN
SRR1521444	BRAIN
SRR1521445	BRAIN
ERR668351	BRAIN
ERR668391	BRAIN
ERR668394	BRAIN
ERR668407	BRAIN
ERR668371	BRAIN
ERR668396	BRAIN
ERR668338	BRAIN
ERR668346	BRAIN
ERR668353	BRAIN
ERR668344	BRAIN
ERR668379	BRAIN
ERR668354	BRAIN
ERR668329	BRAIN
ERR668369	BRAIN
SRR1747143	BRAIN
SRR1747144	BRAIN
SRR1747145	BRAIN
SRR1747146	BRAIN
SRR1747148	BRAIN
SRR1747147	BRAIN
SRR1747149	BRAIN
SRR1747150	BRAIN
SRR1747151	BRAIN
SRR1747152	BRAIN
SRR1747153	BRAIN
SRR1747154	BRAIN
SRR1747155	BRAIN
SRR1747156	BRAIN
SRR1747157	BRAIN
SRR1747159	BRAIN
SRR1747158	BRAIN
SRR1747160	BRAIN
SRR1747161	BRAIN
SRR1747162	BRAIN
SRR1747163	BRAIN
SRR1747164	BRAIN
SRR1747165	BRAIN
SRR1747167	BRAIN
SRR1747166	BRAIN
SRR1747168	BRAIN
SRR1747169	BRAIN
SRR1747170	BRAIN
SRR1747172	BRAIN
SRR1747171	BRAIN
SRR1747173	BRAIN
SRR1747174	BRAIN
SRR1747175	BRAIN
SRR1747176	BRAIN
SRR1747177	BRAIN
SRR1747178	BRAIN
SRR1747179	BRAIN
SRR1747180	BRAIN
SRR1747181	BRAIN
SRR1747183	BRAIN
SRR1747182	BRAIN
SRR1747184	BRAIN
SRR1747185	BRAIN
SRR1747186	BRAIN
SRR1747187	BRAIN
SRR1747188	BRAIN
SRR1747189	BRAIN
SRR1747191	BRAIN
SRR1747190	BRAIN
SRR1747192	BRAIN
SRR1747193	BRAIN
SRR1747194	BRAIN
SRR1747195	BRAIN
SRR1747197	BRAIN
SRR1747196	BRAIN
SRR1747199	BRAIN
SRR1747198	BRAIN
SRR1747200	BRAIN
SRR1747201	BRAIN
SRR1747202	BRAIN
SRR1747203	BRAIN
SRR1747204	BRAIN
SRR1747205	BRAIN
SRR1747206	BRAIN
SRR1747207	BRAIN
SRR1747208	BRAIN
SRR1747210	BRAIN
SRR1747209	BRAIN
SRR1747211	BRAIN
SRR902932	BRAIN
SRR902936	BRAIN
SRR902939	BRAIN
SRR902996	BRAIN
SRR903008	BRAIN
SRR903002	BRAIN
SRR903032	BRAIN
SRR903038	BRAIN
SRR903044	BRAIN
SRR903082	BRAIN
SRR903090	BRAIN
SRR903098	BRAIN
SRR903106	BRAIN
SRR903114	BRAIN
SRR903122	BRAIN
SRR903130	BRAIN
SRR903146	BRAIN
SRR903138	BRAIN
SRR903154	BRAIN
SRR903162	BRAIN
SRR903170	BRAIN
SRR903210	BRAIN
SRR903218	BRAIN
SRR903226	BRAIN
SRR903242	BRAIN
SRR903234	BRAIN
SRR903258	BRAIN
SRR903250	BRAIN
SRR903266	BRAIN
SRR903274	BRAIN
SRR903282	BRAIN
SRR903290	BRAIN
SRR903298	BRAIN
SRR903324	BRAIN
SRR903330	BRAIN
SRR903336	BRAIN
SRR1576140	ESOPHAGUS
SRR1576141	ESOPHAGUS
SRR1576145	KIDNEY
SRR1576144	KIDNEY
SRR1576146	LIVER
SRR1576147	LIVER
SRR1576148	LUNG
SRR1576149	LUNG
SRR1576152	BRAIN
SRR1576155	OVARY
SRR1576157	PROSTATE
SRR1576161	TESTIS
SRR1576163	THYROID
SRR1576170	ESOPHAGUS
SRR1576172	KIDNEY
SRR1576173	LIVER
SRR1576174	LUNG
SRR1576177	BRAIN
SRR1576180	OVARY
SRR1576182	PROSTATE
SRR1576186	TESTIS
SRR1576188	THYROID
SRR1617451	LUNG
SRR1617450	LUNG
SRR975587	LIVER
SRR975588	LIVER
SRR975589	LIVER
SRR975590	LIVER
SRR975591	LIVER
SRR975592	LIVER
SRR975593	LIVER
SRR975594	LIVER
SRR975595	LIVER
SRR975597	LIVER
SRR975596	LIVER
SRR975598	LIVER
SRR975599	LIVER
SRR975600	LIVER
SRR975601	LIVER
SRR975602	LIVER
SRR975603	LIVER
SRR975604	LIVER
SRR1927048	BRAIN
SRR1927061	BRAIN
SRR1927060	BRAIN
SRR1927059	BRAIN
SRR1927058	BRAIN
SRR1927057	BRAIN
SRR1927055	BRAIN
SRR1927056	BRAIN
SRR1927054	BRAIN
SRR1927052	BRAIN
SRR1927053	BRAIN
SRR1927051	BRAIN
SRR1927050	BRAIN
SRR1927049	BRAIN
SRR1927047	BRAIN
SRR1927046	BRAIN
SRR1927045	BRAIN
SRR1927044	BRAIN
SRR1927043	BRAIN
SRR1927042	BRAIN
SRR1927040	BRAIN
SRR1927039	BRAIN
SRR1927038	BRAIN
SRR1927037	BRAIN
SRR1927036	BRAIN
SRR1927035	BRAIN
SRR1927034	BRAIN
SRR1927033	BRAIN
SRR1927032	BRAIN
SRR1927031	BRAIN
SRR1927030	BRAIN
SRR1927028	BRAIN
SRR1927029	BRAIN
SRR1927027	BRAIN
SRR1927026	BRAIN
SRR1927024	BRAIN
SRR1927025	BRAIN
SRR1927023	BRAIN
SRR1927022	BRAIN
SRR1927021	BRAIN
SRR1927020	BRAIN
SRR1927019	BRAIN
SRR1927071	BRAIN
SRR1927069	BRAIN
SRR1927070	BRAIN
SRR1927068	BRAIN
SRR1927066	BRAIN
SRR1927065	BRAIN
SRR1927067	BRAIN
SRR1927064	BRAIN
SRR1927063	BRAIN
SRR1927062	BRAIN
SRR1424656	BRAIN
SRR1424657	BRAIN
SRR1424658	BRAIN
SRR1424659	BRAIN
SRR1424660	BRAIN
SRR1424661	BRAIN
SRR1424662	BRAIN
SRR1424663	BRAIN
SRR1424664	BRAIN
SRR1424665	BRAIN
SRR1424666	BRAIN
SRR1424667	BRAIN
SRR1424668	BRAIN
SRR1424669	BRAIN
SRR1424670	BRAIN
SRR1424671	BRAIN
SRR1424672	BRAIN
SRR1424674	BRAIN
SRR1424673	BRAIN
SRR1424675	BRAIN
SRR1424676	BRAIN
SRR1424677	BRAIN
SRR1424678	BRAIN
SRR1424679	BRAIN
SRR1424680	BRAIN
SRR1424681	BRAIN
SRR1424682	BRAIN
SRR1424683	BRAIN
SRR1424685	BRAIN
SRR1424686	BRAIN
SRR1424687	BRAIN
SRR1424688	BRAIN
SRR1424689	BRAIN
SRR1424690	BRAIN
SRR1424691	BRAIN
SRR1424692	BRAIN
SRR1424684	BRAIN
SRR1424693	BRAIN
SRR1424694	BRAIN
SRR1424695	BRAIN
SRR1424696	BRAIN
SRR1424697	BRAIN
SRR1424698	BRAIN
SRR1424699	BRAIN
SRR1424700	BRAIN
SRR1424701	BRAIN
SRR1424702	BRAIN
SRR1424703	BRAIN
SRR1424704	BRAIN
SRR1424706	BRAIN
SRR1424707	BRAIN
ERR030885	KIDNEY
ERR030893	KIDNEY
ERR030874	OVARY
ERR030901	OVARY
ERR030890	BRAIN
ERR030882	BRAIN
ERR030891	BREAST
ERR030872	THYROID
ERR030903	THYROID
ERR030889	ADRENAL GLAND
ERR030881	ADRENAL GLAND
ERR030902	TESTIS
ERR030873	TESTIS
ERR030877	PROSTATE
ERR030898	PROSTATE
ERR030895	LIVER
ERR030887	LIVER
ERR030896	LUNG
ERR030879	LUNG
SRR949076	BONE MARROW
SRR949078	BONE MARROW
SRR949077	BONE MARROW
SRR949079	BONE MARROW
SRR949081	BONE MARROW
SRR949082	BONE MARROW
SRR949083	BONE MARROW
SRR949084	BONE MARROW
SRR949085	BONE MARROW
SRR949090	BONE MARROW
SRR949096	BONE MARROW
SRR949099	BONE MARROW
SRR949102	BONE MARROW
SRR949104	BONE MARROW
SRR949108	BONE MARROW
SRR949110	BONE MARROW
SRR949111	BONE MARROW
SRR949113	BONE MARROW
SRR949119	BONE MARROW
SRR949123	BONE MARROW
SRR949124	BONE MARROW
SRR1698134	SKIN
SRR1698135	SKIN
SRR1698136	SKIN
SRR1698137	SKIN
SRR1698138	SKIN
SRR1698139	SKIN
SRR1698141	SKIN
SRR1698140	SKIN
SRR1698143	SKIN
SRR1698144	SKIN
SRR1698145	SKIN
SRR1698146	SKIN
SRR1698147	SKIN
SRR1698148	SKIN
SRR1698149	SKIN
SRR1698150	SKIN
SRR1698151	SKIN
SRR1698152	SKIN
SRR1698153	SKIN
SRR1698154	SKIN
SRR1698155	SKIN
SRR1698156	SKIN
SRR1698157	SKIN
SRR1698158	SKIN
SRR1698159	SKIN
SRR1698160	SKIN
SRR1698161	SKIN
SRR1698163	SKIN
SRR1698162	SKIN
SRR1698164	SKIN
SRR1698166	SKIN
SRR1698165	SKIN
SRR1698167	SKIN
SRR1698168	SKIN
SRR1698169	SKIN
SRR1698170	SKIN
SRR1698171	SKIN
SRR1698172	SKIN
SRR1698174	SKIN
SRR1698177	SKIN
SRR1698175	SKIN
SRR2557127	BRAIN
SRR2557125	BRAIN
SRR2557126	BRAIN
SRR2557124	BRAIN
SRR1744422	SKIN
SRR1744423	SKIN
SRR1744425	SKIN
SRR1744426	SKIN
SRR1744427	SKIN
SRR1744428	SKIN
SRR1744429	SKIN
SRR1744424	SKIN
SRR1798182	SKIN
SRR1798179	SKIN
SRR1798180	SKIN
SRR1798181	SKIN
SRR1798163	SKIN
SRR1798178	SKIN
SRR1798177	SKIN
SRR1798176	SKIN
SRR1798175	SKIN
SRR1798173	SKIN
SRR1798174	SKIN
SRR1798170	SKIN
SRR1798172	SKIN
SRR1798171	SKIN
SRR1798166	SKIN
SRR1798167	SKIN
SRR1798169	SKIN
SRR1798168	SKIN
SRR1798165	SKIN
SRR1798164	SKIN
SRR1798162	SKIN
SRR1798160	SKIN
SRR1798159	SKIN
SRR1798161	SKIN
SRR1798157	SKIN
SRR1798156	SKIN
SRR1798155	SKIN
SRR1798158	SKIN
SRR1798153	SKIN
SRR1798151	SKIN
SRR1798150	SKIN
SRR1798154	SKIN
SRR1798152	SKIN
SRR1798149	SKIN
SRR1798147	SKIN
SRR1798148	SKIN
SRR1798144	SKIN
SRR1798146	SKIN
SRR1798145	SKIN
SRR1798143	SKIN
SRR1004284	BRAIN
SRR1004285	BRAIN
SRR1004286	BRAIN
SRR1004287	BRAIN
SRR1004288	BRAIN
SRR1004289	BRAIN
SRR1004290	BRAIN
SRR1004291	BRAIN
SRR1004292	BRAIN
SRR1004293	BRAIN
SRR1004294	BRAIN
SRR1004295	BRAIN
SRR1004296	BRAIN
SRR1004297	BRAIN
SRR1004299	BRAIN
SRR1004298	BRAIN
SRR1004300	BRAIN
SRR1004301	BRAIN
SRR1004302	BRAIN
SRR1004303	BRAIN
SRR1004304	BRAIN
SRR1004305	BRAIN
SRR1004307	BRAIN
SRR1004306	BRAIN
SRR1004308	BRAIN
SRR1004309	BRAIN
SRR1004310	BRAIN
SRR1004311	BRAIN
SRR1004312	BRAIN
SRR1004313	BRAIN
SRR1004314	BRAIN
SRR1004315	BRAIN
SRR1004317	BRAIN
SRR1004316	BRAIN
SRR1004318	BRAIN
SRR1004319	BRAIN
SRR1004321	BRAIN
SRR1004320	BRAIN
SRR837822	LIVER
SRR837826	LIVER
SRR837829	LIVER
SRR837832	LIVER
SRR837838	LIVER
SRR837844	LIVER
SRR837847	LIVER
SRR837850	LIVER
SRR1130143	BRAIN
SRR1130243	BRAIN
SRR1130448	BRAIN
SRR1130508	BRAIN
SRR1130605	BRAIN
SRR1130768	BRAIN
SRR1130770	BRAIN
SRR1130772	BRAIN
SRR1130774	BRAIN
SRR1130827	BRAIN
SRR1130927	BRAIN
SRR1131110	BRAIN
SRR1131112	BRAIN
SRR1131114	BRAIN
SRR1131116	BRAIN
SRR1131119	BRAIN
SRR1131625	BRAIN
SRR1131659	BRAIN
SRR1131661	BRAIN
SRR1131663	BRAIN
SRR1131665	BRAIN
SRR1131667	BRAIN
SRR1131745	BRAIN
SRR1131920	BRAIN
SRR1131929	BRAIN
SRR1131931	BRAIN
SRR1131935	BRAIN
SRR1132102	BRAIN
SRR1132101	BRAIN
SRR1132104	BRAIN
SRR1132106	BRAIN
SRR1132108	BRAIN
SRR1132110	BRAIN
SRR1132112	BRAIN
SRR1132122	BRAIN
SRR2046295	LUNG
SRR2046425	LUNG
SRR2046435	LUNG
SRR2046423	LUNG
SRR2046443	LUNG
SRR2046437	LUNG
SRR1777876	OVARY
SRR2046426	LUNG
SRR2046431	LUNG
SRR2046430	LUNG
SRR1777878	OVARY
SRR2046452	LUNG
SRR2046433	LUNG
SRR1777877	OVARY
SRR2046451	LUNG
SRR563525	BRAIN
SRR563526	BRAIN
SRR563527	BRAIN
SRR563528	BRAIN
SRR563529	BRAIN
SRR563530	BRAIN
SRR563531	BRAIN
SRR563532	BRAIN
SRR563533	BRAIN
SRR563534	BRAIN
SRR563535	BRAIN
SRR563536	BRAIN
SRR563537	BRAIN
SRR563538	BRAIN
SRR563539	BRAIN
SRR563540	BRAIN
SRR563541	BRAIN
SRR563542	BRAIN
SRR563543	BRAIN
SRR563544	BRAIN
SRR563545	BRAIN
SRR563546	BRAIN
SRR563547	BRAIN
SRR563548	BRAIN
SRR563549	BRAIN
SRR563550	BRAIN
SRR563551	BRAIN
SRR563552	BRAIN
SRR563553	BRAIN
SRR563554	BRAIN
SRR563555	BRAIN
SRR563556	BRAIN
SRR563557	BRAIN
SRR945202	KIDNEY
SRR945204	KIDNEY
SRR945206	KIDNEY
SRR945208	KIDNEY
SRR945212	KIDNEY
SRR945214	BRAIN
SRR945210	KIDNEY
SRR945218	BRAIN
SRR945216	BRAIN
SRR945220	BRAIN
SRR945222	BRAIN
SRR945224	BRAIN
SRR945226	BRAIN
SRR945228	BRAIN
SRR945230	BRAIN
SRR945232	BRAIN
SRR945234	BRAIN
SRR945236	BRAIN
SRR945238	BRAIN
SRR945240	BRAIN
SRR945242	BRAIN
SRR945244	BRAIN
SRR945246	BRAIN
SRR945248	BRAIN
SRR057649	PROSTATE
SRR057650	PROSTATE
SRR057651	PROSTATE
SRR057652	PROSTATE
SRR057653	PROSTATE
SRR057654	PROSTATE
SRR057655	PROSTATE
SRR057656	PROSTATE
SRR057657	PROSTATE
SRR057658	PROSTATE
SRR1970395	SKIN
SRR1970420	SKIN
SRR1970419	SKIN
SRR1970418	SKIN
SRR1970417	SKIN
SRR1970416	SKIN
SRR1970415	SKIN
SRR1970414	SKIN
SRR1970413	SKIN
SRR1970412	SKIN
SRR1970411	SKIN
SRR1970410	SKIN
SRR1970409	SKIN
SRR1970408	SKIN
SRR1970407	SKIN
SRR1970406	SKIN
SRR1970405	SKIN
SRR1970404	SKIN
SRR1970403	SKIN
SRR1970402	SKIN
SRR1970401	SKIN
SRR1970400	SKIN
SRR1970399	SKIN
SRR1970398	SKIN
SRR1970397	SKIN
SRR1970396	SKIN
SRR1970394	SKIN
SRR1970393	SKIN
SRR1036005	BONE MARROW
SRR1036013	BONE MARROW
SRR1036010	BONE MARROW
SRR620034	BONE MARROW
SRR620031	BONE MARROW
SRR620026	BONE MARROW
SRR620035	BONE MARROW
SRR620040	BONE MARROW
SRR620041	BONE MARROW
SRR620042	BONE MARROW
SRR620043	BONE MARROW
SRR620096	BONE MARROW
SRR621699	BONE MARROW
SRR620125	BONE MARROW
SRR621700	BONE MARROW
SRR620126	BONE MARROW
SRR620128	BONE MARROW
SRR620132	BONE MARROW
SRR620134	BONE MARROW
SRR620150	BONE MARROW
SRR620154	BONE MARROW
SRR620159	BONE MARROW
SRR648404	BRAIN
SRR648405	BRAIN
SRR648406	BRAIN
SRR648407	BRAIN
SRR648408	BRAIN
SRR648409	BRAIN
SRR648410	BRAIN
SRR648411	BRAIN
SRR648412	BRAIN
SRR648413	BRAIN
SRR648414	BRAIN
SRR648415	BRAIN
SRR648416	BRAIN
SRR648417	BRAIN
SRR648418	BRAIN
SRR648419	BRAIN
SRR648420	BRAIN
SRR648421	BRAIN
SRR648422	BRAIN
SRR648423	BRAIN
SRR648424	BRAIN
SRR648425	BRAIN
SRR648426	BRAIN
SRR648427	BRAIN
SRR648428	BRAIN
SRR514127	BRAIN
SRR514128	BRAIN
SRR514130	BRAIN
SRR514131	BRAIN
SRR514132	BRAIN
SRR514133	BRAIN
SRR514134	BRAIN
SRR514135	BRAIN
SRR514136	BRAIN
SRR514137	BRAIN
SRR514138	BRAIN
SRR514139	BRAIN
SRR514140	BRAIN
SRR514141	BRAIN
SRR514142	BRAIN
SRR514143	BRAIN
SRR514144	BRAIN
SRR514145	BRAIN
SRR514146	BRAIN
SRR514147	BRAIN
SRR514148	BRAIN
SRR514149	BRAIN
SRR514150	BRAIN
SRR1047813	BRAIN
SRR1047818	BRAIN
SRR1047823	BRAIN
SRR1047828	BRAIN
SRR1047833	BRAIN
SRR1047838	BRAIN
SRR1047843	BRAIN
SRR1047848	BRAIN
SRR1047853	BRAIN
SRR1047858	BRAIN
SRR1047863	BRAIN
SRR1047864	BRAIN
SRR1047865	BRAIN
SRR1047866	BRAIN
SRR1047867	BRAIN
SRR1047868	BRAIN
SRR1047869	BRAIN
SRR1047870	BRAIN
SRR1047871	BRAIN
SRR1047872	BRAIN
SRR1047873	BRAIN
SRR1047874	BRAIN
SRR1691634	BONE MARROW
SRR1691635	BONE MARROW
SRR1691633	BONE MARROW
SRR1691638	BONE MARROW
SRR1691636	BONE MARROW
SRR1691637	BONE MARROW
SRR1691639	BONE MARROW
SRR1691641	BONE MARROW
SRR1691640	BONE MARROW
SRR1691642	BONE MARROW
SRR1691644	BONE MARROW
SRR1691643	BONE MARROW
SRR1691645	BONE MARROW
SRR1691646	BONE MARROW
SRR1691647	BONE MARROW
SRR1691648	BONE MARROW
SRR1648318	TESTIS
SRR1648322	TESTIS
SRR1027188	BREAST
SRR1027189	BREAST
SRR1027190	BREAST
SRR1015608	BRAIN
SRR1015609	BRAIN
SRR1015620	BRAIN
SRR1015621	BRAIN
SRR1057960	BRAIN
SRR1057961	BRAIN
SRR1057962	BRAIN
SRR1057964	BRAIN
SRR1057965	BRAIN
SRR1057966	BRAIN
SRR1057967	BRAIN
SRR1057968	BRAIN
SRR1057969	BRAIN
SRR1057970	BRAIN
SRR1057971	BRAIN
SRR1057972	BRAIN
SRR1057973	BRAIN
SRR1057974	BRAIN
SRR1057975	BRAIN
SRR1057976	BRAIN
SRR1374334	SKIN
SRR1374335	SKIN
SRR1374337	SKIN
SRR1374336	SKIN
SRR1374338	SKIN
SRR1374339	SKIN
SRR1374340	SKIN
SRR1374341	SKIN
SRR1374342	SKIN
SRR1374343	SKIN
SRR1374344	SKIN
SRR1374345	SKIN
SRR1374346	SKIN
SRR1374347	SKIN
SRR1374349	SKIN
SRR1374348	SKIN
SRR1374351	SKIN
SRR1374353	SKIN
SRR1374352	SKIN
SRR1374354	SKIN
SRR1957124	ADRENAL GLAND
SRR1957125	BRAIN
SRR1957209	UTERUS
SRR1957207	THYROID
SRR1957205	STOMACH
SRR1957198	PROSTATE
SRR1957195	LUNG
SRR1957193	LIVER
SRR1957192	KIDNEY
SRR1957188	LIVER
SRR1957186	BRAIN
SRR1957183	BRAIN
SRR070177	KIDNEY
SRR070179	KIDNEY
SRR070181	KIDNEY
SRR070183	KIDNEY
SRR070185	KIDNEY
SRR070187	KIDNEY
SRR070189	KIDNEY
SRR070191	KIDNEY
SRR070193	KIDNEY
SRR070195	KIDNEY
SRR2040272	BONE MARROW
SRR2040271	BONE MARROW
SRR2040270	BONE MARROW
SRR2040269	BONE MARROW
SRR2040268	BONE MARROW
SRR2040266	BONE MARROW
SRR2040267	BONE MARROW
SRR2040265	BONE MARROW
SRR886370	KIDNEY
SRR886371	KIDNEY
SRR886372	KIDNEY
SRR886373	KIDNEY
SRR886374	KIDNEY
SRR886375	KIDNEY
SRR886376	KIDNEY
SRR886377	KIDNEY
SRR886378	KIDNEY
SRR886379	KIDNEY
SRR886380	KIDNEY
SRR886381	KIDNEY
SRR886382	KIDNEY
SRR886383	KIDNEY
SRR886384	KIDNEY
SRR886385	KIDNEY
SRR886387	KIDNEY
SRR886386	KIDNEY
SRR886388	KIDNEY
SRR886389	KIDNEY
SRR2954767	KIDNEY
SRR2954768	KIDNEY
SRR2954769	KIDNEY
SRR2954770	KIDNEY
SRR2954771	KIDNEY
SRR2954778	STOMACH
SRR2954779	STOMACH
SRR2954780	STOMACH
SRR2954781	STOMACH
SRR2954782	STOMACH
SRR2954789	LIVER
SRR2954790	LIVER
SRR2954791	LIVER
SRR2954792	LIVER
SRR2954793	LIVER
SRR2026315	BRAIN
SRR2026313	BRAIN
SRR2026314	BRAIN
SRR2026319	BRAIN
SRR2026326	BRAIN
SRR2026325	BRAIN
SRR2026323	BRAIN
SRR2026324	BRAIN
SRR2026322	BRAIN
SRR2026321	BRAIN
SRR2026320	BRAIN
SRR2026317	BRAIN
SRR2026318	BRAIN
SRR2026316	BRAIN
SRR2026312	BRAIN
SRR2026311	BRAIN
SRR2026310	BRAIN
SRR2026309	BRAIN
ERR103423	BRAIN
ERR103435	BRAIN
ERR103437	BRAIN
ERR103434	BRAIN
ERR103424	BRAIN
ERR103422	BRAIN
ERR103438	BRAIN
ERR103436	BRAIN
ERR103432	BRAIN
ERR103433	BRAIN
ERR103428	BRAIN
ERR103431	BRAIN
ERR103426	BRAIN
ERR103430	BRAIN
ERR103427	BRAIN
ERR103429	BRAIN
ERR103425	BRAIN
ERR103421	BRAIN
SRR835009	KIDNEY
SRR835011	KIDNEY
SRR835010	KIDNEY
SRR835014	PANCREAS
SRR835015	PANCREAS
SRR835016	PANCREAS
SRR306838	BRAIN
SRR306839	BRAIN
SRR306840	BRAIN
SRR306841	BRAIN
SRR306842	BRAIN
SRR306843	BRAIN
SRR306844	BRAIN
SRR306845	BRAIN
SRR306851	KIDNEY
SRR306852	KIDNEY
SRR306853	KIDNEY
SRR306854	LIVER
SRR306856	LIVER
SRR306857	TESTIS
SRR306858	TESTIS
SRR1027985	LUNG
SRR1027988	LUNG
SRR1027994	LUNG
SRR1027997	LUNG
SRR1028000	LUNG
SRR363685	BRAIN
SRR363686	BRAIN
SRR363687	BRAIN
SRR363688	BRAIN
SRR363689	BRAIN
SRR363690	BRAIN
SRR363691	BRAIN
SRR363692	BRAIN
SRR363693	BRAIN
SRR363694	BRAIN
SRR363695	BRAIN
SRR363696	BRAIN
SRR363697	BRAIN
SRR363698	BRAIN
SRR363699	BRAIN
SRR363700	BRAIN
SRR363701	BRAIN
SRR1222585	BRAIN
SRR1222586	BRAIN
SRR1222587	BRAIN
SRR1222589	BRAIN
SRR1222590	BRAIN
SRR1222592	BRAIN
SRR1222599	BRAIN
SRR1222677	BRAIN
SRR1222678	BRAIN
SRR1222680	BRAIN
SRR1222682	BRAIN
SRR1222684	BRAIN
SRR1222685	BRAIN
SRR1222686	BRAIN
SRR1658409	THYROID
SRR1658410	THYROID
SRR1658412	THYROID
SRR1658411	THYROID
SRR1658414	THYROID
SRR1658415	THYROID
SRR1658416	THYROID
SRR1658417	THYROID
SRR1658418	THYROID
SRR1658419	THYROID
SRR1658420	THYROID
SRR1658413	THYROID
SRR1658421	THYROID
SRR1658422	THYROID
SRR1658423	THYROID
SRR1658424	THYROID
SRR2226738	BRAIN
SRR2226707	BRAIN
SRR2226706	BRAIN
SRR2226705	BRAIN
SRR2226704	BRAIN
SRR2226703	BRAIN
SRR2226702	BRAIN
SRR519065	SKIN
SRR519066	SKIN
SRR519067	SKIN
SRR519068	SKIN
SRR519069	SKIN
SRR519070	SKIN
SRR519071	SKIN
SRR519072	SKIN
SRR519073	SKIN
SRR519074	SKIN
SRR519075	SKIN
SRR519076	SKIN
SRR519077	SKIN
SRR519078	SKIN
SRR519079	SKIN
SRR1186600	LIVER
SRR1186601	LIVER
SRR1186602	LIVER
SRR1186603	LIVER
SRR1186604	LIVER
SRR1186605	LIVER
SRR1186606	LIVER
SRR1186607	LIVER
SRR1186608	LIVER
SRR1186609	LIVER
SRR1186610	LIVER
SRR1186611	LIVER
SRR1186613	LIVER
SRR1186614	LIVER
SRR1186615	LIVER
SRR298696	ADRENAL GLAND
SRR298697	BRAIN
SRR298698	BREAST
SRR298701	KIDNEY
SRR298702	LIVER
SRR298703	LUNG
SRR298705	OVARY
SRR298706	PROSTATE
SRR298708	TESTIS
SRR1105578	BREAST
SRR1105579	BREAST
SRR1105607	BREAST
SRR1105608	BREAST
SRR1105609	BREAST
SRR1105610	BREAST
SRR1105611	BREAST
SRR1105614	BREAST
SRR1105615	BREAST
SRR1105617	BREAST
SRR1105577	BREAST
SRR1105612	BREAST
SRR1105613	BREAST
SRR1105616	BREAST
SRR1656634	LIVER
SRR1656635	LIVER
SRR1656636	LIVER
SRR1656637	LIVER
SRR1656638	LIVER
SRR1656639	LIVER
SRR1656640	LIVER
SRR1656641	LIVER
SRR1656642	LIVER
SRR1656643	LIVER
SRR1656644	LIVER
SRR1656645	LIVER
SRR1656646	LIVER
SRR1656647	LIVER
SRR786614	BRAIN
SRR786615	BRAIN
SRR786616	BRAIN
SRR786617	BRAIN
SRR786618	BRAIN
SRR786619	BRAIN
SRR786620	BRAIN
SRR786621	BRAIN
SRR786622	BRAIN
SRR786623	BRAIN
SRR786624	BRAIN
SRR786625	BRAIN
SRR786626	BRAIN
SRR786627	BRAIN
SRR2047482	BRAIN
SRR2047493	BRAIN
SRR2047494	BRAIN
SRR2047491	BRAIN
SRR2047490	BRAIN
SRR2047489	BRAIN
SRR2047488	BRAIN
SRR2047487	BRAIN
SRR2047486	BRAIN
SRR2047485	BRAIN
SRR2047483	BRAIN
SRR2047484	BRAIN
SRR2047481	BRAIN
SRR2047480	BRAIN
SRR948491	BONE MARROW
SRR948493	BONE MARROW
SRR948494	BONE MARROW
SRR948497	BONE MARROW
SRR948500	BONE MARROW
SRR948501	BONE MARROW
SRR993713	PROSTATE
SRR993714	PROSTATE
SRR993715	PROSTATE
SRR993716	PROSTATE
SRR993717	PROSTATE
SRR993718	PROSTATE
SRR993719	PROSTATE
SRR993720	PROSTATE
SRR993721	PROSTATE
SRR993722	PROSTATE
SRR993723	PROSTATE
SRR993724	PROSTATE
SRR787271	BRAIN
SRR787272	BREAST
SRR787275	KIDNEY
SRR787276	LIVER
SRR787277	LUNG
SRR787279	OVARY
SRR787280	PROSTATE
SRR787281	SKIN
SRR2444104	LUNG
SRR2444103	LUNG
SRR2444102	LUNG
SRR2444101	LUNG
SRR2444100	LUNG
SRR2444099	LUNG
SRR2444098	LUNG
SRR2444097	LUNG
SRR2444096	LUNG
SRR2444095	LUNG
SRR2444094	LUNG
SRR2444093	LUNG
SRR1603663	BRAIN
SRR1603666	BRAIN
SRR1603664	BRAIN
SRR1603665	BRAIN
SRR1603668	BRAIN
SRR1603669	BRAIN
SRR1603667	BRAIN
SRR1603672	BRAIN
SRR1603670	BRAIN
SRR1603661	BRAIN
SRR1603671	BRAIN
SRR1603662	BRAIN
SRR649360	BRAIN
SRR649361	BRAIN
SRR649362	TESTIS
SRR649364	OVARY
SRR943339	BRAIN
SRR943341	OVARY
SRR943357	BRAIN
SRR943358	BRAIN
SRR1554240	BRAIN
SRR1554241	BRAIN
SRR1554242	BRAIN
SRR1554243	BRAIN
SRR1554244	BRAIN
SRR1554245	BRAIN
SRR1554246	BRAIN
SRR1554247	BRAIN
SRR1554248	BRAIN
SRR1554249	BRAIN
SRR1554250	BRAIN
SRR1554251	BRAIN
SRR2389090	LIVER
SRR2506790	LIVER
SRR2506769	LIVER
SRR2506771	LIVER
SRR2506770	LIVER
SRR2506774	LIVER
SRR2506772	LIVER
SRR2506949	LIVER
SRR2506928	LIVER
SRR2506915	LIVER
SRR2506792	LIVER
SRR2506791	LIVER
SRR1509481	KIDNEY
SRR1509482	KIDNEY
SRR1509483	KIDNEY
SRR1509484	KIDNEY
SRR1509485	KIDNEY
SRR1509486	KIDNEY
SRR1648445	KIDNEY
SRR1648447	KIDNEY
SRR1648448	KIDNEY
SRR1648449	KIDNEY
SRR1648450	KIDNEY
SRR299106	BRAIN
SRR299107	KIDNEY
SRR299108	LIVER
SRR299109	BRAIN
SRR299110	BRAIN
SRR299115	TESTIS
SRR1024131	BRAIN
SRR1024132	BRAIN
SRR1024133	BRAIN
SRR1024134	BRAIN
SRR1024135	BRAIN
SRR1024136	BRAIN
SRR1024137	BRAIN
SRR1024138	BRAIN
SRR1024139	BRAIN
SRR1024140	BRAIN
SRR1024141	BRAIN
SRR032116	LIVER
SRR032118	LIVER
SRR032119	LIVER
SRR032120	LIVER
SRR032121	LIVER
SRR032122	LIVER
SRR032123	LIVER
SRR032124	LIVER
SRR032125	LIVER
SRR032126	LIVER
SRR032127	LIVER
SRR1660804	BRAIN
SRR1660806	BRAIN
SRR1660808	BRAIN
SRR1660810	BRAIN
SRR1803369	BRAIN
SRR1803370	BRAIN
SRR1803371	BRAIN
SRR1803372	BRAIN
SRR1803373	BRAIN
SRR1803374	BRAIN
SRR1803375	BRAIN
SRR1024120	BRAIN
SRR1024121	BRAIN
SRR1024123	BRAIN
SRR1024122	BRAIN
SRR1024124	BRAIN
SRR1024125	BRAIN
SRR1024126	BRAIN
SRR1024127	BRAIN
SRR1024128	BRAIN
SRR1024129	BRAIN
SRR1024130	BRAIN
SRR934360	THYROID
SRR934363	THYROID
SRR934362	THYROID
SRR934364	THYROID
SRR934365	THYROID
SRR934366	THYROID
SRR934367	THYROID
SRR934368	THYROID
SRR934369	THYROID
SRR934370	THYROID
SRR934361	THYROID
SRR557139	BONE MARROW
SRR557140	BONE MARROW
SRR1150532	UTERUS
SRR1150535	UTERUS
SRR1150534	UTERUS
SRR1150536	UTERUS
SRR2859776	LUNG
SRR2859775	LUNG
SRR2859774	LUNG
SRR2859773	LUNG
SRR2859772	LUNG
SRR2859771	LUNG
SRR2859770	LUNG
SRR2859769	LUNG
SRR2859768	LUNG
SRR2859767	LUNG
SRR1054283	PROSTATE
SRR1054284	PROSTATE
SRR1054285	PROSTATE
SRR1054286	PROSTATE
SRR1054287	PROSTATE
SRR1054288	PROSTATE
SRR1054289	PROSTATE
SRR1054290	PROSTATE
SRR1054291	PROSTATE
SRR1054292	PROSTATE
SRR363756	SKIN
SRR363757	SKIN
SRR363758	SKIN
SRR363759	SKIN
SRR363760	SKIN
SRR363761	SKIN
SRR363762	SKIN
SRR363763	SKIN
SRR363764	SKIN
SRR363765	SKIN
SRR1984262	OVARY
SRR309262	BRAIN
SRR309263	TESTIS
SRR309264	LIVER
SRR961667	SKIN
SRR961668	SKIN
SRR950079	BRAIN
SRR950081	BRAIN
SRR950083	BRAIN
SRR950087	BRAIN
SRR2040583	TESTIS
SRR2040582	TESTIS
SRR2040581	TESTIS
SRR2040579	LIVER
SRR2040580	LIVER
SRR2040576	BRAIN
SRR2040575	BRAIN
DRR001622	BRAIN
DRR001625	BRAIN
DRR001628	BRAIN
DRR001623	BRAIN
DRR001626	BRAIN
DRR001629	BRAIN
DRR001624	BRAIN
DRR001627	BRAIN
DRR001630	BRAIN
SRR1583592	LUNG
SRR1583594	LUNG
SRR1583595	LUNG
SRR1583597	LUNG
SRR1583598	LUNG
SRR1583599	LUNG
SRR1583600	LUNG
SRR1583602	LUNG
SRR1583603	LUNG
SRR1265104	STOMACH
SRR1265114	STOMACH
SRR1265883	STOMACH
SRR1265884	STOMACH
SRR1265888	STOMACH
SRR1145042	SKIN
SRR1145043	SKIN
SRR1145044	SKIN
SRR1145045	SKIN
SRR1145046	SKIN
SRR1145047	SKIN
SRR1145048	SKIN
SRR1145049	SKIN
SRR1145050	SKIN
SRR066423	PROSTATE
SRR066430	PROSTATE
SRR066437	PROSTATE
SRR066451	PROSTATE
SRR066453	PROSTATE
SRR066455	PROSTATE
SRR066463	BRAIN
ERR420387	BRAIN
ERR420386	BRAIN
ERR420391	BRAIN
ERR420392	BRAIN
ERR420388	LIVER
ERR420390	LIVER
ERR420393	LIVER
ERR420389	LIVER
SRR1931819	BRAIN
SRR1931818	BRAIN
SRR1931817	BRAIN
SRR1931816	BRAIN
SRR1931815	BRAIN
SRR1931814	BRAIN
SRR1931813	BRAIN
SRR1931812	BRAIN
SRR1427487	LIVER
SRR1427488	LIVER
SRR1427489	LIVER
SRR2064837	BRAIN
SRR2068781	BRAIN
SRR2068818	BRAIN
SRR2068819	BRAIN
SRR2068820	BRAIN
SRR2070628	BRAIN
SRR2070736	BRAIN
SRR2068830	BRAIN
SRR332266	BONE MARROW
SRR332267	BONE MARROW
SRR332268	BONE MARROW
SRR332269	BONE MARROW
SRR332270	BONE MARROW
SRR332271	BONE MARROW
SRR332272	BONE MARROW
SRR332273	BONE MARROW
SRR1179855	KIDNEY
SRR1179856	KIDNEY
SRR1169862	LIVER
SRR1169863	LIVER
SRR1169864	LIVER
SRR1169865	LIVER
SRR1169867	LIVER
SRR1169866	LIVER
SRR1169868	LIVER
SRR1169869	LIVER
SRR1167689	SKIN
SRR1168340	SKIN
SRR1168342	SKIN
SRR1168394	SKIN
SRR1168395	SKIN
SRR1168333	SKIN
SRR1168335	SKIN
SRR1167694	SKIN
SRR058070	BRAIN
SRR058071	BRAIN
SRR058072	BRAIN
SRR921934	BRAIN
SRR921936	BRAIN
SRR921938	BRAIN
SRR921940	BRAIN
SRR921942	BRAIN
SRR921944	BRAIN
SRR921946	BRAIN
SRR1561956	BRAIN
SRR1561957	BRAIN
SRR1561958	BRAIN
SRR1561959	BRAIN
SRR1561960	BRAIN
SRR1561961	BRAIN
SRR1561962	BRAIN
SRR605000	SKIN
SRR605001	SKIN
SRR605002	SKIN
SRR605003	SKIN
SRR605004	SKIN
SRR605005	SKIN
SRR2016701	SKIN
SRR2016704	SKIN
SRR2016711	SKIN
SRR2016741	SKIN
SRR2016807	SKIN
SRR2016810	SKIN
SRR2924888	BRAIN
SRR2924900	BRAIN
SRR2924896	BRAIN
SRR2924901	BRAIN
SRR2924894	BRAIN
SRR2924897	BRAIN
SRR1033612	BRAIN
SRR1033621	BRAIN
SRR1033622	BRAIN
SRR1033613	BRAIN
SRR1035125	BRAIN
SRR1035941	BRAIN
SRR358994	LIVER
SRR358995	LIVER
SRR358996	LIVER
SRR358997	LIVER
SRR358998	LIVER
SRR358999	LIVER
SRR2414436	UTERUS
SRR2414417	UTERUS
SRR2414416	UTERUS
SRR2414435	UTERUS
SRR2299424	UTERUS
SRR2414418	UTERUS
SRR1663122	BRAIN
SRR1663121	BRAIN
SRR1663125	LIVER
SRR1663126	LIVER
SRR309133	BRAIN
SRR309135	BRAIN
SRR309137	BRAIN
SRR309139	BRAIN
SRR309141	BRAIN
SRR309143	BRAIN
SRR039628	BRAIN
SRR039629	BRAIN
SRR039630	BRAIN
SRR039631	BRAIN
SRR039632	BRAIN
SRR039633	BRAIN
SRR206980	TESTIS
SRR206981	TESTIS
SRR2039201	KIDNEY
SRR2039198	KIDNEY
SRR2039197	KIDNEY
SRR2039196	KIDNEY
SRR2039199	KIDNEY
SRR2039200	KIDNEY
SRR836285	BRAIN
SRR836286	BRAIN
SRR836287	BRAIN
SRR836288	BRAIN
SRR836289	BRAIN
SRR644273	BRAIN
SRR644274	BRAIN
SRR644275	BRAIN
SRR644276	BRAIN
SRR644277	BRAIN
SRR1562544	BRAIN
SRR1562545	BRAIN
SRR1562546	BRAIN
SRR2096201	BONE MARROW
SRR2097726	BONE MARROW
SRR2097780	BONE MARROW
SRR2097790	BONE MARROW
SRR2097796	BONE MARROW
SRR1952227	BRAIN
SRR1952231	BRAIN
SRR1952230	BRAIN
SRR1952229	BRAIN
SRR1952228	BRAIN
SRR299026	BRAIN
SRR299028	BRAIN
SRR1709287	BRAIN
SRR1665019	KIDNEY
SRR1665020	KIDNEY
SRR1665021	KIDNEY
SRR1665022	KIDNEY
SRR2013436	PROSTATE
SRR2013435	PROSTATE
SRR2013434	PROSTATE
SRR2013433	PROSTATE
SRR1633194	BRAIN
SRR1633195	BRAIN
SRR1633196	BRAIN
SRR1633197	BRAIN
SRR2912487	BRAIN
SRR2912491	BRAIN
SRR2603346	LIVER
SRR2603888	LIVER
SRR1561742	BRAIN
SRR1561743	BRAIN
SRR1561744	BRAIN
SRR1658438	BRAIN
SRR1658437	BRAIN
SRR1658439	BRAIN
SRR2969597	LIVER
SRR2969596	LIVER
SRR2969595	LIVER
ERR039137	LIVER
ERR039139	LIVER
ERR039138	LIVER
SRR836506	BONE MARROW
SRR836507	BONE MARROW
SRR447172	BRAIN
SRR447177	BRAIN
SRR447182	BRAIN
SRR835929	BRAIN
SRR823923	BRAIN
SRR835931	BRAIN
SRR525100	TESTIS
SRR2121907	BRAIN
SRR2121909	BRAIN
SRR2121908	BRAIN
SRR922222	ESOPHAGUS
SRR922223	ESOPHAGUS
SRR2995147	LUNG
SRR1536710	KIDNEY
SRR1536711	KIDNEY
SRR2567903	SKIN
SRR2567913	SKIN
SRR1427125	LIVER
SRR456936	BRAIN
SRR456937	BRAIN
SRR1593953	PANCREAS
SRR1593954	PANCREAS
SRR1770388	LIVER
SRR1771984	LIVER
SRR332171	BRAIN
SRR332172	LIVER
SRR611716	LUNG
SRR611799	LUNG
SRR359290	BRAIN
SRR835999	SKIN
SRR836000	SKIN
SRR1207372	LUNG
SRR556766	BRAIN
SRR946925	LIVER
SRR1199126	ADRENAL GLAND
SRR1582513	LUNG
SRR400669	BRAIN
SRR1284895	KIDNEY
