## Supplementary material for "Bias invariant RNA-seq metadata annotation": labeled_sample_ids_SRA_train_tissue.csv

run_accession	tissue
SRR896743	BRAIN
SRR896744	BRAIN
SRR896745	BRAIN
SRR896746	BRAIN
SRR896747	BRAIN
SRR896748	BRAIN
SRR896749	BRAIN
SRR896750	BRAIN
SRR896751	BRAIN
SRR896752	BRAIN
SRR896753	BRAIN
SRR896754	BRAIN
SRR896755	BRAIN
SRR896756	BRAIN
SRR896757	BRAIN
SRR896758	BRAIN
SRR896759	BRAIN
SRR896760	BRAIN
SRR896761	BRAIN
SRR896762	BRAIN
SRR896763	BRAIN
SRR896764	BRAIN
SRR896765	BRAIN
SRR896766	BRAIN
SRR896767	BRAIN
SRR896768	BRAIN
SRR896769	BRAIN
SRR896770	BRAIN
SRR896771	BRAIN
SRR896772	BRAIN
SRR896773	BRAIN
SRR896774	BRAIN
SRR896775	BRAIN
SRR896776	BRAIN
SRR896777	BRAIN
SRR896778	BRAIN
SRR896779	BRAIN
SRR896780	BRAIN
SRR896781	BRAIN
SRR896782	BRAIN
SRR896783	BRAIN
SRR896784	BRAIN
SRR896785	BRAIN
SRR896786	BRAIN
SRR896787	BRAIN
SRR896788	BRAIN
SRR896789	BRAIN
SRR896790	BRAIN
SRR896791	BRAIN
SRR896792	BRAIN
SRR896793	BRAIN
SRR896794	BRAIN
SRR896795	BRAIN
SRR896796	BRAIN
SRR896797	BRAIN
SRR896798	BRAIN
SRR896799	BRAIN
SRR896800	BRAIN
SRR896801	BRAIN
SRR896802	BRAIN
SRR896803	BRAIN
SRR896804	BRAIN
SRR896806	BRAIN
SRR896805	BRAIN
SRR896807	BRAIN
SRR896808	BRAIN
SRR896809	BRAIN
SRR896810	BRAIN
SRR896811	BRAIN
SRR896812	BRAIN
SRR896813	BRAIN
SRR896814	BRAIN
SRR896815	BRAIN
SRR896816	BRAIN
SRR896817	BRAIN
SRR896818	BRAIN
SRR896819	BRAIN
SRR896820	BRAIN
SRR896821	BRAIN
SRR896822	BRAIN
SRR897122	BRAIN
SRR897123	BRAIN
SRR897124	BRAIN
SRR897125	BRAIN
SRR897126	BRAIN
SRR897127	BRAIN
SRR897128	BRAIN
SRR897129	BRAIN
SRR897130	BRAIN
SRR897131	BRAIN
SRR897132	BRAIN
SRR897133	BRAIN
SRR897134	BRAIN
SRR897135	BRAIN
SRR897136	BRAIN
SRR897137	BRAIN
SRR897138	BRAIN
SRR897139	BRAIN
SRR897140	BRAIN
SRR897141	BRAIN
SRR897142	BRAIN
SRR897143	BRAIN
SRR897144	BRAIN
SRR897145	BRAIN
SRR897146	BRAIN
SRR897147	BRAIN
SRR897148	BRAIN
SRR897149	BRAIN
SRR897150	BRAIN
SRR897151	BRAIN
SRR897153	BRAIN
SRR897152	BRAIN
SRR897154	BRAIN
SRR897155	BRAIN
SRR897156	BRAIN
SRR897157	BRAIN
SRR897158	BRAIN
SRR897159	BRAIN
SRR897160	BRAIN
SRR897161	BRAIN
SRR897162	BRAIN
SRR897163	BRAIN
SRR897164	BRAIN
SRR897165	BRAIN
SRR897166	BRAIN
SRR897167	BRAIN
SRR897168	BRAIN
SRR897169	BRAIN
SRR897170	BRAIN
SRR897171	BRAIN
SRR897172	BRAIN
SRR897173	BRAIN
SRR897174	BRAIN
SRR897175	BRAIN
SRR897176	BRAIN
SRR897177	BRAIN
SRR897178	BRAIN
SRR897179	BRAIN
SRR897180	BRAIN
SRR897181	BRAIN
SRR897182	BRAIN
SRR897183	BRAIN
SRR897185	BRAIN
SRR897186	BRAIN
SRR897187	BRAIN
SRR897188	BRAIN
SRR897189	BRAIN
SRR897190	BRAIN
SRR897191	BRAIN
SRR897192	BRAIN
SRR897193	BRAIN
SRR897194	BRAIN
SRR897195	BRAIN
SRR897196	BRAIN
SRR897487	BRAIN
SRR897488	BRAIN
SRR897489	BRAIN
SRR897490	BRAIN
SRR897491	BRAIN
SRR897492	BRAIN
SRR897493	BRAIN
SRR897494	BRAIN
SRR897495	BRAIN
SRR897496	BRAIN
SRR897497	BRAIN
SRR897499	BRAIN
SRR897498	BRAIN
SRR897500	BRAIN
SRR897501	BRAIN
SRR897502	BRAIN
SRR897503	BRAIN
SRR897504	BRAIN
SRR897505	BRAIN
SRR897507	BRAIN
SRR897508	BRAIN
SRR897509	BRAIN
SRR897510	BRAIN
SRR897511	BRAIN
SRR897512	BRAIN
SRR897513	BRAIN
SRR897514	BRAIN
SRR897515	BRAIN
SRR897516	BRAIN
SRR897517	BRAIN
SRR897518	BRAIN
SRR897519	BRAIN
SRR897520	BRAIN
SRR897521	BRAIN
SRR897522	BRAIN
SRR897523	BRAIN
SRR897524	BRAIN
SRR897525	BRAIN
SRR897526	BRAIN
SRR897527	BRAIN
SRR897528	BRAIN
SRR897529	BRAIN
SRR897530	BRAIN
SRR897531	BRAIN
SRR897532	BRAIN
SRR897533	BRAIN
SRR897534	BRAIN
SRR897535	BRAIN
SRR897536	BRAIN
SRR897537	BRAIN
SRR897538	BRAIN
SRR897539	BRAIN
SRR897541	BRAIN
SRR897540	BRAIN
SRR897542	BRAIN
SRR897543	BRAIN
SRR897544	BRAIN
SRR897545	BRAIN
SRR897546	BRAIN
SRR897547	BRAIN
SRR897548	BRAIN
SRR897549	BRAIN
SRR897550	BRAIN
SRR897551	BRAIN
SRR897552	BRAIN
SRR897553	BRAIN
SRR897554	BRAIN
SRR897555	BRAIN
SRR897556	BRAIN
SRR897557	BRAIN
SRR897558	BRAIN
SRR897559	BRAIN
SRR897560	BRAIN
SRR897561	BRAIN
SRR897562	BRAIN
SRR897563	BRAIN
SRR897564	BRAIN
SRR897565	BRAIN
SRR897566	BRAIN
SRR897855	BRAIN
SRR897856	BRAIN
SRR897857	BRAIN
SRR897858	BRAIN
SRR897859	BRAIN
SRR897860	BRAIN
SRR897861	BRAIN
SRR897862	BRAIN
SRR897863	BRAIN
SRR897864	BRAIN
SRR897865	BRAIN
SRR897866	BRAIN
SRR897867	BRAIN
SRR897868	BRAIN
SRR897869	BRAIN
SRR897870	BRAIN
SRR897871	BRAIN
SRR897872	BRAIN
SRR897873	BRAIN
SRR897874	BRAIN
SRR897875	BRAIN
SRR897876	BRAIN
SRR897877	BRAIN
SRR897878	BRAIN
SRR897879	BRAIN
SRR897880	BRAIN
SRR897881	BRAIN
SRR897882	BRAIN
SRR897883	BRAIN
SRR897884	BRAIN
SRR897885	BRAIN
SRR897886	BRAIN
SRR897887	BRAIN
SRR897888	BRAIN
SRR897889	BRAIN
SRR897890	BRAIN
SRR897891	BRAIN
SRR897892	BRAIN
SRR897893	BRAIN
SRR897894	BRAIN
SRR897895	BRAIN
SRR897896	BRAIN
SRR897897	BRAIN
SRR897898	BRAIN
SRR897899	BRAIN
SRR897900	BRAIN
SRR897901	BRAIN
SRR897902	BRAIN
SRR897903	BRAIN
SRR897904	BRAIN
SRR897905	BRAIN
SRR897906	BRAIN
SRR897907	BRAIN
SRR897908	BRAIN
SRR897909	BRAIN
SRR897910	BRAIN
SRR897911	BRAIN
SRR897912	BRAIN
SRR897913	BRAIN
SRR897914	BRAIN
SRR897915	BRAIN
SRR897916	BRAIN
SRR897917	BRAIN
SRR897918	BRAIN
SRR898143	BRAIN
SRR898144	BRAIN
SRR898145	BRAIN
SRR898146	BRAIN
SRR898147	BRAIN
SRR898148	BRAIN
SRR898149	BRAIN
SRR898150	BRAIN
SRR898151	BRAIN
SRR898152	BRAIN
SRR898153	BRAIN
SRR898154	BRAIN
SRR898155	BRAIN
SRR898156	BRAIN
SRR898157	BRAIN
SRR898158	BRAIN
SRR898159	BRAIN
SRR898160	BRAIN
SRR898161	BRAIN
SRR898162	BRAIN
SRR898163	BRAIN
SRR898164	BRAIN
SRR898165	BRAIN
SRR898166	BRAIN
SRR898167	BRAIN
SRR898168	BRAIN
SRR898169	BRAIN
SRR898170	BRAIN
SRR898171	BRAIN
SRR898172	BRAIN
SRR898173	BRAIN
SRR898174	BRAIN
SRR898303	BRAIN
SRR898304	BRAIN
SRR898305	BRAIN
SRR898306	BRAIN
SRR898307	BRAIN
SRR898308	BRAIN
SRR898309	BRAIN
SRR898310	BRAIN
SRR898311	BRAIN
SRR898312	BRAIN
SRR898313	BRAIN
SRR898314	BRAIN
SRR898315	BRAIN
SRR898316	BRAIN
SRR898317	BRAIN
SRR898318	BRAIN
SRR898319	BRAIN
SRR898320	BRAIN
SRR898321	BRAIN
SRR898322	BRAIN
SRR898323	BRAIN
SRR898324	BRAIN
SRR898325	BRAIN
SRR898326	BRAIN
SRR898327	BRAIN
SRR898328	BRAIN
SRR898329	BRAIN
SRR898330	BRAIN
SRR898331	BRAIN
SRR898332	BRAIN
SRR898333	BRAIN
SRR898334	BRAIN
SRR898335	BRAIN
SRR898336	BRAIN
SRR898337	BRAIN
SRR898338	BRAIN
SRR898339	BRAIN
SRR898340	BRAIN
SRR898341	BRAIN
SRR898342	BRAIN
SRR898343	BRAIN
SRR898344	BRAIN
SRR898345	BRAIN
SRR898346	BRAIN
SRR898347	BRAIN
SRR898348	BRAIN
SRR898349	BRAIN
SRR898350	BRAIN
SRR898351	BRAIN
SRR898352	BRAIN
SRR898353	BRAIN
SRR898354	BRAIN
SRR898355	BRAIN
SRR898356	BRAIN
SRR898357	BRAIN
SRR898358	BRAIN
SRR898359	BRAIN
SRR898360	BRAIN
SRR898361	BRAIN
SRR898362	BRAIN
SRR898363	BRAIN
SRR898364	BRAIN
SRR898365	BRAIN
SRR898366	BRAIN
SRR1216024	BRAIN
SRR1216025	BRAIN
SRR1216026	BRAIN
SRR1216027	BRAIN
SRR1216028	BRAIN
SRR1216029	BRAIN
SRR1216030	BRAIN
SRR1216031	BRAIN
SRR1216032	BRAIN
SRR1216034	BRAIN
SRR1216033	BRAIN
SRR1216035	BRAIN
SRR1216036	BRAIN
SRR1216037	BRAIN
SRR1216038	BRAIN
SRR1216039	BRAIN
SRR1216040	BRAIN
SRR1216041	BRAIN
SRR1216042	BRAIN
SRR1216043	BRAIN
SRR1216044	BRAIN
SRR1216045	BRAIN
SRR1216046	BRAIN
SRR1216047	BRAIN
SRR1216048	BRAIN
SRR1216049	BRAIN
SRR1216051	BRAIN
SRR1216050	BRAIN
SRR1265629	LUNG
SRR1265647	LUNG
SRR1265624	LUNG
SRR1265596	LUNG
SRR1265608	LUNG
SRR1265531	LUNG
SRR1265663	LUNG
SRR1265620	LUNG
SRR1265594	LUNG
SRR1265630	LUNG
SRR1265538	LUNG
SRR1265671	LUNG
SRR1265674	LUNG
SRR1265511	LUNG
SRR1265613	LUNG
SRR1265520	LUNG
SRR1265577	LUNG
SRR1265588	LUNG
SRR1265683	LUNG
SRR1265512	LUNG
SRR1265579	LUNG
SRR1265619	LUNG
SRR1265578	LUNG
SRR1265546	LUNG
SRR1265664	LUNG
SRR1265595	LUNG
SRR1265622	LUNG
SRR1265592	LUNG
SRR1265672	LUNG
SRR1265584	LUNG
SRR1265504	LUNG
SRR1265679	LUNG
SRR1265621	LUNG
SRR1265526	LUNG
SRR1265501	LUNG
SRR1265610	LUNG
SRR1265597	LUNG
SRR1265604	LUNG
SRR1265500	LUNG
SRR1265601	LUNG
SRR1265497	LUNG
SRR1265586	LUNG
SRR1265515	LUNG
SRR1265571	LUNG
SRR1265525	LUNG
SRR1265516	LUNG
SRR1265659	LUNG
SRR1265607	LUNG
SRR1265580	LUNG
SRR1265667	LUNG
SRR1265510	LUNG
SRR1265623	LUNG
SRR1265523	LUNG
SRR1265517	LUNG
SRR1265528	LUNG
SRR1265576	LUNG
SRR1265618	LUNG
SRR1265585	LUNG
SRR1265539	LUNG
SRR1265574	LUNG
SRR1265611	LUNG
SRR1265537	LUNG
SRR1265655	LUNG
SRR1265583	LUNG
SRR1265541	LUNG
SRR1265658	LUNG
SRR1265603	LUNG
SRR1265518	LUNG
SRR1265565	LUNG
SRR1265542	LUNG
SRR1265496	LUNG
SRR1265681	LUNG
SRR1265656	LUNG
SRR1265640	LUNG
SRR1265507	LUNG
SRR1265599	LUNG
SRR1265495	LUNG
SRR1265536	LUNG
SRR1265535	LUNG
SRR1265653	LUNG
SRR1265548	LUNG
SRR1265605	LUNG
SRR1265606	LUNG
SRR1265570	LUNG
SRR1265636	LUNG
SRR1265508	LUNG
SRR1265534	LUNG
SRR1265662	LUNG
SRR1265617	LUNG
SRR1265598	LUNG
SRR1265544	LUNG
SRR1265631	LUNG
SRR1265639	LUNG
SRR1265637	LUNG
SRR1265632	LUNG
SRR1265638	LUNG
SRR1265521	LUNG
SRR1265634	LUNG
SRR1265589	LUNG
SRR1265557	LUNG
SRR1265680	LUNG
SRR1265545	LUNG
SRR1265635	LUNG
SRR1265651	LUNG
SRR1265650	LUNG
SRR1265506	LUNG
SRR1265551	LUNG
SRR1265566	LUNG
SRR1265530	LUNG
SRR1265654	LUNG
SRR1265587	LUNG
SRR1265591	LUNG
SRR1265614	LUNG
SRR1265675	LUNG
SRR1265524	LUNG
SRR1265499	LUNG
SRR1265652	LUNG
SRR1265646	LUNG
SRR1265550	LUNG
SRR1265645	LUNG
SRR1265643	LUNG
SRR1265547	LUNG
SRR1265519	LUNG
SRR1265549	LUNG
SRR1265503	LUNG
SRR1265569	LUNG
SRR1265540	LUNG
SRR1265575	LUNG
SRR1265642	LUNG
SRR1265678	LUNG
SRR1265514	LUNG
SRR1265641	LUNG
SRR1265556	LUNG
SRR1265567	LUNG
SRR1265553	LUNG
SRR1265555	LUNG
SRR1265573	LUNG
SRR1265648	LUNG
SRR1265533	LUNG
SRR1265564	LUNG
SRR1265568	LUNG
SRR1265543	LUNG
SRR1265644	LUNG
SRR1265563	LUNG
SRR1265561	LUNG
SRR1265572	LUNG
SRR1265661	LUNG
SRR1265558	LUNG
SRR1265502	LUNG
SRR1265509	LUNG
SRR1265590	LUNG
SRR1265668	LUNG
SRR1265513	LUNG
SRR1265665	LUNG
SRR1265559	LUNG
SRR1265669	LUNG
SRR1265666	LUNG
SRR1265657	LUNG
SRR1265627	LUNG
SRR1265660	LUNG
SRR1265609	LUNG
SRR1265676	LUNG
SRR1265677	LUNG
SRR1265532	LUNG
SRR1265612	LUNG
SRR1265626	LUNG
SRR1265633	LUNG
SRR1265649	LUNG
SRR1265602	LUNG
SRR1265628	LUNG
SRR1265625	LUNG
SRR1265615	LUNG
SRR1265682	LUNG
SRR1265600	LUNG
SRR1265522	LUNG
SRR1265616	LUNG
SRR1265593	LUNG
SRR1265552	LUNG
SRR1265498	LUNG
SRR1265581	LUNG
SRR1265527	LUNG
SRR1265582	LUNG
SRR1265560	LUNG
SRR1265562	LUNG
SRR1265529	LUNG
SRR1265505	LUNG
SRR1146076	SKIN
SRR1146077	SKIN
SRR1146078	SKIN
SRR1146079	SKIN
SRR1146080	SKIN
SRR1146081	SKIN
SRR1146082	SKIN
SRR1146083	SKIN
SRR1146085	SKIN
SRR1146087	SKIN
SRR1146088	SKIN
SRR1146089	SKIN
SRR1146090	SKIN
SRR1146091	SKIN
SRR1146092	SKIN
SRR1146093	SKIN
SRR1146094	SKIN
SRR1146095	SKIN
SRR1146096	SKIN
SRR1146097	SKIN
SRR1146098	SKIN
SRR1146100	SKIN
SRR1146101	SKIN
SRR1146102	SKIN
SRR1146103	SKIN
SRR1146104	SKIN
SRR1146105	SKIN
SRR1146106	SKIN
SRR1146107	SKIN
SRR1146108	SKIN
SRR1146109	SKIN
SRR1146110	SKIN
SRR1146111	SKIN
SRR1146112	SKIN
SRR1146113	SKIN
SRR1146114	SKIN
SRR1146115	SKIN
SRR1146116	SKIN
SRR1146117	SKIN
SRR1146118	SKIN
SRR1146119	SKIN
SRR1146120	SKIN
SRR1146121	SKIN
SRR1146122	SKIN
SRR1146123	SKIN
SRR1146124	SKIN
SRR1146125	SKIN
SRR1146126	SKIN
SRR1146127	SKIN
SRR1146128	SKIN
SRR1146129	SKIN
SRR1146130	SKIN
SRR1146131	SKIN
SRR1146132	SKIN
SRR1146133	SKIN
SRR1146134	SKIN
SRR1146135	SKIN
SRR1146136	SKIN
SRR1146137	SKIN
SRR1146138	SKIN
SRR1146139	SKIN
SRR1146140	SKIN
SRR1146141	SKIN
SRR1146142	SKIN
SRR1146143	SKIN
SRR1146144	SKIN
SRR1146145	SKIN
SRR1146146	SKIN
SRR1146147	SKIN
SRR1146148	SKIN
SRR1146149	SKIN
SRR1146150	SKIN
SRR1146151	SKIN
SRR1146152	SKIN
SRR1146153	SKIN
SRR1146154	SKIN
SRR1146155	SKIN
SRR1146156	SKIN
SRR1146157	SKIN
SRR1146158	SKIN
SRR1146159	SKIN
SRR1146160	SKIN
SRR1146161	SKIN
SRR1146162	SKIN
SRR1146163	SKIN
SRR1146164	SKIN
SRR1146165	SKIN
SRR1146166	SKIN
SRR1146167	SKIN
SRR1146168	SKIN
SRR1146169	SKIN
SRR1146170	SKIN
SRR1146171	SKIN
SRR1146172	SKIN
SRR1146173	SKIN
SRR1146174	SKIN
SRR1146175	SKIN
SRR1146176	SKIN
SRR1146177	SKIN
SRR1146178	SKIN
SRR1146179	SKIN
SRR1146180	SKIN
SRR1146181	SKIN
SRR1146182	SKIN
SRR1146183	SKIN
SRR1146184	SKIN
SRR1146185	SKIN
SRR1146186	SKIN
SRR1146187	SKIN
SRR1146188	SKIN
SRR1146189	SKIN
SRR1146190	SKIN
SRR1146191	SKIN
SRR1146192	SKIN
SRR1146193	SKIN
SRR1146194	SKIN
SRR1146195	SKIN
SRR1146196	SKIN
SRR1146197	SKIN
SRR1146198	SKIN
SRR1146199	SKIN
SRR1146200	SKIN
SRR1146201	SKIN
SRR1146202	SKIN
SRR1146203	SKIN
SRR1146204	SKIN
SRR1146205	SKIN
SRR1146206	SKIN
SRR1146207	SKIN
SRR1146208	SKIN
SRR1146209	SKIN
SRR1146210	SKIN
SRR1146211	SKIN
SRR1146212	SKIN
SRR1146213	SKIN
SRR1146214	SKIN
SRR1146215	SKIN
SRR1146216	SKIN
SRR1146218	SKIN
SRR1146219	SKIN
SRR1146220	SKIN
SRR1146221	SKIN
SRR1146222	SKIN
SRR1146223	SKIN
SRR1146224	SKIN
SRR1146225	SKIN
SRR1146226	SKIN
SRR1146227	SKIN
SRR1146228	SKIN
SRR1146229	SKIN
SRR1146230	SKIN
SRR1146231	SKIN
SRR1146233	SKIN
SRR1146234	SKIN
SRR1146235	SKIN
SRR1146236	SKIN
SRR1146237	SKIN
SRR1146238	SKIN
SRR1146239	SKIN
SRR1146240	SKIN
SRR1146241	SKIN
SRR1146242	SKIN
SRR1146243	SKIN
SRR1146244	SKIN
SRR1146245	SKIN
SRR1146246	SKIN
SRR1146247	SKIN
SRR1146248	SKIN
SRR1146249	SKIN
SRR1146250	SKIN
SRR1146252	SKIN
SRR1146253	SKIN
SRR1146254	SKIN
ERR315339	SKIN
ERR315376	SKIN
ERR315468	KIDNEY
ERR315434	ESOPHAGUS
ERR315489	ESOPHAGUS
ERR315433	UTERUS
ERR315368	UTERUS
ERR315327	LIVER
ERR315394	LIVER
ERR315395	BONE MARROW
ERR315333	BONE MARROW
ERR315460	SKIN
ERR315372	SKIN
ERR315472	ESOPHAGUS
ERR315398	ESOPHAGUS
ERR315402	OVARY
ERR315458	OVARY
ERR315326	LUNG
ERR315424	LUNG
ERR315369	STOMACH
ERR315485	STOMACH
ERR315353	LUNG
ERR315487	LUNG
ERR315335	ADRENAL GLAND
ERR315452	ADRENAL GLAND
ERR315351	TESTIS
ERR315350	TESTIS
ERR315490	UTERUS
ERR315495	UTERUS
ERR315361	UTERUS
ERR315414	LIVER
ERR315352	TESTIS
ERR315410	PROSTATE
ERR315428	THYROID
ERR315363	THYROID
ERR315469	BONE MARROW
ERR315425	BONE MARROW
ERR315362	ESOPHAGUS
ERR315411	ESOPHAGUS
ERR315359	PROSTATE
ERR315330	PROSTATE
ERR315392	ADRENAL GLAND
ERR315450	ADRENAL GLAND
ERR315482	OVARY
ERR315380	OVARY
ERR315466	PANCREAS
ERR315479	PANCREAS
ERR315391	TESTIS
ERR315417	ADRENAL GLAND
ERR315385	ADRENAL GLAND
ERR315386	UTERUS
ERR315438	UTERUS
ERR315396	BONE MARROW
ERR315486	BONE MARROW
ERR315463	LIVER
ERR315451	LIVER
ERR315397	THYROID
ERR315491	THYROID
ERR315483	THYROID
ERR315455	BRAIN
ERR315446	TESTIS
ERR315467	STOMACH
ERR315406	BONE MARROW
ERR315404	BONE MARROW
ERR315407	PROSTATE
ERR315340	PROSTATE
ERR315422	THYROID
ERR315358	THYROID
ERR315401	SKIN
ERR315464	SKIN
ERR315365	PROSTATE
ERR315354	PROSTATE
ERR315439	LUNG
ERR315444	LUNG
ERR315341	LUNG
ERR315412	THYROID
ERR315337	THYROID
ERR315429	PANCREAS
ERR315436	PANCREAS
ERR315379	STOMACH
ERR315443	KIDNEY
ERR315415	TESTIS
ERR315456	TESTIS
ERR315477	BRAIN
ERR315346	LUNG
ERR315383	KIDNEY
ERR315494	KIDNEY
ERR315492	TESTIS
ERR315432	BRAIN
SRR1313174	BREAST
SRR1313176	BREAST
SRR1313175	BREAST
SRR1313178	BREAST
SRR1313177	BREAST
SRR1313179	BREAST
SRR1313180	BREAST
SRR1313181	BREAST
SRR1313183	BREAST
SRR1313182	BREAST
SRR1313184	BREAST
SRR1313185	BREAST
SRR1313188	BREAST
SRR1313187	BREAST
SRR1313186	BREAST
SRR1313189	BREAST
SRR1313190	BREAST
SRR1313191	BREAST
SRR1313192	BREAST
SRR1313193	BREAST
SRR1313194	BREAST
SRR1313195	BREAST
SRR1313196	BREAST
SRR1313197	BREAST
SRR1313198	BREAST
SRR1313199	BREAST
SRR1313200	BREAST
SRR1313201	BREAST
SRR1313202	BREAST
SRR1313203	BREAST
SRR1313210	BREAST
SRR1313209	BREAST
SRR1313211	BREAST
SRR1313212	BREAST
SRR1313214	BREAST
SRR1313215	BREAST
SRR1313213	BREAST
SRR1313216	BREAST
SRR1313217	BREAST
SRR1313219	BREAST
SRR1313220	BREAST
SRR1313218	BREAST
SRR1313222	BREAST
SRR1313221	BREAST
SRR1313223	BREAST
SRR1313224	BREAST
SRR1313225	BREAST
SRR1313226	BREAST
SRR1313227	BREAST
SRR1313228	BREAST
SRR1313229	BREAST
SRR980484	ADRENAL GLAND
SRR643751	KIDNEY
SRR643780	KIDNEY
SRR643754	KIDNEY
SRR643752	KIDNEY
SRR643783	KIDNEY
SRR643753	KIDNEY
SRR643785	KIDNEY
SRR786753	LUNG
SRR786754	LUNG
SRR786756	LUNG
SRR786751	LUNG
SRR980467	STOMACH
SRR980482	STOMACH
SRR980455	STOMACH
SRR643763	KIDNEY
SRR643767	KIDNEY
SRR786760	LUNG
SRR786761	LUNG
SRR980451	STOMACH
SRR980459	STOMACH
SRR643743	ADRENAL GLAND
SRR643764	ADRENAL GLAND
SRR643749	KIDNEY
SRR643765	KIDNEY
SRR643768	KIDNEY
SRR643771	KIDNEY
SRR643775	KIDNEY
SRR643770	KIDNEY
SRR643784	KIDNEY
SRR643776	KIDNEY
SRR643774	KIDNEY
SRR643789	KIDNEY
SRR643788	KIDNEY
SRR643772	KIDNEY
SRR643787	KIDNEY
SRR643786	KIDNEY
SRR786762	LUNG
SRR786769	LUNG
SRR786780	LUNG
SRR786779	LUNG
SRR786781	LUNG
SRR980460	STOMACH
SRR980462	STOMACH
SRR643781	KIDNEY
SRR980464	TESTIS
SRR644515	ADRENAL GLAND
SRR644516	ADRENAL GLAND
SRR786786	OVARY
SRR643750	KIDNEY
SRR643762	KIDNEY
SRR980450	STOMACH
SRR1818600	STOMACH
SRR1818598	LUNG
SRR1818595	LUNG
SRR1818585	LIVER
SRR1818588	SKIN
SRR1818579	STOMACH
SRR1818578	ADRENAL GLAND
SRR1818577	UTERUS
SRR1818580	PANCREAS
SRR1818576	KIDNEY
SRR1818566	BRAIN
SRR1818569	LIVER
SRR1818565	BRAIN
SRR1818564	KIDNEY
SRR1818563	SKIN
SRR1818561	BRAIN
SRR1818560	PANCREAS
SRR1818558	STOMACH
SRR1818556	STOMACH
SRR1818550	SKIN
SRR1818546	LIVER
SRR1818544	PANCREAS
SRR1818543	PANCREAS
SRR1818545	SKIN
SRR1818541	KIDNEY
SRR1818539	LUNG
SRR1818535	ADRENAL GLAND
SRR1818537	KIDNEY
SRR1818533	LUNG
SRR1818532	SKIN
SRR1818530	LIVER
SRR1818528	PANCREAS
SRR1818527	STOMACH
SRR1818523	BRAIN
SRR1818521	UTERUS
SRR1818516	BRAIN
SRR1818514	LIVER
SRR1818512	LIVER
SRR1818505	PANCREAS
SRR1818503	KIDNEY
SRR1818504	KIDNEY
SRR1818502	LUNG
SRR1818500	ADRENAL GLAND
SRR1818499	STOMACH
SRR1818494	LUNG
SRR1818495	SKIN
SRR1818493	UTERUS
SRR1818492	SKIN
SRR1818491	PANCREAS
SRR1164830	PROSTATE
SRR1164809	PROSTATE
SRR1164872	PROSTATE
SRR1164835	PROSTATE
SRR1164814	PROSTATE
SRR1164883	PROSTATE
SRR1164832	PROSTATE
SRR1164828	PROSTATE
SRR1164836	PROSTATE
SRR1164879	PROSTATE
SRR1164831	PROSTATE
SRR1164813	PROSTATE
SRR1164804	PROSTATE
SRR1164834	PROSTATE
SRR1164892	PROSTATE
SRR1164885	PROSTATE
SRR1164826	PROSTATE
SRR1164860	PROSTATE
SRR1164880	PROSTATE
SRR1164802	PROSTATE
SRR1164875	PROSTATE
SRR1164798	PROSTATE
SRR1164815	PROSTATE
SRR1164877	PROSTATE
SRR1164806	PROSTATE
SRR1164819	PROSTATE
SRR1164794	PROSTATE
SRR1164805	PROSTATE
SRR1164882	PROSTATE
SRR1164864	PROSTATE
SRR1164803	PROSTATE
SRR1164818	PROSTATE
SRR1164796	PROSTATE
SRR1164801	PROSTATE
SRR1164887	PROSTATE
SRR1164865	PROSTATE
SRR1164800	PROSTATE
SRR1164810	PROSTATE
SRR1164867	PROSTATE
SRR1164817	PROSTATE
SRR1164862	PROSTATE
SRR1164822	PROSTATE
SRR1164837	PROSTATE
SRR1164795	PROSTATE
SRR1164799	PROSTATE
SRR1164884	PROSTATE
SRR1164816	PROSTATE
SRR1164870	PROSTATE
SRR1164886	PROSTATE
SRR1164823	PROSTATE
SRR1164855	PROSTATE
SRR1164820	PROSTATE
SRR1164807	PROSTATE
SRR1164868	PROSTATE
SRR1164871	PROSTATE
SRR1164808	PROSTATE
SRR1164873	PROSTATE
SRR1164891	PROSTATE
SRR1164797	PROSTATE
SRR1164792	PROSTATE
SRR1164812	PROSTATE
SRR1164851	PROSTATE
SRR1164824	PROSTATE
SRR1164853	PROSTATE
SRR1164854	PROSTATE
SRR1164788	PROSTATE
SRR1164821	PROSTATE
SRR1164825	PROSTATE
SRR1164791	PROSTATE
SRR1164863	PROSTATE
SRR1164874	PROSTATE
SRR1164889	PROSTATE
SRR1164789	PROSTATE
SRR1164846	PROSTATE
SRR1164793	PROSTATE
SRR1164827	PROSTATE
SRR1164881	PROSTATE
SRR1164838	PROSTATE
SRR1164859	PROSTATE
SRR1164876	PROSTATE
SRR1164888	PROSTATE
SRR1164841	PROSTATE
SRR1164890	PROSTATE
SRR1164856	PROSTATE
SRR1164857	PROSTATE
SRR1164844	PROSTATE
SRR1164848	PROSTATE
SRR1164849	PROSTATE
SRR1164843	PROSTATE
SRR1164833	PROSTATE
SRR1164861	PROSTATE
SRR1164869	PROSTATE
SRR1164847	PROSTATE
SRR1164845	PROSTATE
SRR1164858	PROSTATE
SRR1164842	PROSTATE
SRR1164878	PROSTATE
SRR1164829	PROSTATE
SRR1164840	PROSTATE
SRR1164850	PROSTATE
SRR1164852	PROSTATE
SRR1164839	PROSTATE
SRR1164811	PROSTATE
SRR2087314	KIDNEY
SRR2087307	KIDNEY
SRR2087317	KIDNEY
SRR2087313	KIDNEY
SRR2087306	KIDNEY
SRR2087318	KIDNEY
SRR2087309	KIDNEY
SRR2087322	KIDNEY
SRR2087323	KIDNEY
SRR2087301	LIVER
SRR2087312	KIDNEY
SRR2087319	KIDNEY
SRR2087315	KIDNEY
SRR2087297	LIVER
SRR2087286	LIVER
SRR2087321	KIDNEY
SRR2087310	KIDNEY
SRR2087283	LIVER
SRR2087296	LIVER
SRR2087316	KIDNEY
SRR2087325	KIDNEY
SRR2087287	LIVER
SRR2087289	LIVER
SRR2087311	KIDNEY
SRR2087324	KIDNEY
SRR2087305	LIVER
SRR2087282	LIVER
SRR2087285	LIVER
SRR2087290	LIVER
SRR2087293	LIVER
SRR2087300	LIVER
SRR2087284	LIVER
SRR2087303	LIVER
SRR2087302	LIVER
SRR2087304	LIVER
SRR2087298	LIVER
SRR2087320	KIDNEY
SRR2087308	KIDNEY
SRR2087295	LIVER
SRR2087292	LIVER
SRR2087291	LIVER
SRR2087294	LIVER
SRR2087299	LIVER
SRR2087288	LIVER
SRR1608490	BONE MARROW
SRR1608506	BONE MARROW
SRR1608514	BONE MARROW
SRR1608518	BONE MARROW
SRR1608522	BONE MARROW
SRR1608526	BONE MARROW
SRR1608534	BONE MARROW
SRR1608542	BONE MARROW
SRR1608546	BONE MARROW
SRR1608555	BONE MARROW
SRR1608564	BONE MARROW
SRR1608574	BONE MARROW
SRR1608569	BONE MARROW
SRR1608584	BONE MARROW
SRR1608579	BONE MARROW
SRR1608589	BONE MARROW
SRR1608595	BONE MARROW
SRR1608599	BONE MARROW
SRR1608607	BONE MARROW
SRR1608613	BONE MARROW
SRR1608619	BONE MARROW
SRR1608621	BONE MARROW
SRR1608623	BONE MARROW
SRR1608624	BONE MARROW
SRR1608628	BONE MARROW
SRR1608638	BONE MARROW
SRR1608649	BONE MARROW
SRR1608665	BONE MARROW
SRR1608705	BONE MARROW
SRR1608713	BONE MARROW
SRR1608716	BONE MARROW
SRR1608720	BONE MARROW
SRR1608736	BONE MARROW
SRR1608764	BONE MARROW
SRR1608772	BONE MARROW
SRR1608776	BONE MARROW
SRR1608784	BONE MARROW
SRR1608804	BONE MARROW
SRR1608820	BONE MARROW
SRR1608838	BONE MARROW
SRR1608862	BONE MARROW
SRR1608902	BONE MARROW
SRR2015715	BRAIN
SRR2015735	BRAIN
SRR2015759	BRAIN
SRR2015753	BRAIN
SRR2015746	BRAIN
SRR2015758	BRAIN
SRR2015756	BRAIN
SRR2015757	BRAIN
SRR2015755	BRAIN
SRR2015754	BRAIN
SRR2015752	BRAIN
SRR2015749	BRAIN
SRR2015750	BRAIN
SRR2015751	BRAIN
SRR2015748	BRAIN
SRR2015747	BRAIN
SRR2015745	BRAIN
SRR2015743	BRAIN
SRR2015744	BRAIN
SRR2015742	BRAIN
SRR2015741	BRAIN
SRR2015740	BRAIN
SRR2015738	BRAIN
SRR2015739	BRAIN
SRR2015737	BRAIN
SRR2015736	BRAIN
SRR2015732	BRAIN
SRR2015733	BRAIN
SRR2015734	BRAIN
SRR2015731	BRAIN
SRR2015730	BRAIN
SRR2015728	BRAIN
SRR2015729	BRAIN
SRR2015727	BRAIN
SRR2015726	BRAIN
SRR2015723	BRAIN
SRR2015724	BRAIN
SRR2015725	BRAIN
SRR2015722	BRAIN
SRR2015721	BRAIN
SRR2015720	BRAIN
SRR2015718	BRAIN
SRR2015719	BRAIN
SRR2015717	BRAIN
SRR2015716	BRAIN
SRR2015714	BRAIN
SRR2015713	BRAIN
SRR2015784	BRAIN
SRR2015785	BRAIN
SRR2015783	BRAIN
SRR2015782	BRAIN
SRR2015781	BRAIN
SRR2015780	BRAIN
SRR2015779	BRAIN
SRR2015778	BRAIN
SRR2015777	BRAIN
SRR2015776	BRAIN
SRR2015775	BRAIN
SRR2015774	BRAIN
SRR2015773	BRAIN
SRR2015772	BRAIN
SRR2015771	BRAIN
SRR2015769	BRAIN
SRR2015770	BRAIN
SRR2015768	BRAIN
SRR2015767	BRAIN
SRR2015766	BRAIN
SRR2015764	BRAIN
SRR2015765	BRAIN
SRR2015763	BRAIN
SRR2015762	BRAIN
SRR2015761	BRAIN
SRR2015760	BRAIN
SRR868806	BREAST
SRR868808	BREAST
SRR868810	BREAST
SRR868811	BREAST
SRR868812	BREAST
SRR868813	BREAST
SRR868814	BREAST
SRR868816	BREAST
SRR868819	BREAST
SRR868822	BREAST
SRR868824	BREAST
SRR868823	BREAST
SRR868825	BREAST
SRR868826	BREAST
SRR868827	BREAST
SRR868835	BREAST
SRR868836	BREAST
SRR868837	BREAST
SRR868838	BREAST
SRR868839	BREAST
SRR868840	BREAST
SRR868841	BREAST
SRR868842	BREAST
SRR868843	BREAST
SRR868844	BREAST
SRR868845	BREAST
SRR868846	BREAST
SRR868847	BREAST
SRR868848	BREAST
SRR868849	BREAST
SRR868850	BREAST
SRR868851	BREAST
SRR868852	BREAST
SRR868853	BREAST
SRR868855	BREAST
SRR868856	BREAST
SRR868857	BREAST
SRR868858	BREAST
SRR868874	BREAST
SRR868875	BREAST
SRR868876	BREAST
SRR868877	BREAST
SRR868878	BREAST
SRR868879	BREAST
SRR868880	BREAST
SRR868881	BREAST
SRR868882	BREAST
SRR868883	BREAST
SRR868884	BREAST
SRR868885	BREAST
SRR868829	BREAST
SRR868830	BREAST
SRR868831	BREAST
SRR868828	BREAST
SRR868832	BREAST
SRR868834	BREAST
SRR868854	BREAST
SRR868859	BREAST
SRR868860	BREAST
SRR868861	BREAST
SRR868862	BREAST
SRR868863	BREAST
SRR868864	BREAST
SRR868865	BREAST
SRR868866	BREAST
SRR868867	BREAST
SRR868868	BREAST
SRR868869	BREAST
SRR868870	BREAST
SRR868871	BREAST
SRR868873	BREAST
SRR868872	BREAST
SRR2313089	BONE MARROW
SRR2313088	BONE MARROW
SRR2313087	BONE MARROW
SRR2313086	BONE MARROW
SRR2313085	BONE MARROW
SRR2313084	BONE MARROW
SRR2313083	BONE MARROW
SRR2313082	BONE MARROW
SRR2313081	BONE MARROW
SRR2313080	BONE MARROW
SRR2313079	BONE MARROW
SRR2313078	BONE MARROW
SRR2313077	BONE MARROW
SRR2313076	BONE MARROW
SRR2313075	BONE MARROW
SRR2313074	BONE MARROW
SRR2313073	BONE MARROW
SRR2313072	BONE MARROW
SRR2313071	BONE MARROW
SRR2313070	BONE MARROW
SRR2313069	BONE MARROW
SRR2313068	BONE MARROW
SRR2313067	BONE MARROW
SRR2313066	BONE MARROW
SRR2313065	BONE MARROW
SRR2313064	BONE MARROW
SRR2313063	BONE MARROW
SRR2926066	SKIN
SRR2926067	SKIN
SRR2926063	SKIN
SRR2926064	SKIN
SRR2926062	SKIN
SRR2926061	SKIN
SRR2926065	SKIN
SRR2926060	SKIN
SRR2926059	SKIN
SRR2926058	SKIN
SRR2926056	SKIN
SRR2926057	SKIN
SRR2926055	SKIN
SRR2926054	SKIN
SRR2926051	SKIN
SRR2926052	SKIN
SRR2926053	SKIN
SRR2926050	SKIN
SRR2926049	SKIN
SRR2926047	SKIN
SRR2926046	SKIN
SRR2926048	SKIN
SRR2926044	SKIN
SRR2926045	SKIN
SRR2926041	SKIN
SRR2926042	SKIN
SRR2926040	SKIN
SRR2926039	SKIN
SRR2926043	SKIN
SRR2926038	SKIN
SRR2926036	SKIN
SRR2926037	SKIN
SRR2926035	SKIN
SRR2926034	SKIN
SRR2926032	SKIN
SRR2926031	SKIN
SRR2926033	SKIN
SRR2926030	SKIN
SRR2926029	SKIN
SRR2926027	SKIN
SRR2926028	SKIN
SRR2926026	SKIN
SRR2926025	SKIN
SRR2926023	SKIN
SRR2926022	SKIN
SRR2926024	SKIN
SRR2926021	SKIN
SRR2926020	SKIN
SRR2926019	SKIN
SRR2926018	SKIN
SRR2926017	SKIN
SRR2926016	SKIN
SRR1220161	LIVER
SRR1220180	LIVER
SRR1220184	LIVER
SRR1220143	LIVER
SRR1220153	LIVER
SRR1220179	LIVER
SRR1220147	LIVER
SRR1220181	LIVER
SRR1220145	LIVER
SRR1220183	LIVER
SRR1220169	LIVER
SRR1220182	LIVER
SRR1220163	LIVER
SRR1220158	LIVER
SRR1220165	LIVER
SRR1220148	LIVER
SRR1220162	LIVER
SRR1220173	LIVER
SRR1220175	LIVER
SRR1220157	LIVER
SRR1220144	LIVER
SRR1220166	LIVER
SRR1220171	LIVER
SRR1220177	LIVER
SRR1220178	LIVER
SRR1220176	LIVER
SRR1220168	LIVER
SRR1220164	LIVER
SRR1220174	LIVER
SRR1220146	LIVER
SRR1220150	LIVER
SRR1220170	LIVER
SRR1220154	LIVER
SRR1220152	LIVER
SRR1220167	LIVER
SRR1220172	LIVER
SRR1220160	LIVER
SRR1220159	LIVER
SRR1220151	LIVER
SRR1220149	LIVER
ERR351370	KIDNEY
ERR351385	KIDNEY
ERR351379	KIDNEY
ERR351352	KIDNEY
ERR351417	KIDNEY
ERR351369	KIDNEY
ERR351388	KIDNEY
ERR351437	KIDNEY
ERR351353	KIDNEY
ERR351349	KIDNEY
ERR351411	KIDNEY
ERR351347	KIDNEY
ERR351394	KIDNEY
ERR351434	KIDNEY
ERR351438	KIDNEY
ERR351399	KIDNEY
ERR351442	KIDNEY
ERR351376	KIDNEY
ERR351431	KIDNEY
ERR351406	KIDNEY
ERR351402	KIDNEY
ERR351403	KIDNEY
ERR351405	KIDNEY
ERR351360	KIDNEY
ERR351413	KIDNEY
ERR351414	KIDNEY
ERR351436	KIDNEY
ERR351383	KIDNEY
ERR351377	KIDNEY
ERR351441	KIDNEY
ERR351418	KIDNEY
ERR351374	KIDNEY
ERR351393	KIDNEY
ERR351439	KIDNEY
SRR2678165	ESOPHAGUS
SRR2678264	ESOPHAGUS
SRR2678183	ESOPHAGUS
SRR2678182	ESOPHAGUS
SRR2678181	ESOPHAGUS
SRR2678180	ESOPHAGUS
SRR2678179	ESOPHAGUS
SRR2678178	ESOPHAGUS
SRR2678177	ESOPHAGUS
SRR2678176	ESOPHAGUS
SRR2678175	ESOPHAGUS
SRR2678174	ESOPHAGUS
SRR2678173	ESOPHAGUS
SRR2678172	ESOPHAGUS
SRR2678171	ESOPHAGUS
SRR2678170	ESOPHAGUS
SRR2678169	ESOPHAGUS
SRR2678168	ESOPHAGUS
SRR2678167	ESOPHAGUS
SRR2678360	ESOPHAGUS
SRR2678324	ESOPHAGUS
SRR2678163	ESOPHAGUS
SRR2678162	ESOPHAGUS
SRR2677531	ESOPHAGUS
SRR2677530	ESOPHAGUS
SRR2677529	ESOPHAGUS
SRR2677528	ESOPHAGUS
SRR2677526	ESOPHAGUS
SRR2677525	ESOPHAGUS
SRR998141	LIVER
SRR998151	LIVER
SRR998152	LIVER
SRR998527	LIVER
SRR998153	LIVER
SRR998154	LIVER
SRR998528	LIVER
SRR998155	LIVER
SRR998156	LIVER
SRR998529	LIVER
SRR998530	LIVER
SRR998531	LIVER
SRR998532	LIVER
SRR998533	LIVER
SRR998534	LIVER
SRR998535	LIVER
SRR998536	LIVER
SRR998537	LIVER
SRR998538	LIVER
SRR998539	LIVER
SRR998540	LIVER
SRR998541	LIVER
SRR998542	LIVER
SRR998543	LIVER
SRR998544	LIVER
SRR998545	LIVER
SRR998546	LIVER
SRR998150	LIVER
ERR579138	UTERUS
ERR579132	OVARY
ERR579123	UTERUS
SRR2878964	OVARY
SRR2878963	OVARY
SRR2878962	OVARY
SRR2878961	OVARY
SRR2878960	OVARY
SRR2878959	OVARY
SRR2878958	OVARY
SRR2878957	OVARY
SRR2878956	OVARY
SRR2878955	OVARY
SRR2878954	OVARY
SRR2878953	OVARY
SRR976225	BRAIN
SRR976226	BRAIN
SRR976227	BRAIN
SRR976228	BRAIN
SRR976229	BRAIN
SRR976230	BRAIN
SRR976235	KIDNEY
SRR976236	KIDNEY
SRR976239	LIVER
SRR976238	LIVER
SRR976240	LIVER
SRR976241	LIVER
SRR976242	LIVER
SRR976243	LIVER
SRR976245	TESTIS
SRR976246	TESTIS
SRR976248	TESTIS
SRR976247	TESTIS
SRR976249	TESTIS
SRR1754117	THYROID
SRR1754118	THYROID
SRR1754119	THYROID
SRR1754120	THYROID
SRR1754121	THYROID
SRR1754122	THYROID
SRR1754123	THYROID
SRR1754124	THYROID
SRR1754125	THYROID
SRR1754126	THYROID
SRR1754127	THYROID
SRR1754128	THYROID
SRR1754129	THYROID
SRR1754130	THYROID
SRR1754131	THYROID
SRR1754132	THYROID
SRR1754133	THYROID
SRR1754134	THYROID
SRR1754135	THYROID
SRR1754136	THYROID
SRR1754137	THYROID
SRR1754138	THYROID
SRR935662	THYROID
SRR935663	THYROID
SRR935664	THYROID
SRR935665	THYROID
SRR935666	THYROID
SRR935667	THYROID
SRR935668	THYROID
SRR935669	THYROID
SRR935670	THYROID
SRR935671	THYROID
SRR935672	THYROID
SRR935673	THYROID
SRR935674	THYROID
SRR935675	THYROID
SRR935676	THYROID
SRR935677	THYROID
SRR935678	THYROID
SRR935679	THYROID
SRR935680	THYROID
SRR935681	THYROID
SRR2014229	STOMACH
SRR2014231	STOMACH
SRR2014234	LUNG
SRR2014235	LUNG
SRR2014237	LIVER
SRR2014238	LIVER
SRR2014239	KIDNEY
SRR2014240	KIDNEY
SRR2014241	STOMACH
SRR2014242	STOMACH
SRR2014243	STOMACH
SRR2014244	STOMACH
SRR2014245	STOMACH
SRR1200850	UTERUS
SRR1200852	UTERUS
SRR1200854	UTERUS
SRR1200856	UTERUS
SRR1200860	UTERUS
SRR1200858	UTERUS
SRR1200862	UTERUS
SRR1200864	UTERUS
SRR1200866	UTERUS
SRR1200868	UTERUS
SRR1200870	UTERUS
SRR1200872	UTERUS
SRR1200874	UTERUS
SRR1200876	UTERUS
SRR1200878	UTERUS
SRR1200880	UTERUS
SRR1200882	UTERUS
SRR1200884	UTERUS
SRR1297303	LUNG
SRR1297304	LUNG
SRR1297305	LUNG
SRR1297306	LUNG
SRR1297308	LUNG
SRR1297307	LUNG
SRR1297309	LUNG
SRR1297310	LUNG
SRR1297311	LUNG
SRR1297312	LUNG
SRR1297313	LUNG
SRR1297314	LUNG
SRR1297315	LUNG
SRR1297316	LUNG
SRR1297317	LUNG
SRR923920	PROSTATE
SRR923921	PROSTATE
SRR923923	PROSTATE
SRR923924	PROSTATE
SRR923925	PROSTATE
SRR923927	PROSTATE
SRR923926	PROSTATE
SRR923929	PROSTATE
SRR923928	PROSTATE
SRR923930	PROSTATE
SRR923931	PROSTATE
SRR923933	PROSTATE
SRR923932	PROSTATE
SRR968070	UTERUS
SRR968069	UTERUS
SRR968071	UTERUS
SRR968072	UTERUS
SRR968073	UTERUS
SRR968074	UTERUS
SRR968075	UTERUS
SRR968076	UTERUS
SRR968077	UTERUS
SRR968078	UTERUS
SRR1754144	PANCREAS
SRR1754145	PANCREAS
SRR1754146	PANCREAS
SRR1754147	PANCREAS
SRR1754148	PANCREAS
SRR1754149	PANCREAS
SRR956936	OVARY
SRR956937	OVARY
SRR956938	OVARY
SRR956939	OVARY
SRR956940	OVARY
