## Supplementary material for "Bias invariant RNA-seq metadata annotation": labeled_sample_ids_SRA_val_sample_source.csv

run_accession	sample_type
SRR1182591	CELL LINE
SRR1182592	CELL LINE
SRR1182594	CELL LINE
SRR1182593	CELL LINE
SRR1182595	CELL LINE
SRR1182596	CELL LINE
SRR1182603	CELL LINE
SRR1182604	CELL LINE
SRR1182605	CELL LINE
SRR1182606	CELL LINE
SRR1182607	CELL LINE
SRR1182608	CELL LINE
SRR1182609	CELL LINE
SRR1182610	CELL LINE
SRR1182611	CELL LINE
SRR1182612	CELL LINE
SRR1182613	CELL LINE
SRR1182614	CELL LINE
SRR1182615	CELL LINE
SRR1182616	CELL LINE
SRR1182618	CELL LINE
SRR1182617	CELL LINE
SRR1182619	CELL LINE
SRR1182620	CELL LINE
SRR1182621	CELL LINE
SRR1182622	CELL LINE
SRR1182623	CELL LINE
SRR1182624	CELL LINE
SRR1182625	CELL LINE
SRR1182626	CELL LINE
SRR1182627	CELL LINE
SRR1182628	CELL LINE
SRR1182629	CELL LINE
SRR1182630	CELL LINE
SRR1182631	CELL LINE
SRR1182632	CELL LINE
SRR1182633	CELL LINE
SRR1182634	CELL LINE
SRR1182635	CELL LINE
SRR1182636	CELL LINE
SRR1574511	CELL LINE
SRR1574512	CELL LINE
SRR1574522	CELL LINE
SRR1574521	CELL LINE
SRR390477	CELL LINE
SRR390480	CELL LINE
SRR390484	CELL LINE
SRR390488	CELL LINE
SRR390501	CELL LINE
SRR390507	CELL LINE
SRR390512	CELL LINE
SRR390528	CELL LINE
SRR390529	CELL LINE
SRR390532	CELL LINE
SRR390542	CELL LINE
SRR2557123	CELL LINE
SRR2557122	CELL LINE
SRR1746962	CELL LINE
SRR1746966	CELL LINE
ERR950172	TISSUE
ERR950173	TISSUE
ERR950174	TISSUE
ERR950175	TISSUE
ERR950176	TISSUE
ERR579146	TISSUE
ERR579122	TISSUE
SRR1296033	CELL LINE
SRR1296034	CELL LINE
SRR1296035	CELL LINE
SRR521496	CELL LINE
SRR521505	CELL LINE
SRR521509	CELL LINE
SRR521527	CELL LINE
SRR521538	CELL LINE
SRR1044676	CELL LINE
SRR1268178	CELL LINE
SRR1648315	TISSUE
SRR1648318	TISSUE
SRR1648321	TISSUE
SRR1648322	TISSUE
SRR1648334	CELL LINE
SRR1648335	CELL LINE
SRR1648336	CELL LINE
SRR1648337	CELL LINE
SRR492022	CELL LINE
SRR1015685	CELL LINE
SRR1015699	CELL LINE
SRR3039607	CELL LINE
SRR3039601	CELL LINE
SRR3039600	CELL LINE
SRR3039618	CELL LINE
SRR3039612	CELL LINE
SRR3096662	TISSUE
SRR1636953	CELL LINE
SRR2545405	CELL LINE
SRR2545406	CELL LINE
SRR987278	CELL LINE
SRR987281	CELL LINE
SRR1286927	CELL LINE
SRR1286928	CELL LINE
SRR1286929	CELL LINE
SRR1537292	CELL LINE
SRR1537293	CELL LINE
SRR1220684	CELL LINE
SRR1220696	CELL LINE
SRR298696	TISSUE
SRR298701	TISSUE
SRR298702	TISSUE
SRR2166624	CELL LINE
SRR1562792	CELL LINE
SRR1562796	CELL LINE
SRR1583685	CELL LINE
SRR1583686	CELL LINE
SRR447137	CELL LINE
SRR447138	CELL LINE
SRR786439	CELL LINE
SRR649360	TISSUE
SRR649361	TISSUE
SRR943339	TISSUE
SRR943357	TISSUE
SRR943358	TISSUE
SRR1067487	CELL LINE
SRR1107846	CELL LINE
SRR2028018	CELL LINE
SRR2028019	CELL LINE
SRR1298939	CELL LINE
SRR1298942	CELL LINE
SRR1298945	CELL LINE
SRR1298948	CELL LINE
SRR1298951	CELL LINE
SRR1298954	CELL LINE
SRR1298957	CELL LINE
SRR1298960	CELL LINE
SRR1298963	CELL LINE
SRR1298966	TISSUE
SRR1298969	TISSUE
SRR1298972	TISSUE
SRR2081129	TISSUE
SRR2081136	TISSUE
SRR1150532	TISSUE
SRR1150531	TISSUE
SRR1150533	TISSUE
SRR1150535	TISSUE
SRR1150534	TISSUE
SRR1150537	TISSUE
SRR1150536	TISSUE
SRR1150538	CELL LINE
SRR1150539	CELL LINE
SRR1150540	CELL LINE
SRR950078	CELL LINE
SRR950079	TISSUE
SRR950080	CELL LINE
SRR950081	TISSUE
SRR950082	CELL LINE
SRR950083	TISSUE
SRR950084	CELL LINE
SRR950086	CELL LINE
SRR950087	TISSUE
SRR961661	CELL LINE
SRR961660	CELL LINE
SRR961662	CELL LINE
SRR961663	TISSUE
SRR961664	TISSUE
SRR961665	TISSUE
SRR961666	TISSUE
SRR961667	TISSUE
SRR961668	TISSUE
SRR1201246	CELL LINE
SRR1201247	CELL LINE
SRR1201249	CELL LINE
SRR1201248	CELL LINE
SRR1201250	CELL LINE
SRR1201251	TISSUE
SRR1201253	TISSUE
SRR1201252	TISSUE
SRR1201254	CELL LINE
SRR309262	TISSUE
SRR309263	TISSUE
SRR309264	TISSUE
SRR309265	CELL LINE
SRR309266	TISSUE
SRR309267	CELL LINE
SRR309268	CELL LINE
SRR309269	CELL LINE
SRR309270	CELL LINE
SRR2143921	CELL LINE
SRR2143920	CELL LINE
SRR2143915	CELL LINE
SRR1041716	CELL LINE
SRR1041717	CELL LINE
SRR1041718	CELL LINE
SRR066430	TISSUE
SRR066437	TISSUE
SRR066463	TISSUE
SRR1186056	TISSUE
SRR1186057	TISSUE
SRR1186058	TISSUE
SRR1179656	CELL LINE
SRR1179657	CELL LINE
SRR1179834	CELL LINE
SRR1179836	CELL LINE
SRR1179853	CELL LINE
SRR1179854	CELL LINE
SRR1179855	TISSUE
SRR1179856	TISSUE
SRR2082437	CELL LINE
SRR2082432	CELL LINE
SRR2082431	CELL LINE
SRR058065	CELL LINE
SRR058066	CELL LINE
SRR058067	CELL LINE
SRR058068	CELL LINE
SRR058069	CELL LINE
SRR058070	TISSUE
SRR058071	TISSUE
SRR058072	TISSUE
SRR531465	CELL LINE
SRR531469	CELL LINE
SRR531471	CELL LINE
SRR958702	CELL LINE
SRR958704	CELL LINE
SRR958706	CELL LINE
ERR841668	TISSUE
ERR841674	TISSUE
ERR841667	TISSUE
ERR841671	TISSUE
SRR1767294	TISSUE
SRR1767295	TISSUE
SRR1767296	TISSUE
SRR1767297	TISSUE
SRR1107930	CELL LINE
SRR1107931	CELL LINE
SRR585570	TISSUE
SRR585571	TISSUE
SRR585575	CELL LINE
SRR585576	CELL LINE
SRR976188	CELL LINE
SRR976189	CELL LINE
SRR635193	TISSUE
SRR638932	TISSUE
SRR638936	TISSUE
SRR638941	TISSUE
SRR1210369	CELL LINE
SRR1210371	CELL LINE
SRR2099742	CELL LINE
SRR2099741	CELL LINE
SRR2099740	CELL LINE
SRR2925691	TISSUE
SRR2925768	TISSUE
SRR2776479	CELL LINE
SRR2776478	CELL LINE
SRR2776477	CELL LINE
SRR1555096	TISSUE
SRR1555673	TISSUE
SRR1555808	TISSUE
SRR039628	TISSUE
SRR039629	TISSUE
SRR039630	TISSUE
SRR039631	TISSUE
SRR039632	TISSUE
SRR039633	TISSUE
SRR206980	TISSUE
SRR206981	TISSUE
SRR1582164	CELL LINE
SRR1582165	CELL LINE
SRR1582167	CELL LINE
SRR1582168	CELL LINE
SRR500984	CELL LINE
SRR1635337	CELL LINE
SRR1635338	CELL LINE
SRR1635339	CELL LINE
SRR358994	TISSUE
SRR358995	TISSUE
SRR358996	TISSUE
SRR358997	TISSUE
SRR358998	TISSUE
SRR358999	TISSUE
SRR2175368	CELL LINE
SRR2175476	CELL LINE
SRR2175477	CELL LINE
SRR1272186	TISSUE
SRR1272187	TISSUE
SRR1272188	TISSUE
SRR1272189	TISSUE
SRR2072597	CELL LINE
SRR2072596	CELL LINE
SRR2072595	CELL LINE
SRR2072594	TISSUE
SRR2072593	TISSUE
SRR2072592	TISSUE
SRR1952227	TISSUE
SRR1952231	TISSUE
SRR1952230	TISSUE
SRR1952229	TISSUE
SRR1952228	TISSUE
SRR644273	TISSUE
SRR644274	TISSUE
SRR644275	TISSUE
SRR644276	TISSUE
SRR644277	TISSUE
SRR959442	TISSUE
SRR1562544	TISSUE
SRR1562545	TISSUE
SRR1562546	TISSUE
SRR1562547	TISSUE
SRR1562548	TISSUE
SRR1348567	CELL LINE
SRR956936	TISSUE
SRR956937	TISSUE
SRR956938	TISSUE
SRR956939	TISSUE
SRR956940	TISSUE
SRR2166357	CELL LINE
SRR964946	CELL LINE
SRR1971631	TISSUE
SRR1971630	TISSUE
SRR1971629	TISSUE
SRR1971626	TISSUE
SRR1971627	TISSUE
SRR2810187	TISSUE
SRR2810186	TISSUE
SRR2810185	TISSUE
SRR2810184	TISSUE
SRR1850932	CELL LINE
SRR1910406	CELL LINE
SRR1910405	CELL LINE
SRR836285	TISSUE
SRR836286	TISSUE
SRR836287	TISSUE
SRR836288	TISSUE
SRR836289	TISSUE
SRR2537084	TISSUE
SRR2537083	TISSUE
SRR2537082	TISSUE
SRR2537081	TISSUE
SRR2537079	TISSUE
SRR1850927	CELL LINE
SRR388226	CELL LINE
SRR388227	CELL LINE
SRR388228	CELL LINE
SRR388229	CELL LINE
DRR001173	CELL LINE
DRR001174	CELL LINE
DRR001175	CELL LINE
DRR001176	CELL LINE
SRR400816	CELL LINE
SRR400817	CELL LINE
SRR400818	CELL LINE
SRR400819	CELL LINE
SRR222175	TISSUE
SRR222176	TISSUE
SRR222177	TISSUE
SRR222178	TISSUE
SRR867127	CELL LINE
SRR867128	CELL LINE
SRR867129	CELL LINE
SRR867130	CELL LINE
SRR449330	CELL LINE
SRR449332	CELL LINE
SRR449334	CELL LINE
SRR449336	CELL LINE
ERR358488	CELL LINE
ERR358487	CELL LINE
SRR496394	CELL LINE
SRR496395	CELL LINE
SRR496397	CELL LINE
SRR496398	CELL LINE
SRR453410	CELL LINE
SRR453411	CELL LINE
SRR453412	CELL LINE
SRR453413	CELL LINE
SRR454063	CELL LINE
SRR454064	CELL LINE
SRR454065	CELL LINE
SRR454066	CELL LINE
SRR456526	CELL LINE
SRR456527	CELL LINE
SRR456528	CELL LINE
SRR456529	CELL LINE
SRR491303	CELL LINE
SRR491304	CELL LINE
SRR491305	CELL LINE
SRR491306	CELL LINE
SRR299025	CELL LINE
SRR299026	TISSUE
SRR299027	CELL LINE
SRR299028	TISSUE
SRR424679	CELL LINE
SRR424680	CELL LINE
SRR424681	CELL LINE
SRR424682	CELL LINE
SRR534563	TISSUE
SRR534564	TISSUE
SRR534565	TISSUE
SRR534566	TISSUE
SRR935450	CELL LINE
SRR935451	CELL LINE
SRR059132	CELL LINE
SRR059133	CELL LINE
SRR314738	CELL LINE
SRR314739	CELL LINE
SRR314740	CELL LINE
SRR314741	CELL LINE
SRR868953	CELL LINE
SRR868952	CELL LINE
SRR868954	CELL LINE
SRR868955	CELL LINE
SRR1633194	TISSUE
SRR1633195	TISSUE
SRR1633196	TISSUE
SRR1633197	TISSUE
SRR1409976	CELL LINE
SRR1409977	CELL LINE
SRR1409978	CELL LINE
SRR1409979	CELL LINE
SRR1510197	CELL LINE
SRR1510198	CELL LINE
SRR1510199	CELL LINE
SRR1510200	CELL LINE
SRR1511596	CELL LINE
SRR1511597	CELL LINE
SRR1511598	CELL LINE
SRR1511599	CELL LINE
SRR1313735	CELL LINE
SRR1313738	CELL LINE
SRR1313741	CELL LINE
SRR1313744	CELL LINE
SRR1520956	CELL LINE
SRR1520957	CELL LINE
SRR1520958	CELL LINE
SRR1520959	CELL LINE
SRR1533006	CELL LINE
SRR1533010	CELL LINE
SRR1533015	CELL LINE
SRR1533019	CELL LINE
SRR1533836	CELL LINE
SRR1533837	CELL LINE
SRR1533838	CELL LINE
SRR1533839	CELL LINE
SRR1535090	CELL LINE
SRR1535091	CELL LINE
SRR1535092	CELL LINE
SRR1535094	CELL LINE
SRR1192053	CELL LINE
SRR1192054	CELL LINE
SRR1192055	CELL LINE
SRR1192056	CELL LINE
SRR1239514	CELL LINE
SRR1239515	CELL LINE
SRR1239516	CELL LINE
SRR1239517	CELL LINE
SRR2870783	CELL LINE
SRR2872995	CELL LINE
SRR2872997	CELL LINE
SRR2872998	CELL LINE
SRR2762238	CELL LINE
SRR2917801	CELL LINE
SRR2917802	CELL LINE
SRR2918133	CELL LINE
SRR1207864	CELL LINE
SRR1207865	CELL LINE
SRR1207866	CELL LINE
SRR1207867	CELL LINE
SRR1217085	CELL LINE
SRR1217086	CELL LINE
SRR1217088	CELL LINE
SRR1217087	CELL LINE
SRR1231444	TISSUE
SRR1231445	TISSUE
SRR1231446	TISSUE
SRR1231447	TISSUE
SRR2895372	CELL LINE
SRR2895378	CELL LINE
SRR2895380	CELL LINE
SRR2895381	CELL LINE
SRR1259195	CELL LINE
SRR1259196	CELL LINE
SRR1259197	CELL LINE
SRR1259198	CELL LINE
SRR2601019	CELL LINE
SRR2601022	CELL LINE
SRR2601021	CELL LINE
SRR2601020	CELL LINE
SRR2155389	TISSUE
SRR2155378	TISSUE
SRR2176382	TISSUE
SRR2176383	TISSUE
SRR1285995	CELL LINE
SRR1285997	CELL LINE
SRR1285996	CELL LINE
SRR1285998	CELL LINE
SRR1290421	CELL LINE
SRR1290422	CELL LINE
SRR1290423	CELL LINE
SRR1290424	CELL LINE
SRR1654790	TISSUE
SRR1654792	TISSUE
SRR1654791	TISSUE
SRR1654793	TISSUE
SRR1649699	TISSUE
SRR1649700	TISSUE
SRR1649701	TISSUE
SRR1649702	TISSUE
SRR1665019	TISSUE
SRR1665020	TISSUE
SRR1665021	TISSUE
SRR1665022	TISSUE
SRR1709287	TISSUE
SRR1720782	TISSUE
SRR2106215	CELL LINE
SRR1709057	CELL LINE
SRR1613943	CELL LINE
SRR1613946	CELL LINE
SRR1613949	CELL LINE
SRR1613953	CELL LINE
SRR1825690	TISSUE
SRR1825693	TISSUE
SRR1825695	TISSUE
SRR1825697	TISSUE
SRR1555119	CELL LINE
SRR1555120	CELL LINE
SRR1555121	CELL LINE
SRR1555122	CELL LINE
SRR1560929	CELL LINE
SRR1560927	CELL LINE
SRR1560928	CELL LINE
SRR1560930	CELL LINE
SRR1562814	CELL LINE
SRR1562815	CELL LINE
SRR1562816	CELL LINE
SRR1562817	CELL LINE
SRR1925361	CELL LINE
SRR1925364	CELL LINE
SRR1925394	CELL LINE
SRR1925407	CELL LINE
SRR1925284	CELL LINE
SRR1925326	CELL LINE
SRR1925328	CELL LINE
SRR1575935	CELL LINE
SRR1575937	CELL LINE
SRR1575938	CELL LINE
SRR1928210	CELL LINE
SRR1910389	CELL LINE
SRR1910387	CELL LINE
SRR1607712	CELL LINE
SRR1607713	CELL LINE
SRR1607714	CELL LINE
SRR1607715	CELL LINE
SRR1197244	CELL LINE
SRR1197245	CELL LINE
SRR1197246	CELL LINE
SRR1197247	CELL LINE
SRR1051229	CELL LINE
SRR1051230	CELL LINE
SRR1051231	CELL LINE
SRR1051232	CELL LINE
SRR1721275	CELL LINE
SRR1721276	CELL LINE
SRR1721277	CELL LINE
SRR1721278	CELL LINE
SRR1118408	CELL LINE
SRR1118409	CELL LINE
SRR1118410	CELL LINE
SRR1118411	CELL LINE
SRR1049359	CELL LINE
SRR1049360	CELL LINE
SRR1049361	CELL LINE
SRR1049362	CELL LINE
SRR1178330	TISSUE
SRR1178329	CELL LINE
SRR1178331	CELL LINE
SRR1178332	CELL LINE
SRR1173997	CELL LINE
SRR1173996	CELL LINE
SRR1173998	CELL LINE
SRR1173999	CELL LINE
SRR1840287	CELL LINE
SRR1840397	CELL LINE
SRR1840418	CELL LINE
SRR1840445	CELL LINE
SRR1041105	CELL LINE
SRR1041106	CELL LINE
SRR1041108	CELL LINE
SRR773858	CELL LINE
SRR773859	CELL LINE
SRR576790	CELL LINE
SRR576791	CELL LINE
SRR576792	CELL LINE
SRR576793	CELL LINE
SRR1049389	CELL LINE
SRR1049390	CELL LINE
SRR1049391	CELL LINE
SRR1049392	CELL LINE
SRR1182316	CELL LINE
SRR1182317	CELL LINE
SRR1182319	CELL LINE
SRR1182320	CELL LINE
SRR1641106	CELL LINE
SRR1641107	CELL LINE
SRR1641108	CELL LINE
SRR1641109	CELL LINE
SRR2912443	TISSUE
SRR2912479	CELL LINE
SRR2912487	TISSUE
SRR2912491	TISSUE
SRR639445	CELL LINE
SRR639446	CELL LINE
SRR639447	CELL LINE
SRR639448	CELL LINE
SRR2971390	CELL LINE
SRR2971391	CELL LINE
SRR2971389	CELL LINE
SRR2971388	CELL LINE
SRR1054346	CELL LINE
SRR1054345	CELL LINE
SRR1054347	CELL LINE
SRR1054348	CELL LINE
SRR516209	CELL LINE
SRR516210	CELL LINE
SRR516211	CELL LINE
ERR229795	TISSUE
SRR1643815	CELL LINE
SRR1643816	CELL LINE
SRR1643814	CELL LINE
SRR1982105	CELL LINE
SRR2083507	CELL LINE
SRR2083508	CELL LINE
SRR039887	CELL LINE
SRR039888	CELL LINE
SRR039889	CELL LINE
ERR039137	TISSUE
ERR039139	TISSUE
ERR039138	TISSUE
SRR1604987	CELL LINE
SRR1604989	CELL LINE
SRR1604991	CELL LINE
SRR525100	TISSUE
SRR1531572	CELL LINE
SRR1532996	CELL LINE
SRR1533024	CELL LINE
SRR568009	CELL LINE
SRR568010	CELL LINE
SRR568011	CELL LINE
SRR201778	CELL LINE
SRR201779	CELL LINE
SRR201780	CELL LINE
SRR1519068	CELL LINE
SRR1519069	CELL LINE
SRR1519070	CELL LINE
SRR503576	CELL LINE
SRR503577	CELL LINE
SRR503578	CELL LINE
SRR1056280	CELL LINE
SRR1056281	CELL LINE
SRR1056282	CELL LINE
SRR1562237	CELL LINE
SRR1562238	CELL LINE
SRR1562241	CELL LINE
SRR639223	CELL LINE
SRR639224	CELL LINE
SRR639225	CELL LINE
SRR1630838	CELL LINE
SRR1630840	CELL LINE
SRR1630839	CELL LINE
ERR169801	CELL LINE
ERR169802	CELL LINE
ERR169803	CELL LINE
SRR1918762	CELL LINE
SRR1918761	CELL LINE
SRR1918760	CELL LINE
SRR122339	CELL LINE
SRR122340	CELL LINE
SRR122341	CELL LINE
SRR441725	CELL LINE
SRR441726	CELL LINE
SRR441727	CELL LINE
SRR1593514	CELL LINE
SRR1593515	CELL LINE
SRR1593516	CELL LINE
SRR400342	TISSUE
SRR400343	TISSUE
SRR400344	TISSUE
SRR1955043	CELL LINE
SRR1955044	CELL LINE
SRR1955042	CELL LINE
SRR066745	CELL LINE
SRR066746	CELL LINE
SRR066747	CELL LINE
SRR094181	CELL LINE
SRR094184	CELL LINE
SRR094188	CELL LINE
SRR1561742	TISSUE
SRR1561743	TISSUE
SRR1561744	TISSUE
SRR1993912	CELL LINE
SRR1993910	CELL LINE
SRR1176647	CELL LINE
SRR1176648	CELL LINE
SRR1176649	CELL LINE
SRR548611	TISSUE
SRR548612	TISSUE
SRR548613	TISSUE
SRR836228	CELL LINE
SRR836229	CELL LINE
SRR836230	CELL LINE
SRR2415662	CELL LINE
SRR2391668	CELL LINE
SRR2391667	CELL LINE
SRR2391666	CELL LINE
SRR2503771	CELL LINE
SRR2503775	CELL LINE
SRR2503767	CELL LINE
SRR1024344	CELL LINE
SRR1024343	CELL LINE
SRR1024345	CELL LINE
SRR924258	CELL LINE
SRR924259	CELL LINE
SRR924260	CELL LINE
SRR2603346	TISSUE
SRR2603888	TISSUE
SRR2603944	TISSUE
SRR1261169	CELL LINE
SRR1261168	CELL LINE
SRR1261170	CELL LINE
SRR2603339	CELL LINE
SRR2603340	CELL LINE
SRR2603338	CELL LINE
SRR1062196	CELL LINE
SRR1062942	CELL LINE
SRR1062943	CELL LINE
SRR867028	CELL LINE
SRR867029	CELL LINE
SRR867030	CELL LINE
SRR776494	CELL LINE
SRR776495	CELL LINE
SRR776496	CELL LINE
SRR867811	CELL LINE
SRR867812	CELL LINE
SRR867813	CELL LINE
SRR922222	TISSUE
SRR922223	TISSUE
SRR2992206	CELL LINE
SRR2992207	CELL LINE
SRR2992208	CELL LINE
ERR618767	CELL LINE
ERR618765	CELL LINE
ERR618766	CELL LINE
SRR1210627	CELL LINE
SRR1210628	CELL LINE
SRR1210629	CELL LINE
SRR791578	CELL LINE
SRR791581	CELL LINE
SRR791584	CELL LINE
SRR346062	CELL LINE
SRR346065	CELL LINE
SRR346068	CELL LINE
SRR2969597	TISSUE
SRR2969596	TISSUE
SRR2969595	TISSUE
SRR1207811	TISSUE
SRR1207812	TISSUE
SRR1207813	TISSUE
SRR1207244	CELL LINE
SRR1207245	CELL LINE
SRR1207246	CELL LINE
SRR2818791	CELL LINE
SRR2818789	CELL LINE
SRR2818787	CELL LINE
SRR901290	CELL LINE
SRR901291	CELL LINE
SRR901292	CELL LINE
ERR850607	CELL LINE
ERR850606	CELL LINE
ERR850610	CELL LINE
SRR2175387	CELL LINE
SRR1171978	CELL LINE
SRR1171988	CELL LINE
SRR1172002	CELL LINE
SRR656272	CELL LINE
SRR656274	CELL LINE
SRR1783834	CELL LINE
SRR1783836	CELL LINE
SRR1783838	CELL LINE
SRR1658438	TISSUE
SRR1658437	TISSUE
SRR1658439	TISSUE
SRR2219563	CELL LINE
SRR1847576	CELL LINE
SRR1847580	CELL LINE
SRR2096771	CELL LINE
SRR2096770	CELL LINE
SRR2096769	CELL LINE
SRR2097437	CELL LINE
SRR2097436	CELL LINE
SRR1781865	CELL LINE
SRR1781859	CELL LINE
SRR1781870	CELL LINE
SRR364829	TISSUE
SRR364830	TISSUE
SRR364831	TISSUE
SRR835929	TISSUE
SRR823923	TISSUE
SRR835931	TISSUE
SRR2121907	TISSUE
SRR2121909	TISSUE
SRR2121908	TISSUE
SRR2017563	CELL LINE
SRR2017562	CELL LINE
SRR2017561	CELL LINE
SRR1501428	CELL LINE
SRR1501494	CELL LINE
SRR1501502	CELL LINE
SRR1176638	CELL LINE
SRR1176640	CELL LINE
SRR1176642	CELL LINE
SRR764959	CELL LINE
SRR787327	CELL LINE
SRR787329	CELL LINE
SRR306518	CELL LINE
SRR306519	CELL LINE
SRR653966	CELL LINE
SRR653967	CELL LINE
SRR201983	CELL LINE
SRR201985	CELL LINE
SRR332171	TISSUE
SRR332172	TISSUE
SRR1746755	CELL LINE
SRR1746756	CELL LINE
DRR028129	CELL LINE
DRR028130	CELL LINE
SRR658526	CELL LINE
SRR658527	CELL LINE
SRR1770388	TISSUE
SRR1771984	TISSUE
SRR748300	CELL LINE
SRR748301	CELL LINE
SRR648319	CELL LINE
SRR648320	CELL LINE
SRR029284	CELL LINE
SRR029285	CELL LINE
SRR792841	CELL LINE
SRR792842	CELL LINE
SRR2105565	CELL LINE
SRR2105564	CELL LINE
SRR1714071	CELL LINE
ERR952449	CELL LINE
ERR952450	CELL LINE
SRR2191008	CELL LINE
SRR2214039	CELL LINE
SRR2997123	CELL LINE
ERR731792	CELL LINE
ERR731791	CELL LINE
SRR2537182	CELL LINE
SRR2537181	CELL LINE
SRR2558765	CELL LINE
SRR2558764	CELL LINE
SRR2567903	TISSUE
SRR2567913	TISSUE
SRR2650081	CELL LINE
SRR2650080	CELL LINE
SRR2723898	CELL LINE
SRR2723895	CELL LINE
SRR2732970	CELL LINE
SRR2733100	CELL LINE
ERR355783	CELL LINE
ERR355784	CELL LINE
SRR2040078	TISSUE
SRR2073855	TISSUE
SRR030769	CELL LINE
SRR030771	CELL LINE
SRR1915438	CELL LINE
SRR1915437	CELL LINE
SRR1920911	CELL LINE
SRR1920912	CELL LINE
SRR089638	CELL LINE
SRR332244	CELL LINE
SRR620530	CELL LINE
SRR620531	CELL LINE
ERR182564	CELL LINE
ERR182563	CELL LINE
SRR619803	CELL LINE
SRR619805	CELL LINE
SRR611716	TISSUE
SRR611799	TISSUE
SRR1964702	CELL LINE
SRR1964703	CELL LINE
SRR606889	CELL LINE
SRR606890	CELL LINE
SRR578755	CELL LINE
SRR578756	CELL LINE
SRR1994582	CELL LINE
SRR1994583	CELL LINE
SRR2002765	CELL LINE
SRR2002766	CELL LINE
SRR2005810	CELL LINE
SRR2005809	CELL LINE
SRR567561	CELL LINE
SRR567562	CELL LINE
SRR1737731	CELL LINE
SRR1737732	CELL LINE
SRR1013488	CELL LINE
SRR1024048	CELL LINE
SRR921552	CELL LINE
SRR921551	CELL LINE
SRR1427125	TISSUE
SRR1448791	CELL LINE
SRR1448790	CELL LINE
SRR545940	CELL LINE
SRR545941	CELL LINE
SRR540252	CELL LINE
SRR540253	CELL LINE
SRR1057369	CELL LINE
SRR1057370	CELL LINE
SRR539295	CELL LINE
SRR539296	CELL LINE
SRR796172	CELL LINE
SRR796173	CELL LINE
SRR1055983	CELL LINE
SRR1055984	CELL LINE
SRR1049936	CELL LINE
SRR1049937	CELL LINE
SRR1049407	CELL LINE
SRR1049408	CELL LINE
SRR1536302	CELL LINE
SRR1536304	CELL LINE
SRR1536577	CELL LINE
SRR1536578	CELL LINE
SRR1536710	TISSUE
SRR1536711	TISSUE
SRR517615	CELL LINE
SRR517616	CELL LINE
SRR1264355	CELL LINE
SRR1264356	CELL LINE
SRR1422873	CELL LINE
SRR1422874	CELL LINE
SRR951071	CELL LINE
SRR951072	CELL LINE
SRR513107	CELL LINE
SRR513108	CELL LINE
SRR1333393	CELL LINE
SRR1333394	CELL LINE
SRR1144284	CELL LINE
SRR1144283	CELL LINE
SRR1269680	CELL LINE
SRR1269681	CELL LINE
SRR836836	CELL LINE
SRR1269754	CELL LINE
SRR1269755	CELL LINE
SRR1271845	CELL LINE
SRR1271846	CELL LINE
SRR1702787	CELL LINE
SRR1702788	CELL LINE
SRR836203	CELL LINE
SRR836204	CELL LINE
SRR1282064	CELL LINE
SRR1282065	CELL LINE
SRR1141005	CELL LINE
SRR835999	TISSUE
SRR836000	TISSUE
SRR1124844	TISSUE
SRR1124845	TISSUE
SRR833724	TISSUE
SRR1120409	CELL LINE
SRR1120410	CELL LINE
SRR1120099	CELL LINE
SRR1120098	CELL LINE
SRR862905	CELL LINE
SRR862906	CELL LINE
SRR1293901	CELL LINE
SRR1293902	CELL LINE
SRR950387	CELL LINE
SRR950388	CELL LINE
SRR1296543	TISSUE
SRR1296544	TISSUE
SRR1297300	CELL LINE
SRR1297301	CELL LINE
SRR1303625	CELL LINE
SRR1303626	CELL LINE
SRR513109	CELL LINE
SRR513110	CELL LINE
SRR1046366	CELL LINE
SRR1046365	CELL LINE
SRR1693244	CELL LINE
SRR413944	CELL LINE
SRR452334	CELL LINE
SRR408751	CELL LINE
SRR408754	CELL LINE
SRR1610657	CELL LINE
SRR1610656	CELL LINE
SRR353525	CELL LINE
SRR353527	CELL LINE
SRR403468	CELL LINE
SRR403469	CELL LINE
SRR403021	CELL LINE
SRR403022	CELL LINE
SRR1030462	CELL LINE
SRR1030463	CELL LINE
SRR1029601	CELL LINE
SRR1029602	CELL LINE
SRR1639194	CELL LINE
SRR1636983	CELL LINE
SRR1177127	CELL LINE
SRR1177128	CELL LINE
SRR390468	CELL LINE
SRR390469	CELL LINE
SRR1640759	CELL LINE
SRR1640753	CELL LINE
SRR1024156	CELL LINE
SRR1024157	CELL LINE
SRR364705	CELL LINE
SRR364706	CELL LINE
SRR1176917	CELL LINE
SRR1176918	CELL LINE
SRR1661550	CELL LINE
SRR1661551	CELL LINE
SRR359290	TISSUE
SRR359291	TISSUE
SRR1035902	CELL LINE
SRR1035903	CELL LINE
SRR446290	CELL LINE
SRR446291	CELL LINE
SRR1204657	TISSUE
SRR1204658	TISSUE
SRR902610	CELL LINE
SRR902611	CELL LINE
SRR1557953	TISSUE
SRR1557954	TISSUE
SRR1043002	CELL LINE
SRR1043003	CELL LINE
SRR493816	CELL LINE
SRR493817	CELL LINE
SRR1571326	TISSUE
SRR1571328	TISSUE
SRR1200497	CELL LINE
SRR490650	CELL LINE
SRR490651	CELL LINE
SRR456936	TISSUE
SRR456937	TISSUE
SRR350279	CELL LINE
SRR350280	CELL LINE
SRR1038623	CELL LINE
SRR1038631	CELL LINE
SRR1580950	CELL LINE
SRR1581014	CELL LINE
SRR927190	CELL LINE
SRR927191	CELL LINE
SRR1106537	CELL LINE
SRR449360	TISSUE
SRR449361	TISSUE
SRR1593953	TISSUE
SRR1593954	TISSUE
SRR358674	CELL LINE
SRR358675	CELL LINE
SRR1156252	CELL LINE
SRR567527	CELL LINE
SRR3118258	CELL LINE
SRR946925	TISSUE
SRR556766	TISSUE
SRR1161300	TISSUE
SRR1153470	CELL LINE
SRR572528	TISSUE
SRR1204492	CELL LINE
SRR1019692	CELL LINE
SRR1020235	CELL LINE
SRR1028024	TISSUE
DRR034147	CELL LINE
DRR045032	CELL LINE
SRR1045067	CELL LINE
SRR650317	CELL LINE
SRR1045551	CELL LINE
SRR1104100	CELL LINE
SRR1106686	CELL LINE
SRR1105782	CELL LINE
SRR1105783	CELL LINE
SRR1119317	CELL LINE
SRR1119485	CELL LINE
SRR1119486	CELL LINE
SRR1119487	CELL LINE
ERR039513	CELL LINE
SRR1273928	CELL LINE
SRR2938957	CELL LINE
SRR494110	CELL LINE
SRR1554238	CELL LINE
SRR060734	TISSUE
SRR036661	CELL LINE
SRR1577902	TISSUE
SRR2029840	CELL LINE
SRR1462294	CELL LINE
SRR2039179	TISSUE
SRR544857	CELL LINE
SRR545221	CELL LINE
SRR090233	CELL LINE
SRR1019689	TISSUE
SRR363949	CELL LINE
SRR307005	CELL LINE
SRR393821	CELL LINE
SRR243575	CELL LINE
SRR400669	TISSUE
SRR090236	CELL LINE
SRR424591	CELL LINE
SRR445374	TISSUE
SRR1582594	CELL LINE
SRR1582513	TISSUE
SRR1921009	CELL LINE
SRR1207372	TISSUE
SRR1249342	CELL LINE
SRR1208032	CELL LINE
SRR1208039	CELL LINE
SRR1199126	TISSUE
SRR1252005	CELL LINE
SRR2890933	CELL LINE
SRR1182644	TISSUE
SRR2936972	CELL LINE
SRR2938814	CELL LINE
SRR2644789	TISSUE
SRR857933	CELL LINE
SRR1390688	CELL LINE
SRR2123727	CELL LINE
SRR1287012	CELL LINE
SRR1284895	TISSUE
SRR2532714	CELL LINE
SRR1266876	CELL LINE
SRR850551	CELL LINE
DRR000897	CELL LINE
