## Supplementary material for "Bias invariant RNA-seq metadata annotation": new_annotations_sample_source.csv

	ss	ss_confi
SRR1201591	OTHER	0.999997
SRR1201590	OTHER	0.9999954
SRR1201593	OTHER	0.9999978
SRR1201592	OTHER	0.9999995
SRR1201617	OTHER	0.999997
SRR1201616	OTHER	0.9999998
SRR1201619	OTHER	0.99999726
SRR1201618	OTHER	0.9999995
SRR1201620	OTHER	0.9999975
SRR1201621	OTHER	0.99999684
SRR1201623	OTHER	0.99999905
SRR1201622	OTHER	0.99999857
SRR1201624	OTHER	0.9770406
SRR1201625	OTHER	0.9775816
SRR1201626	OTHER	0.5583914
SRR1201627	OTHER	0.8729142
SRR1201628	OTHER	0.99999714
SRR1201629	OTHER	0.99999845
SRR1201630	OTHER	0.9999955
SRR1201631	OTHER	0.9999978
SRR1201641	OTHER	0.999998
SRR1201640	OTHER	0.9999889
SRR1201643	OTHER	0.9999979
SRR1201644	OTHER	0.99999875
SRR1201661	OTHER	0.99999654
SRR1201662	OTHER	0.9999981
SRR1201663	OTHER	0.9999998
SRR1201664	OTHER	0.9999989
SRR1201734	OTHER	0.9999965
SRR1201733	OTHER	0.9999925
SRR1201736	OTHER	0.9999978
SRR1201737	OTHER	0.9999989
SRR1201739	OTHER	0.99999744
SRR1201738	OTHER	0.999997
SRR1201742	OTHER	0.99999154
SRR1201743	OTHER	0.9999979
SRR1201745	OTHER	0.9999981
SRR1201744	OTHER	0.9999987
SRR1201749	OTHER	0.99999905
SRR1201750	OTHER	0.9999984
SRR1201752	OTHER	0.9999989
SRR1201751	OTHER	0.99999684
SRR1201754	OTHER	0.9999975
SRR1201753	OTHER	0.99999636
SRR1201758	OTHER	0.9999913
SRR1201759	OTHER	0.99999905
SRR1201760	OTHER	0.99999875
SRR1201761	OTHER	0.9999981
SRR1201763	OTHER	0.935037
SRR1201762	TISSUE	0.5204121
SRR1201764	OTHER	0.9999736
SRR1202977	OTHER	0.9897316
SRR1202990	OTHER	0.9992115
SRR1202999	OTHER	0.99965936
SRR1203005	OTHER	0.99982786
SRR1203006	OTHER	0.9999094
SRR1203007	OTHER	0.9968659
SRR1203128	OTHER	0.9898542
SRR1203129	OTHER	0.9997133
SRR1203130	OTHER	0.9991334
SRR1203133	OTHER	0.9959985
SRR1203138	OTHER	0.99832094
SRR1203772	OTHER	0.99955434
SRR1203801	OTHER	0.9998075
SRR1203802	OTHER	0.9996277
SRR1203803	OTHER	0.9989656
SRR1203804	OTHER	0.9983843
SRR1203805	OTHER	0.9846594
SRR1203806	OTHER	0.99989927
SRR1203818	OTHER	0.9994124
SRR1203819	OTHER	0.99579734
SRR1203822	OTHER	0.99564344
SRR1203823	OTHER	0.9999919
SRR1203824	OTHER	0.999719
SRR1203825	OTHER	0.99769914
SRR1203834	OTHER	0.99810344
SRR1203835	OTHER	0.9934721
SRR1203836	OTHER	0.9992096
SRR1203837	OTHER	0.99928856
SRR1203838	OTHER	0.9908978
SRR1203839	OTHER	0.9997878
ERR658998	OTHER	0.9999563
ERR659094	OTHER	0.9999417
ERR658999	OTHER	0.9972607
ERR659095	OTHER	0.99711645
ERR659000	OTHER	0.99422824
ERR659096	OTHER	0.995566
ERR659001	OTHER	0.99942476
ERR659097	OTHER	0.99940646
ERR659002	OTHER	0.9956497
ERR659098	OTHER	0.99822676
ERR659003	OTHER	0.9987221
ERR659099	OTHER	0.99787855
ERR659004	OTHER	0.9968546
ERR659100	OTHER	0.9967249
ERR659005	OTHER	0.9997426
ERR659101	OTHER	0.9996519
ERR659006	OTHER	0.99974185
ERR659102	OTHER	0.99986553
ERR659007	OTHER	0.99917156
ERR659103	OTHER	0.9978573
ERR659008	OTHER	0.94187135
ERR659104	OTHER	0.76450247
ERR659009	OTHER	0.99946725
ERR659105	OTHER	0.99950945
ERR659010	OTHER	0.99709684
ERR659106	OTHER	0.9971019
ERR659011	OTHER	0.9991175
ERR659107	OTHER	0.99920547
ERR659012	OTHER	0.99919003
ERR659108	OTHER	0.99915874
ERR659013	OTHER	0.9995408
ERR659109	OTHER	0.99958074
ERR659014	OTHER	0.9066356
ERR659110	OTHER	0.82092315
ERR659015	OTHER	0.9997692
ERR659111	OTHER	0.9997755
ERR659016	OTHER	0.9986903
ERR659112	OTHER	0.9989398
ERR659017	OTHER	0.93959963
ERR659113	OTHER	0.9606085
ERR659018	OTHER	0.99485666
ERR659114	OTHER	0.9952465
ERR659019	OTHER	0.9994895
ERR659115	OTHER	0.9993
ERR659020	OTHER	0.9998835
ERR659116	OTHER	0.99985886
ERR659021	OTHER	0.99871695
ERR659117	OTHER	0.9986849
ERR659022	OTHER	0.99993026
ERR659118	OTHER	0.9999277
ERR659023	OTHER	0.9998541
ERR659119	OTHER	0.99972594
ERR659024	OTHER	0.99986
ERR659120	OTHER	0.999832
ERR659025	OTHER	0.9926896
ERR659121	OTHER	0.9893605
ERR659026	OTHER	0.9829608
ERR659122	OTHER	0.9875615
ERR659027	OTHER	0.9741557
ERR659123	OTHER	0.9697679
ERR659028	OTHER	0.99952334
ERR659124	OTHER	0.9996811
ERR659029	OTHER	0.99986535
ERR659125	OTHER	0.999899
ERR659030	OTHER	0.99948204
ERR659126	OTHER	0.99936056
ERR659031	OTHER	0.9992987
ERR659127	OTHER	0.9985444
ERR659032	OTHER	0.99856454
ERR659128	OTHER	0.9990341
ERR659033	OTHER	0.99997854
ERR659129	OTHER	0.9999858
ERR659034	OTHER	0.7067863
ERR659130	OTHER	0.8681773
ERR659035	OTHER	0.99929523
ERR659131	OTHER	0.999287
ERR659036	OTHER	0.99999064
ERR659132	OTHER	0.9999925
ERR659037	OTHER	0.99965537
ERR659133	OTHER	0.9994954
ERR659038	OTHER	0.9991994
ERR659134	OTHER	0.9993059
ERR659039	OTHER	0.9975521
ERR659135	OTHER	0.99861
ERR659040	OTHER	0.99847156
ERR659136	OTHER	0.99697286
ERR659041	OTHER	0.9983446
ERR659137	OTHER	0.9977542
ERR659042	OTHER	0.998875
ERR659138	OTHER	0.9980526
ERR659043	OTHER	0.99993545
ERR659139	OTHER	0.9999369
ERR659044	OTHER	0.79672563
ERR659140	OTHER	0.85269326
ERR659045	OTHER	0.999101
ERR659141	OTHER	0.9986199
ERR659046	OTHER	0.99685585
ERR659142	OTHER	0.99781895
ERR659047	OTHER	0.9990452
ERR659143	OTHER	0.999235
ERR659048	OTHER	0.9982893
ERR659144	OTHER	0.99835044
ERR659049	OTHER	0.9890504
ERR659145	OTHER	0.98849136
ERR659050	OTHER	0.99889535
ERR659146	OTHER	0.9984029
ERR659051	OTHER	0.99991435
ERR659147	OTHER	0.99989843
ERR659052	OTHER	0.9976538
ERR659148	OTHER	0.9982134
ERR659053	OTHER	0.99911165
ERR659149	OTHER	0.99873847
ERR659054	OTHER	0.5888987
ERR659150	OTHER	0.9656885
ERR659055	OTHER	0.9988376
ERR659151	OTHER	0.9966296
ERR659056	OTHER	0.97925806
ERR659152	OTHER	0.9706079
ERR659057	OTHER	0.9977439
ERR659153	OTHER	0.99610007
ERR659058	OTHER	0.99915344
ERR659154	OTHER	0.9993564
ERR659059	OTHER	0.9994947
ERR659155	OTHER	0.9994796
ERR659060	OTHER	0.9990063
ERR659156	OTHER	0.99787456
ERR659061	OTHER	0.99441224
ERR659157	OTHER	0.9940587
ERR659062	OTHER	0.9965892
ERR659158	OTHER	0.99784946
ERR659063	OTHER	0.9974515
ERR659159	OTHER	0.9976819
ERR659064	OTHER	0.9993812
ERR659160	OTHER	0.9993361
ERR659065	OTHER	0.75332487
ERR659161	OTHER	0.9043213
ERR659066	OTHER	0.9988643
ERR659162	OTHER	0.9991293
ERR659067	OTHER	0.99968433
ERR659163	OTHER	0.99964607
ERR659068	OTHER	0.97048455
ERR659164	OTHER	0.9770851
ERR659069	OTHER	0.99969614
ERR659165	OTHER	0.99988365
ERR659070	OTHER	0.997887
ERR659166	OTHER	0.996436
ERR659071	OTHER	0.9996829
ERR659167	OTHER	0.99984026
ERR659072	OTHER	0.9991453
ERR659168	OTHER	0.9986865
ERR659073	OTHER	0.9990319
ERR659169	OTHER	0.9994483
ERR659074	OTHER	0.9522812
ERR659170	OTHER	0.8706864
ERR659075	OTHER	0.988066
ERR659171	OTHER	0.983775
ERR659076	OTHER	0.93651617
ERR659172	OTHER	0.9237212
ERR659077	OTHER	0.9999566
ERR659173	OTHER	0.9999403
ERR659078	OTHER	0.9986839
ERR659174	OTHER	0.99895144
ERR659079	OTHER	0.9998975
ERR659175	OTHER	0.99990034
ERR659080	OTHER	0.93201363
ERR659176	OTHER	0.9052018
ERR659081	OTHER	0.9999712
ERR659177	OTHER	0.99997795
ERR659082	OTHER	0.99940336
ERR659178	OTHER	0.99925023
ERR659083	OTHER	0.94470435
ERR659179	TISSUE	0.50076723
ERR659084	OTHER	0.96458805
ERR659180	OTHER	0.6766468
ERR659085	OTHER	0.9993145
ERR659181	OTHER	0.99963456
ERR659086	OTHER	0.99759036
ERR659182	OTHER	0.996813
ERR659087	OTHER	0.9994283
ERR659183	OTHER	0.9993326
ERR659088	OTHER	0.96586275
ERR659184	OTHER	0.96023256
ERR659089	OTHER	0.999256
ERR659185	OTHER	0.9996635
ERR659090	OTHER	0.9990805
ERR659186	OTHER	0.99901736
ERR659091	OTHER	0.9995788
ERR659187	OTHER	0.9992959
ERR659092	OTHER	0.9999813
ERR659188	OTHER	0.99997914
ERR659093	OTHER	0.9996479
ERR659189	OTHER	0.99939287
SRR1265554	TISSUE	0.99718964
SRR1192353	OTHER	0.99998504
SRR1192354	OTHER	0.9999862
SRR1192370	OTHER	0.99997413
SRR1192371	OTHER	0.99997556
SRR1192399	OTHER	0.9999874
SRR1192398	OTHER	0.99998635
SRR1192417	OTHER	0.99996835
SRR1192418	OTHER	0.99997264
SRR1192415	OTHER	0.9999674
SRR1192416	OTHER	0.9999708
SRR1192413	OTHER	0.9999747
SRR1192414	OTHER	0.99997294
SRR1192420	OTHER	0.9999715
SRR1192419	OTHER	0.9999636
SRR1192471	OTHER	0.99997234
SRR1192470	OTHER	0.99996966
SRR1192469	OTHER	0.9999631
SRR1192468	OTHER	0.999967
SRR1192467	OTHER	0.9999706
SRR1192466	OTHER	0.9999701
SRR1192465	OTHER	0.999963
SRR1192500	OTHER	0.9999787
SRR1192501	OTHER	0.9999725
SRR1192502	OTHER	0.9999744
SRR1192503	OTHER	0.9999709
SRR1192496	OTHER	0.9999744
SRR1192497	OTHER	0.99996835
SRR1192499	OTHER	0.9999717
SRR1192641	OTHER	0.9999377
SRR1192640	OTHER	0.99989146
SRR1192643	OTHER	0.9999336
SRR1192642	OTHER	0.999894
SRR1192644	OTHER	0.9999412
SRR1192645	OTHER	0.9999402
SRR1192646	OTHER	0.9999307
SRR1192647	OTHER	0.9999064
ERR862939	OTHER	0.99895936
ERR862957	OTHER	0.99911535
ERR878007	OTHER	0.999005
ERR862940	OTHER	0.9994324
ERR862958	OTHER	0.9994621
ERR878008	OTHER	0.99938023
ERR862941	OTHER	0.9992498
ERR862959	OTHER	0.9993888
ERR878009	OTHER	0.9992143
ERR862942	OTHER	0.9995139
ERR862960	OTHER	0.9993149
ERR878010	OTHER	0.9991449
ERR862943	OTHER	0.99955463
ERR862961	OTHER	0.99957466
ERR878011	OTHER	0.9995135
ERR862944	OTHER	0.99955386
ERR862962	OTHER	0.9996561
ERR878012	OTHER	0.9994155
ERR862945	OTHER	0.9993162
ERR862963	OTHER	0.9993278
ERR878013	OTHER	0.99908
ERR862946	OTHER	0.99955827
ERR862964	OTHER	0.99946594
ERR878014	OTHER	0.99931544
ERR862947	OTHER	0.9991495
ERR862965	OTHER	0.999276
ERR878015	OTHER	0.9989837
ERR862948	OTHER	0.9991026
ERR862966	OTHER	0.9989889
ERR878016	OTHER	0.9988168
ERR862949	OTHER	0.9992846
ERR862967	OTHER	0.99941957
ERR878017	OTHER	0.9991299
ERR862950	OTHER	0.9994235
ERR862968	OTHER	0.9994068
ERR878018	OTHER	0.99942714
ERR862951	OTHER	0.99955
ERR862969	OTHER	0.99951965
ERR878019	OTHER	0.9992498
ERR862952	OTHER	0.99945366
ERR862970	OTHER	0.99933213
ERR878020	OTHER	0.9994553
ERR862953	OTHER	0.99947625
ERR862971	OTHER	0.9995332
ERR878021	OTHER	0.9993571
ERR862954	OTHER	0.9993378
ERR862972	OTHER	0.999502
ERR878022	OTHER	0.9993866
ERR862955	OTHER	0.9992965
ERR862973	OTHER	0.999218
ERR878023	OTHER	0.99913836
ERR862956	OTHER	0.99931157
ERR862974	OTHER	0.99912566
ERR878024	OTHER	0.9990641
ERR862975	OTHER	0.99963653
ERR866150	OTHER	0.9996414
ERR866168	OTHER	0.9994466
ERR862976	OTHER	0.99961555
ERR866151	OTHER	0.9994544
ERR866169	OTHER	0.99955606
ERR862977	OTHER	0.9994849
ERR866152	OTHER	0.9993655
ERR866170	OTHER	0.99938184
ERR862978	OTHER	0.9993383
ERR866153	OTHER	0.99937475
ERR866171	OTHER	0.99932355
ERR862979	OTHER	0.9992817
ERR866154	OTHER	0.9994129
ERR866172	OTHER	0.99936926
ERR862980	OTHER	0.999159
ERR866155	OTHER	0.9993189
ERR866173	OTHER	0.9993888
ERR862981	OTHER	0.9993084
ERR866156	OTHER	0.99929506
ERR866174	OTHER	0.99929494
ERR866157	OTHER	0.9995527
ERR866175	OTHER	0.99945086
ERR862983	OTHER	0.9996519
ERR866158	OTHER	0.99953306
ERR866176	OTHER	0.9995359
ERR862984	OTHER	0.99940825
ERR866159	OTHER	0.99954593
ERR866177	OTHER	0.99951524
ERR862985	OTHER	0.999372
ERR866160	OTHER	0.9995035
ERR866178	OTHER	0.99923575
ERR862986	OTHER	0.9995467
ERR866161	OTHER	0.99944764
ERR866179	OTHER	0.999253
ERR862987	OTHER	0.99907243
ERR866162	OTHER	0.99912274
ERR866180	OTHER	0.9991411
ERR862988	OTHER	0.9992193
ERR866163	OTHER	0.99915636
ERR866181	OTHER	0.9993455
ERR862989	OTHER	0.9994337
ERR866164	OTHER	0.99949694
ERR866182	OTHER	0.99936897
ERR862990	OTHER	0.99941844
ERR866165	OTHER	0.9994049
ERR866183	OTHER	0.9994214
ERR862991	OTHER	0.99922335
ERR866166	OTHER	0.9991932
ERR866184	OTHER	0.9990652
ERR862992	OTHER	0.9992162
ERR866167	OTHER	0.9992636
ERR866185	OTHER	0.99921113
SRR537127	OTHER	0.99999654
ERR532547	TISSUE	0.9992863
ERR532548	TISSUE	0.9992703
ERR532549	TISSUE	0.9992651
ERR532576	TISSUE	0.99967
ERR532577	TISSUE	0.9996525
ERR532578	TISSUE	0.9996853
ERR532593	TISSUE	0.99984676
ERR532594	TISSUE	0.9998544
ERR532595	TISSUE	0.9998242
ERR532596	TISSUE	0.9991412
ERR532597	TISSUE	0.9989893
ERR532598	TISSUE	0.9990698
ERR532599	TISSUE	0.99825823
ERR532600	TISSUE	0.99824584
ERR532601	TISSUE	0.9983904
ERR532602	TISSUE	0.99980104
ERR532603	TISSUE	0.99981153
ERR532604	TISSUE	0.9998003
ERR532605	TISSUE	0.9999205
ERR532606	TISSUE	0.9999145
ERR532607	TISSUE	0.99991685
ERR532608	TISSUE	0.99840724
ERR532609	TISSUE	0.99828815
ERR532610	TISSUE	0.9981826
ERR532611	TISSUE	0.99937695
ERR532612	TISSUE	0.9993843
ERR532613	TISSUE	0.9994011
ERR532550	TISSUE	0.9999455
ERR532551	TISSUE	0.9997274
ERR532552	TISSUE	0.99973
ERR532553	TISSUE	0.9996915
ERR532554	TISSUE	0.9998841
ERR532555	TISSUE	0.9998894
ERR532556	TISSUE	0.999884
ERR532557	TISSUE	0.9997473
ERR532558	TISSUE	0.99975646
ERR532559	TISSUE	0.9997468
ERR532560	TISSUE	0.99999505
ERR532561	TISSUE	0.99999475
ERR532562	TISSUE	0.9999949
ERR532563	TISSUE	0.99989593
ERR532564	TISSUE	0.9999037
ERR532565	TISSUE	0.9998908
ERR532566	TISSUE	0.99756014
ERR532567	TISSUE	0.9974065
ERR532568	TISSUE	0.99750507
ERR532569	TISSUE	0.9999131
ERR532570	TISSUE	0.9999112
ERR532571	TISSUE	0.9999089
ERR532572	TISSUE	0.999125
ERR532573	TISSUE	0.99910414
ERR532574	TISSUE	0.99900234
ERR532575	TISSUE	0.99943626
ERR532579	TISSUE	0.9798848
ERR532580	TISSUE	0.97919095
ERR532581	TISSUE	0.9992752
ERR532582	TISSUE	0.9993192
ERR532583	TISSUE	0.9993189
ERR532584	TISSUE	0.9997689
ERR532585	TISSUE	0.9997651
ERR532586	TISSUE	0.9997733
ERR532587	TISSUE	0.9996153
ERR532588	TISSUE	0.9996582
ERR532589	TISSUE	0.99981785
ERR532590	TISSUE	0.99983156
ERR532591	TISSUE	0.99985254
ERR532592	TISSUE	0.99983585
ERR532439	TISSUE	0.99968755
ERR532440	TISSUE	0.9997037
ERR532441	TISSUE	0.999663
ERR532442	TISSUE	0.9999725
ERR532443	TISSUE	0.9999693
ERR532444	TISSUE	0.9999688
ERR532445	TISSUE	0.9999908
ERR532446	TISSUE	0.9999908
ERR532447	TISSUE	0.99999046
ERR532433	TISSUE	0.99994355
ERR532434	TISSUE	0.9999402
ERR532435	TISSUE	0.9999444
ERR532436	TISSUE	0.99996674
ERR532437	TISSUE	0.99996406
ERR532438	TISSUE	0.9999673
ERR532614	OTHER	0.55835253
ERR532615	OTHER	0.54815334
ERR532616	OTHER	0.54871464
SRR650205	TISSUE	0.9805745
SRR650134	TISSUE	0.9760416
SRR650135	TISSUE	0.9939755
SRR650136	TISSUE	0.9699038
SRR650137	TISSUE	0.93181694
SRR650140	TISSUE	0.9423221
SRR650141	TISSUE	0.96220034
SRR650144	TISSUE	0.95892847
SRR650147	TISSUE	0.97841454
SRR650150	TISSUE	0.96274793
SRR650153	TISSUE	0.95740473
SRR650156	TISSUE	0.99671364
SRR650159	TISSUE	0.67825776
SRR650162	TISSUE	0.8277254
SRR650168	TISSUE	0.9449254
SRR650166	TISSUE	0.9792062
SRR650167	TISSUE	0.9838155
SRR650171	TISSUE	0.98521125
SRR650165	TISSUE	0.98038197
SRR650176	TISSUE	0.8827419
SRR650180	TISSUE	0.9828512
SRR650179	TISSUE	0.9866867
SRR650181	TISSUE	0.9914299
SRR650183	TISSUE	0.9860302
SRR650184	TISSUE	0.98807514
SRR650188	TISSUE	0.99578106
SRR650191	TISSUE	0.97337234
SRR650192	TISSUE	0.9941057
SRR650195	TISSUE	0.9825076
SRR650198	TISSUE	0.969179
SRR650200	TISSUE	0.97244674
SRR650196	TISSUE	0.9235529
SRR650197	TISSUE	0.76418287
SRR650201	TISSUE	0.97461176
SRR650203	TISSUE	0.9863086
SRR650204	TISSUE	0.924403
SRR650202	TISSUE	0.9634339
SRR650130	TISSUE	0.95740604
SRR650131	TISSUE	0.9401781
SRR650132	TISSUE	0.98895407
SRR650133	TISSUE	0.9837124
SRR650138	TISSUE	0.9999406
SRR650142	TISSUE	0.99750674
SRR650145	TISSUE	0.99992037
SRR650148	TISSUE	0.99589527
SRR650151	TISSUE	0.9998161
SRR650154	TISSUE	0.9999671
SRR650157	TISSUE	0.9913424
SRR650160	TISSUE	0.86534196
SRR650163	TISSUE	0.99657214
SRR650169	TISSUE	0.9745123
SRR650172	TISSUE	0.9971379
SRR650174	TISSUE	0.9972099
SRR650178	TISSUE	0.99840957
SRR650186	TISSUE	0.9868619
SRR650189	TISSUE	0.9981734
SRR650193	TISSUE	0.98571795
SRR834560	TISSUE	0.98154336
SRR834561	TISSUE	0.6612589
SRR834562	TISSUE	0.9741966
SRR834563	TISSUE	0.5988113
SRR834564	TISSUE	0.966338
SRR834565	TISSUE	0.7527761
SRR834566	TISSUE	0.98730314
SRR834567	TISSUE	0.96748555
SRR834568	TISSUE	0.9841404
SRR834569	TISSUE	0.79192084
SRR834570	TISSUE	0.9838071
SRR834571	TISSUE	0.9472272
SRR834572	TISSUE	0.9658863
SRR834573	TISSUE	0.9566332
SRR834574	TISSUE	0.9659274
SRR834575	TISSUE	0.52246296
SRR834576	TISSUE	0.98887044
SRR834577	TISSUE	0.8911478
SRR1732018	OTHER	0.99785364
SRR1732019	OTHER	0.9989301
SRR1732020	OTHER	0.99903077
SRR1732021	OTHER	0.99921113
SRR1732022	OTHER	0.99882156
SRR1732023	OTHER	0.9986402
SRR1732024	OTHER	0.9994785
SRR1732025	OTHER	0.99891245
SRR1732026	OTHER	0.99831533
SRR1732027	OTHER	0.99870825
SRR1732028	OTHER	0.9985288
SRR1732029	OTHER	0.9991312
SRR1732030	OTHER	0.99903154
SRR1732031	OTHER	0.9986785
SRR1732032	OTHER	0.9987728
SRR1732033	OTHER	0.9977258
SRR1732034	OTHER	0.9979352
SRR1732035	OTHER	0.99867
SRR1732036	OTHER	0.9991287
SRR1732037	OTHER	0.9986688
SRR1732038	OTHER	0.9992669
SRR1732039	OTHER	0.9988592
SRR1732040	OTHER	0.9997183
SRR1732041	OTHER	0.99940985
SRR1732042	OTHER	0.99938357
SRR1732043	OTHER	0.99946654
SRR1732044	OTHER	0.99935424
SRR1732045	OTHER	0.9997519
SRR1732046	OTHER	0.9998123
SRR1732047	OTHER	0.99975884
SRR1732048	OTHER	0.99927586
SRR1732049	OTHER	0.9996685
SRR1732050	OTHER	0.9994003
SRR1732051	OTHER	0.99931526
SRR1732052	OTHER	0.9993626
SRR1732053	OTHER	0.9991301
SRR1732054	OTHER	0.99965096
SRR1732055	OTHER	0.9996158
SRR1732056	OTHER	0.99202555
SRR1732057	OTHER	0.99673593
SRR1732058	OTHER	0.9985922
SRR1732059	OTHER	0.9948217
SRR1732060	OTHER	0.9985326
SRR1732061	OTHER	0.99690723
SRR1732062	OTHER	0.99554205
SRR1732063	OTHER	0.995313
SRR1732064	OTHER	0.9982694
SRR1732065	OTHER	0.99838674
SRR1732066	OTHER	0.98935777
SRR1732067	OTHER	0.9976357
SRR1732068	OTHER	0.9976748
SRR1732069	OTHER	0.99845
SRR1732070	OTHER	0.9992882
SRR1732071	OTHER	0.9923261
SRR1732072	OTHER	0.99395055
SRR1732073	OTHER	0.99751616
SRR1732074	OTHER	0.99916923
SRR1732075	OTHER	0.9989888
SRR1732076	OTHER	0.9956907
SRR1732077	OTHER	0.9986334
SRR1732078	OTHER	0.99604875
SRR1732079	OTHER	0.9987548
SRR1732080	OTHER	0.99713576
SRR1732082	OTHER	0.9979714
SRR1732081	OTHER	0.9948145
SRR1732083	OTHER	0.9947144
SRR1732084	OTHER	0.99553025
SRR1732085	OTHER	0.9984662
SRR1732086	OTHER	0.9901786
SRR1732087	OTHER	0.9902959
SRR1732088	OTHER	0.98337346
SRR542346	TISSUE	0.9977989
SRR542347	TISSUE	0.9974826
SRR542348	TISSUE	0.9996355
SRR542349	TISSUE	0.9988691
SRR542350	TISSUE	0.99998295
SRR542351	TISSUE	0.99931526
SRR542352	TISSUE	0.99983394
SRR542353	TISSUE	0.99998283
SRR542354	TISSUE	0.9988681
SRR542355	TISSUE	0.9867469
SRR542356	TISSUE	0.9984767
SRR542357	TISSUE	0.9981085
SRR542358	TISSUE	0.9999713
SRR542359	TISSUE	0.9997734
SRR542360	TISSUE	0.99862754
SRR542361	TISSUE	0.9999651
SRR542362	TISSUE	0.999777
SRR542363	TISSUE	0.99995756
SRR542364	TISSUE	0.99996406
SRR542365	TISSUE	0.99999154
SRR542366	TISSUE	0.999987
SRR542367	TISSUE	0.9999955
SRR542368	TISSUE	0.99999875
SRR542369	TISSUE	0.9999968
SRR542370	TISSUE	0.99999493
SRR542371	TISSUE	0.99973285
SRR542372	TISSUE	0.99989164
SRR542373	TISSUE	0.99994147
SRR542374	TISSUE	0.99918556
SRR542375	TISSUE	0.9767779
SRR542376	TISSUE	0.99602526
SRR542377	TISSUE	0.9969145
SRR542378	TISSUE	0.9991087
SRR542379	TISSUE	0.9976627
SRR542380	TISSUE	0.99955446
SRR542381	TISSUE	0.99714214
SRR542382	TISSUE	0.9981739
SRR542383	TISSUE	0.9961921
SRR542384	TISSUE	0.9989557
SRR542385	TISSUE	0.99988306
SRR542386	TISSUE	0.9999706
SRR542387	TISSUE	0.9990245
SRR542388	TISSUE	0.9999927
SRR542389	TISSUE	0.9998871
SRR542390	TISSUE	0.9999474
SRR542391	TISSUE	0.99998903
SRR542392	TISSUE	0.99997234
SRR542393	TISSUE	0.9997069
SRR542394	TISSUE	0.9998622
SRR542395	TISSUE	0.9967356
SRR542396	TISSUE	0.9999083
SRR542397	TISSUE	0.99998075
SRR542398	TISSUE	0.99994105
SRR542399	TISSUE	0.99968064
SRR542400	TISSUE	0.99998295
SRR542401	TISSUE	0.9997262
SRR542402	TISSUE	0.9999021
SRR542403	TISSUE	0.99996537
SRR542404	TISSUE	0.99992085
ERR649035	TISSUE	0.9944871
ERR649053	TISSUE	0.9542197
ERR649022	TISSUE	0.97009295
ERR649026	TISSUE	0.97435534
ERR649029	TISSUE	0.9920452
ERR649030	TISSUE	0.9611583
ERR649046	TISSUE	0.8192627
ERR649049	TISSUE	0.98192596
ERR649019	TISSUE	0.9925698
ERR649043	TISSUE	0.9662614
ERR649052	TISSUE	0.9536398
ERR649066	TISSUE	0.99604875
ERR649034	TISSUE	0.9845071
ERR649058	TISSUE	0.9969369
ERR649059	TISSUE	0.98702157
ERR649062	TISSUE	0.9637052
ERR649069	TISSUE	0.9793145
ERR649072	TISSUE	0.99097854
ERR649018	TISSUE	0.97258407
ERR649063	TISSUE	0.9477787
ERR649021	TISSUE	0.9184613
ERR649023	TISSUE	0.9134717
ERR649028	TISSUE	0.99332535
ERR649031	TISSUE	0.8270518
ERR649039	TISSUE	0.9702467
ERR649050	TISSUE	0.90264785
ERR649041	TISSUE	0.9805385
ERR649033	TISSUE	0.9320755
ERR649055	TISSUE	0.9695118
ERR649037	TISSUE	0.9788127
ERR649057	TISSUE	0.92848456
ERR649060	TISSUE	0.93293
ERR649064	TISSUE	0.87339383
ERR649070	TISSUE	0.9528235
ERR649073	TISSUE	0.9188334
ERR649025	TISSUE	0.9889264
ERR649045	TISSUE	0.892605
ERR649020	TISSUE	0.9152075
ERR649024	TISSUE	0.84794444
ERR649027	TISSUE	0.9827452
ERR649032	TISSUE	0.89662135
ERR649040	TISSUE	0.9828451
ERR649048	TISSUE	0.7792735
ERR649042	TISSUE	0.994034
ERR649044	TISSUE	0.95649767
ERR649054	TISSUE	0.94090545
ERR649068	TISSUE	0.97180796
ERR649036	TISSUE	0.98196393
ERR649056	TISSUE	0.8556274
ERR649061	TISSUE	0.7160983
ERR649065	TISSUE	0.9192303
ERR649071	TISSUE	0.9760319
ERR649074	TISSUE	0.93594265
ERR649067	TISSUE	0.98942566
ERR649038	TISSUE	0.9942198
ERR649047	TISSUE	0.7644134
ERR649051	TISSUE	0.9738492
SRR547975	OTHER	0.9999979
SRR547973	OTHER	0.99791354
SRR547968	OTHER	0.9498482
SRR547980	OTHER	0.9981781
SRR545058	TISSUE	0.9773043
SRR546225	TISSUE	0.90744793
SRR546226	TISSUE	0.98813593
SRR546227	TISSUE	0.9991156
SRR546228	TISSUE	0.9961504
SRR546229	TISSUE	0.9836639
SRR546230	TISSUE	0.9965602
SRR546231	TISSUE	0.9992943
SRR546232	TISSUE	0.9992741
SRR546233	TISSUE	0.99492055
SRR546234	TISSUE	0.9973189
SRR546235	TISSUE	0.99811614
SRR546236	TISSUE	0.9939982
SRR546237	TISSUE	0.9982604
SRR546238	TISSUE	0.98289883
SRR546239	TISSUE	0.99978477
SRR546240	TISSUE	0.9993807
SRR547969	OTHER	0.99618226
SRR547970	OTHER	0.9977649
SRR547971	OTHER	0.9975797
SRR547972	OTHER	0.9921352
SRR547974	OTHER	0.99622107
SRR547976	OTHER	0.98935604
SRR547978	OTHER	0.99949265
SRR547979	OTHER	0.9821175
SRR547981	OTHER	0.99169225
SRR547982	OTHER	0.9741305
SRR547983	OTHER	0.9992164
SRR547989	OTHER	0.9990736
SRR547990	OTHER	0.9994682
SRR547991	OTHER	0.9999356
SRR547992	OTHER	0.97827226
SRR801424	TISSUE	0.9996092
SRR801425	TISSUE	0.9789211
SRR801426	TISSUE	0.990629
SRR801427	TISSUE	0.99959123
SRR801428	TISSUE	0.9999424
SRR801429	TISSUE	0.99952257
SRR801430	TISSUE	0.9999401
SRR801431	TISSUE	0.99968946
SRR801432	TISSUE	0.99955875
SRR801433	TISSUE	0.9998767
ERR519515	TISSUE	0.980183
ERR519516	TISSUE	0.9359478
ERR519520	TISSUE	0.99716365
ERR519513	TISSUE	0.9508296
ERR519481	TISSUE	0.98506165
ERR519491	TISSUE	0.9709007
ERR519473	TISSUE	0.9170497
ERR519518	TISSUE	0.99418867
ERR519512	TISSUE	0.98614895
ERR519521	TISSUE	0.9254964
ERR519488	TISSUE	0.98842955
ERR519493	TISSUE	0.97874004
ERR519514	TISSUE	0.94448566
ERR519479	TISSUE	0.9782626
ERR519509	TISSUE	0.9940742
ERR519472	TISSUE	0.872548
ERR519510	TISSUE	0.939576
ERR519470	TISSUE	0.9954027
ERR519495	TISSUE	0.9459399
ERR519522	TISSUE	0.97266006
ERR519523	TISSUE	0.9665297
ERR519503	TISSUE	0.9971465
ERR519471	TISSUE	0.97255385
ERR519500	TISSUE	0.97820365
ERR519485	TISSUE	0.86913633
ERR519476	TISSUE	0.73564947
ERR519502	TISSUE	0.94852364
ERR519486	TISSUE	0.8263402
ERR519478	TISSUE	0.995852
ERR519497	TISSUE	0.9919734
ERR519467	TISSUE	0.9965623
ERR519489	TISSUE	0.92632663
ERR519494	TISSUE	0.89312446
ERR519474	TISSUE	0.95153916
ERR519505	TISSUE	0.9895412
ERR519517	TISSUE	0.9023851
ERR519484	TISSUE	0.97083586
ERR519498	TISSUE	0.958803
ERR519490	TISSUE	0.9847182
ERR519507	TISSUE	0.96381027
ERR519511	TISSUE	0.9552043
ERR519468	TISSUE	0.99166214
ERR519482	TISSUE	0.9966896
ERR519475	OTHER	0.56020105
ERR519496	TISSUE	0.99806625
ERR519506	TISSUE	0.9871086
ERR519469	TISSUE	0.99567205
ERR519480	TISSUE	0.99393207
ERR519487	TISSUE	0.87018144
ERR519483	TISSUE	0.9801834
ERR519477	OTHER	0.6929876
ERR519499	TISSUE	0.8321729
ERR863501	OTHER	0.99915683
ERR863502	OTHER	0.9988519
ERR863503	OTHER	0.9991881
ERR863504	OTHER	0.9996721
ERR863505	OTHER	0.99971753
ERR863506	OTHER	0.9996274
ERR863507	OTHER	0.9995165
ERR863508	OTHER	0.99958974
ERR863509	OTHER	0.9993783
ERR863510	OTHER	0.999406
ERR863511	OTHER	0.9996188
ERR863512	OTHER	0.99934137
ERR863513	OTHER	0.99949664
ERR863514	OTHER	0.99955064
ERR863515	OTHER	0.9994518
ERR863516	OTHER	0.9996503
ERR863517	OTHER	0.99971074
ERR863518	OTHER	0.9997212
ERR863519	OTHER	0.9995476
ERR863520	OTHER	0.9994612
ERR863521	OTHER	0.9995779
ERR863522	OTHER	0.9993704
ERR863523	OTHER	0.99965906
ERR863524	OTHER	0.9997166
ERR863525	OTHER	0.9991495
ERR863526	OTHER	0.9995488
ERR863527	OTHER	0.9994009
ERR863528	OTHER	0.9994281
ERR863529	OTHER	0.9993458
ERR863530	OTHER	0.99967206
ERR863531	OTHER	0.9994875
ERR863532	OTHER	0.9995643
ERR863533	OTHER	0.9996063
ERR863534	OTHER	0.9997177
ERR863535	OTHER	0.9996951
ERR863536	OTHER	0.99967176
ERR863537	OTHER	0.7734604
ERR863538	OTHER	0.7756203
ERR863539	OTHER	0.7990021
ERR863540	OTHER	0.8274843
ERR863541	OTHER	0.59230125
ERR863542	OTHER	0.5928439
ERR863543	OTHER	0.6090024
ERR863544	OTHER	0.5829735
ERR863545	TISSUE	0.5984047
ERR863546	TISSUE	0.5729559
ERR863547	TISSUE	0.5482713
ERR863548	TISSUE	0.58064306
SRR1698142	TISSUE	0.9992768
SRR2557088	TISSUE	0.8937197
SRR387392	OTHER	0.937596
SRR387393	OTHER	0.9917084
SRR387394	OTHER	0.9987345
SRR387293	OTHER	0.9999793
SRR387395	OTHER	0.9997492
SRR387396	OTHER	0.9939841
SRR387397	OTHER	0.99980056
SRR387398	OTHER	0.9923943
SRR387399	OTHER	0.99805784
SRR387400	OTHER	0.999864
SRR387401	OTHER	0.9900522
SRR387402	OTHER	0.97986174
SRR387403	OTHER	0.99043655
SRR387404	TISSUE	0.98780906
SRR387405	TISSUE	0.9921092
SRR387407	TISSUE	0.98414993
SRR387418	TISSUE	0.9935905
SRR387426	TISSUE	0.94733953
SRR387427	TISSUE	0.911358
SRR387428	TISSUE	0.8421146
SRR387429	TISSUE	0.9926526
SRR387430	TISSUE	0.9616364
SRR387431	TISSUE	0.9541899
SRR387432	TISSUE	0.94728625
SRR387433	TISSUE	0.96671784
SRR387434	TISSUE	0.96598625
SRR387435	TISSUE	0.962383
SRR387436	TISSUE	0.93688965
SRR387437	TISSUE	0.9609517
SRR387438	TISSUE	0.98037845
SRR387439	TISSUE	0.91775435
SRR387440	TISSUE	0.95720655
SRR387441	TISSUE	0.94637424
SRR387442	TISSUE	0.9683083
SRR387443	TISSUE	0.957205
SRR387444	TISSUE	0.9546364
SRR387445	TISSUE	0.9648841
SRR387446	TISSUE	0.9798707
SRR387447	TISSUE	0.9672719
SRR387448	TISSUE	0.92404175
ERR833219	TISSUE	0.9049574
ERR833220	TISSUE	0.9037758
ERR833221	TISSUE	0.91827136
ERR833222	TISSUE	0.91835564
ERR833223	TISSUE	0.9177483
ERR833224	TISSUE	0.9203192
ERR833225	TISSUE	0.9177011
ERR833226	TISSUE	0.9129524
ERR833227	TISSUE	0.87350386
ERR833228	TISSUE	0.8745333
ERR833229	TISSUE	0.86601907
ERR833230	TISSUE	0.8689144
ERR833231	TISSUE	0.76907706
ERR833232	TISSUE	0.7494389
ERR833233	TISSUE	0.7633516
ERR833234	TISSUE	0.7623665
ERR833235	TISSUE	0.939905
ERR833236	TISSUE	0.92624885
ERR833237	TISSUE	0.9230037
ERR833238	TISSUE	0.9247367
ERR833239	TISSUE	0.9612805
ERR833240	TISSUE	0.95209897
ERR833241	TISSUE	0.96046305
ERR833242	TISSUE	0.9557667
ERR833243	TISSUE	0.957394
ERR833244	TISSUE	0.95320046
ERR833245	TISSUE	0.9556489
ERR833246	TISSUE	0.95269775
ERR833247	TISSUE	0.96001923
ERR833248	TISSUE	0.96063054
ERR833249	TISSUE	0.9594367
ERR833250	TISSUE	0.9574825
ERR833251	TISSUE	0.9446747
ERR833252	TISSUE	0.9396054
ERR833253	TISSUE	0.9429619
ERR833254	TISSUE	0.9411844
ERR833255	TISSUE	0.92266303
ERR833256	TISSUE	0.92212486
ERR833257	TISSUE	0.92953205
ERR833258	TISSUE	0.92144716
SRR420199	OTHER	0.9880036
SRR449431	OTHER	0.99501574
SRR420201	OTHER	0.9731593
SRR449291	OTHER	0.99707925
SRR423929	OTHER	0.9950959
SRR449293	OTHER	0.99986756
SRR449292	OTHER	0.99978065
SRR423962	OTHER	0.9772188
SRR449432	OTHER	0.9969491
SRR424182	OTHER	0.9793895
SRR449304	OTHER	0.99896574
SRR424332	OTHER	0.99093854
SRR449303	OTHER	0.99978006
SRR1721279	TISSUE	0.99889994
SRR1721280	TISSUE	0.9992323
SRR1721281	TISSUE	0.99885017
SRR1721282	TISSUE	0.99862653
SRR1721283	TISSUE	0.99980175
SRR1721284	TISSUE	0.9925124
SRR1721285	TISSUE	0.9975878
SRR1721286	TISSUE	0.9996247
SRR1721287	TISSUE	0.99984914
SRR1721288	TISSUE	0.9995421
SRR1721289	TISSUE	0.9995465
SRR1721290	TISSUE	0.9991956
SRR1721291	TISSUE	0.98698634
SRR1721292	TISSUE	0.99645823
SRR1721293	TISSUE	0.9989649
SRR1721294	TISSUE	0.99977267
SRR1721295	TISSUE	0.9999493
SRR1721296	TISSUE	0.99990195
SRR1721297	TISSUE	0.9999871
SRR1721298	TISSUE	0.9951804
SRR1721299	TISSUE	0.9996449
SRR1721300	TISSUE	0.99996555
SRR1721301	TISSUE	0.96375114
SRR1721302	TISSUE	0.9808539
SRR1721303	TISSUE	0.9980925
SRR1721304	TISSUE	0.9975486
SRR1721305	TISSUE	0.99632055
SRR1721306	TISSUE	0.99905646
SRR1721307	TISSUE	0.9992016
SRR1721308	TISSUE	0.99586594
SRR1721309	TISSUE	0.9998638
SRR1721310	TISSUE	0.99995553
SRR1721311	TISSUE	0.9999343
SRR1721312	TISSUE	0.99993265
SRR1721313	TISSUE	0.99992955
ERR731440	OTHER	0.99811715
ERR731444	OTHER	0.9978504
ERR731446	OTHER	0.99922323
ERR731463	OTHER	0.94049466
ERR731467	OTHER	0.9303511
ERR731464	OTHER	0.96004504
ERR731468	OTHER	0.9616159
ERR731465	OTHER	0.97504425
ERR731469	OTHER	0.97719175
ERR731466	OTHER	0.98146707
ERR731470	OTHER	0.9781138
ERR731448	OTHER	0.99755764
ERR731452	OTHER	0.9974554
ERR731454	OTHER	0.9990009
ERR731455	OTHER	0.9784585
ERR731459	OTHER	0.97735673
ERR731456	OTHER	0.98891985
ERR731457	OTHER	0.9879364
ERR731461	OTHER	0.98738897
ERR731458	OTHER	0.98928946
ERR731462	OTHER	0.99021465
ERR737803	OTHER	0.99732673
ERR737807	OTHER	0.99688023
ERR737805	OTHER	0.9984225
ERR737809	OTHER	0.9986723
ERR737786	OTHER	0.985552
ERR737790	OTHER	0.9809262
ERR737787	OTHER	0.97661746
ERR737791	OTHER	0.9786369
ERR737788	OTHER	0.98943454
ERR737792	OTHER	0.9865597
ERR737789	OTHER	0.9903576
ERR737793	OTHER	0.99033105
ERR731450	OTHER	0.99901533
ERR894734	OTHER	0.94720966
ERR894735	OTHER	0.8596245
ERR894736	OTHER	0.66716516
ERR894737	OTHER	0.95000964
ERR894738	OTHER	0.75225794
ERR894739	OTHER	0.95241755
ERR894740	OTHER	0.94601744
ERR894741	OTHER	0.8634938
ERR894742	OTHER	0.9457947
ERR894743	OTHER	0.8522909
ERR894744	OTHER	0.813753
ERR894745	OTHER	0.8629316
ERR894746	OTHER	0.64450985
ERR894747	OTHER	0.9763442
ERR894748	OTHER	0.906054
ERR894749	OTHER	0.85265505
ERR894750	OTHER	0.96533966
ERR894751	OTHER	0.93961126
ERR894752	OTHER	0.81947577
ERR894753	OTHER	0.97521
ERR894754	OTHER	0.76536286
ERR894755	OTHER	0.9715406
ERR894756	OTHER	0.9478081
ERR894757	OTHER	0.84449196
ERR894758	OTHER	0.9785614
ERR894759	OTHER	0.939895
ERR894760	OTHER	0.81007224
ERR894761	OTHER	0.9808346
ERR894762	OTHER	0.8168081
ERR894763	OTHER	0.97662365
ERR894764	OTHER	0.962049
ERR894765	OTHER	0.7497156
SRR1975505	OTHER	0.9999819
SRR1213847	TISSUE	0.99731004
SRR1213816	TISSUE	0.9977223
SRR1213848	TISSUE	0.9969679
SRR1213568	TISSUE	0.9994842
SRR1213698	TISSUE	0.9997072
SRR1213712	TISSUE	0.99983346
SRR1213743	TISSUE	0.9993107
SRR1213725	TISSUE	0.9998827
SRR1213699	TISSUE	0.9995815
SRR1213724	TISSUE	0.99834263
SRR1213702	TISSUE	0.99920833
SRR1213741	TISSUE	0.9980689
SRR1213797	TISSUE	0.99807197
SRR1213729	TISSUE	0.99895066
SRR1213742	TISSUE	0.99778366
SRR1213834	TISSUE	0.9999336
SRR1213838	TISSUE	0.99994373
SRR1213572	TISSUE	0.9999913
SRR1213573	TISSUE	0.99999124
SRR1213580	TISSUE	0.99999917
SRR1213739	TISSUE	0.99999774
SRR1213776	TISSUE	0.9999994
SRR1213728	TISSUE	0.9999963
SRR1213720	TISSUE	0.9999921
SRR1213726	TISSUE	0.9999854
SRR1213721	TISSUE	0.9999933
SRR1213775	TISSUE	0.99995697
SRR1213760	TISSUE	0.9999552
SRR1213740	TISSUE	0.9999914
SRR926673	OTHER	0.9999124
SRR926674	OTHER	0.99676406
SRR926675	OTHER	0.9999301
SRR926676	OTHER	0.99993694
SRR926677	OTHER	0.9999361
SRR926678	OTHER	0.9999307
SRR926679	OTHER	0.9995694
SRR926680	OTHER	0.9970358
SRR926681	OTHER	0.9996339
SRR926682	OTHER	0.99958384
SRR926683	OTHER	0.9994958
SRR926684	OTHER	0.9995427
SRR926685	TISSUE	0.98923
SRR926686	TISSUE	0.94406337
SRR926687	TISSUE	0.9529233
SRR926688	TISSUE	0.98638165
SRR926689	TISSUE	0.9779397
SRR926690	TISSUE	0.9631233
SRR926691	TISSUE	0.9613837
SRR926692	TISSUE	0.97206545
SRR926693	TISSUE	0.98706025
SRR926694	TISSUE	0.9534997
SRR926695	TISSUE	0.95309275
SRR926696	TISSUE	0.9832492
SRR926697	TISSUE	0.91979647
SRR926698	TISSUE	0.61915433
SRR926699	TISSUE	0.61673534
SRR926700	TISSUE	0.89531136
DRR016694	OTHER	0.99962884
DRR016695	OTHER	0.9995123
DRR016696	OTHER	0.9999939
DRR016697	OTHER	0.99977714
DRR016698	OTHER	0.99992144
DRR016699	OTHER	0.9998948
DRR016700	OTHER	0.99938166
DRR016701	OTHER	0.99983615
DRR016702	OTHER	0.9998956
DRR016703	OTHER	0.9991215
DRR016704	OTHER	0.99971884
DRR016705	OTHER	0.9999806
DRR016706	OTHER	0.99984103
DRR016707	OTHER	0.9999862
DRR016708	OTHER	0.99999124
DRR016709	OTHER	0.9998722
DRR016710	OTHER	0.9990155
DRR016711	OTHER	0.99976885
DRR016712	OTHER	0.99999654
DRR016713	OTHER	0.9998533
DRR016714	OTHER	0.99988043
DRR016715	OTHER	0.9965364
DRR016716	OTHER	0.9999612
DRR016717	OTHER	0.9986731
DRR016718	OTHER	0.9995574
DRR016719	OTHER	0.9998779
SRR2096236	OTHER	0.99810946
SRR2096235	OTHER	0.99732316
SRR2096234	OTHER	0.99477816
SRR2096255	OTHER	0.9999755
SRR2096254	OTHER	0.9999803
SRR2096253	OTHER	0.9999755
SRR2096252	OTHER	0.9999253
SRR2096251	OTHER	0.9999735
SRR2096250	OTHER	0.999972
SRR2096249	OTHER	0.99995136
SRR2096248	OTHER	0.99998826
SRR2096247	OTHER	0.9897052
SRR2096246	OTHER	0.9913999
SRR2096245	OTHER	0.98939866
SRR2096244	OTHER	0.9893565
SRR2096243	OTHER	0.97942036
SRR2096242	OTHER	0.98249674
SRR2096241	OTHER	0.9806879
SRR2096240	OTHER	0.98326796
SRR2096239	OTHER	0.99641055
SRR2096238	OTHER	0.9955765
SRR2096237	OTHER	0.99746096
SRR2096233	OTHER	0.9968864
SRR2096232	OTHER	0.9938487
ERR832536	TISSUE	0.8218263
ERR832537	TISSUE	0.82743585
ERR832538	TISSUE	0.81599396
ERR832539	TISSUE	0.824502
ERR832540	TISSUE	0.9236714
ERR832541	TISSUE	0.9255789
ERR832542	TISSUE	0.92219484
ERR832543	TISSUE	0.9224412
ERR832544	TISSUE	0.90876496
ERR832545	TISSUE	0.91467583
ERR832546	TISSUE	0.9207674
ERR832547	TISSUE	0.9212844
ERR832548	TISSUE	0.9315525
ERR832549	TISSUE	0.9310867
ERR832550	TISSUE	0.936697
ERR832551	TISSUE	0.93294555
ERR832552	TISSUE	0.87301207
ERR832553	TISSUE	0.86890537
ERR832554	TISSUE	0.88457376
ERR832555	TISSUE	0.8782026
ERR832556	TISSUE	0.9352275
ERR832557	TISSUE	0.93614024
ERR832558	TISSUE	0.9363354
ERR832559	TISSUE	0.9329945
SRR629557	OTHER	0.99974614
SRR629559	OTHER	0.9995476
SRR629561	OTHER	0.99989736
SRR629562	OTHER	0.999163
SRR629563	OTHER	0.99963915
SRR629564	OTHER	0.99976224
SRR629565	OTHER	0.9997684
SRR629566	OTHER	0.999797
SRR629568	OTHER	0.9997283
SRR629569	OTHER	0.999709
SRR629570	OTHER	0.9993833
SRR629571	OTHER	0.99998647
SRR629572	OTHER	0.99838895
SRR629573	OTHER	0.99986184
SRR629576	OTHER	0.9997916
SRR629577	OTHER	0.9999936
SRR629578	OTHER	0.99999225
SRR629580	OTHER	0.99994147
SRR629581	OTHER	0.99994147
SRR629582	OTHER	0.99942493
SRR629583	OTHER	0.9992014
SRR389816	OTHER	0.91540444
SRR391078	TISSUE	0.51012516
SRR393826	TISSUE	0.6206447
SRR393827	OTHER	0.50954634
SRR393745	OTHER	0.92319405
SRR393746	OTHER	0.8602082
SRR393824	OTHER	0.9997591
SRR393825	OTHER	0.8243433
SRR393828	OTHER	0.69459975
SRR393829	OTHER	0.9704027
SRR393830	OTHER	0.8821254
SRR393831	OTHER	0.99297035
SRR393832	OTHER	0.8062412
SRR393747	OTHER	0.9450455
SRR393748	OTHER	0.74952275
SRR393749	OTHER	0.7207681
SRR393750	OTHER	0.7985201
SRR393834	OTHER	0.81174123
SRR393835	OTHER	0.7381098
ERR210964	TISSUE	0.95397395
ERR210956	TISSUE	0.93573266
ERR210957	TISSUE	0.9270009
ERR210960	TISSUE	0.9194112
ERR210968	OTHER	0.9984641
ERR210965	TISSUE	0.98317814
ERR210959	TISSUE	0.9930962
ERR210955	TISSUE	0.99565315
ERR210961	TISSUE	0.99181634
ERR210962	TISSUE	0.93992364
ERR210963	TISSUE	0.98588896
ERR210954	TISSUE	0.9806987
ERR210952	TISSUE	0.9693543
ERR210953	TISSUE	0.95866394
ERR210967	TISSUE	0.9770751
ERR210966	TISSUE	0.97757274
SRR609422	TISSUE	0.9967561
SRR609423	TISSUE	0.99058276
SRR609424	TISSUE	0.9932987
SRR609425	TISSUE	0.99653625
SRR609426	TISSUE	0.99609673
SRR609427	TISSUE	0.9883846
SRR609428	TISSUE	0.99355185
SRR609429	TISSUE	0.9961349
SRR609430	TISSUE	0.9941015
SRR611065	TISSUE	0.99999654
SRR611066	TISSUE	0.9997781
SRR611067	TISSUE	0.9999609
SRR611068	TISSUE	0.9999865
SRR611069	TISSUE	0.99999034
SRR611070	TISSUE	0.99999416
SRR2099846	OTHER	0.99999607
SRR2099845	OTHER	0.9999617
SRR2099844	OTHER	0.99998206
SRR2099842	OTHER	0.9999982
SRR2099843	OTHER	0.9999992
SRR2099841	OTHER	0.99999493
SRR2099840	OTHER	0.9999999
SRR2099839	OTHER	1.0
SRR2099838	OTHER	0.9999998
SRR2099837	OTHER	0.9999999
SRR2099836	OTHER	1.0
SRR2099835	OTHER	0.9999998
SRR2099834	OTHER	0.9999999
SRR2099833	OTHER	0.9999999
ERR759388	OTHER	0.9986013
ERR759396	OTHER	0.99906176
ERR759389	OTHER	0.991813
ERR759397	OTHER	0.9915249
ERR759390	OTHER	0.9994715
ERR759398	OTHER	0.99949676
ERR759391	OTHER	0.9984291
ERR759399	OTHER	0.9969057
ERR759392	OTHER	0.99901056
ERR759400	OTHER	0.99908096
ERR759393	OTHER	0.9974303
ERR759401	OTHER	0.9970314
ERR731482	TISSUE	0.9942686
ERR731494	TISSUE	0.99577016
ERR731506	TISSUE	0.9951065
ERR731518	TISSUE	0.99557173
ERR731483	TISSUE	0.9929209
ERR731495	TISSUE	0.99358714
ERR731507	TISSUE	0.993631
ERR731519	TISSUE	0.99250585
ERR731484	TISSUE	0.8797342
ERR731496	TISSUE	0.8980433
ERR731508	TISSUE	0.88781375
ERR731520	TISSUE	0.8977846
SRR2081139	OTHER	0.7164519
SRR2081140	OTHER	0.57851636
SRR2081138	TISSUE	0.6231909
SRR2081137	TISSUE	0.98644304
SRR2081135	OTHER	0.97033405
SRR2081134	OTHER	0.95632535
SRR2081133	OTHER	0.5277343
SRR2081132	OTHER	0.9752654
SRR2081130	TISSUE	0.8739813
SRR2081131	OTHER	0.66417205
SRR2027992	OTHER	0.99801195
SRR2027993	OTHER	0.99811757
SRR2027994	OTHER	0.9982964
SRR2028001	OTHER	0.9988267
SRR2028016	OTHER	0.99894744
SRR2028028	OTHER	0.9983653
SRR2028029	OTHER	0.9986416
SRR2028031	OTHER	0.9992739
SRR2028032	OTHER	0.998917
SRR2028034	OTHER	0.9986739
ERR304479	OTHER	0.97935456
ERR304480	OTHER	0.98919594
ERR304481	OTHER	0.9940327
ERR304482	OTHER	0.9940144
ERR304487	OTHER	0.9990466
ERR304488	OTHER	0.99937856
ERR304489	OTHER	0.9997668
ERR304485	OTHER	0.9998108
ERR304486	OTHER	0.99983567
ERR304483	OTHER	0.99864805
ERR304484	OTHER	0.9990042
SRR324678	OTHER	0.9999916
SRR324679	OTHER	0.99956447
SRR324680	OTHER	0.9984872
SRR324681	OTHER	0.9984558
SRR324682	OTHER	0.9999914
SRR324683	OTHER	0.99999714
SRR324684	OTHER	0.99834365
SRR324685	OTHER	0.99908304
SRR324686	OTHER	0.9997879
SRR324687	OTHER	0.9990204
SRR324688	OTHER	0.9997195
SRR090589	OTHER	0.99905664
SRR094903	OTHER	0.99957
SRR090597	OTHER	0.99980134
SRR090590	OTHER	0.9999901
SRR090594	OTHER	0.9999995
SRR090595	OTHER	0.9999999
SRR090596	OTHER	0.9999999
SRR090591	OTHER	0.9989743
SRR090592	OTHER	0.99999714
SRR090593	OTHER	0.9999916
SRR546588	TISSUE	0.9992981
SRR546589	TISSUE	0.9999031
ERR1018657	OTHER	0.9999336
ERR1018658	OTHER	0.9956023
ERR1018659	OTHER	0.9951979
ERR1018660	OTHER	0.9950598
ERR1018661	OTHER	0.9985696
ERR1018662	OTHER	0.99875414
ERR1018663	OTHER	0.9988737
ERR1018664	OTHER	0.9900936
ERR1018665	OTHER	0.99066
ERR1018666	OTHER	0.99348056
SRR1503250	OTHER	0.9999999
SRR1046364	OTHER	0.99929637
SRR1046683	OTHER	0.9994116
ERR576280	OTHER	0.99994344
ERR576281	OTHER	0.99998474
ERR576282	OTHER	0.99995244
ERR576283	OTHER	0.99995136
ERR576284	OTHER	0.9999379
ERR576285	OTHER	0.9999798
ERR576286	OTHER	0.9999727
ERR576287	OTHER	0.99999255
ERR576288	OTHER	0.99969405
SRR576123	OTHER	0.9999998
SRR576124	OTHER	0.9999999
SRR576125	OTHER	0.9999999
SRR576126	OTHER	0.99999905
SRR576127	OTHER	0.9999992
SRR576128	OTHER	0.9999995
SRR576129	OTHER	0.9999955
SRR576130	OTHER	0.9999949
SRR576131	OTHER	0.9999981
ERR351162	OTHER	0.99993515
ERR351163	OTHER	0.9999107
ERR351164	OTHER	0.9999072
ERR695496	OTHER	0.9971442
ERR695497	OTHER	0.99995965
ERR695498	OTHER	0.99377346
ERR695499	OTHER	0.9997901
ERR695500	OTHER	0.9991387
SRR014493	TISSUE	0.9935091
SRR014494	TISSUE	0.99918
SRR014495	TISSUE	0.99891967
SRR014496	TISSUE	0.9985696
SRR014497	TISSUE	0.99910897
SRR014498	TISSUE	0.99980736
SRR014499	TISSUE	0.99976075
SRR014500	TISSUE	0.9977063
ERR1145945	OTHER	0.99986756
ERR1145946	OTHER	0.9998754
ERR1145947	OTHER	0.9989042
ERR1145948	OTHER	0.9992897
ERR1145949	OTHER	0.993636
ERR1145950	OTHER	0.99877024
ERR1145951	OTHER	0.996527
ERR1145944	OTHER	0.9999323
DRR014396	OTHER	0.9999918
DRR014397	OTHER	0.9999968
DRR014398	OTHER	0.9999955
DRR014399	OTHER	0.99999887
DRR014400	OTHER	0.9999838
DRR014401	OTHER	0.9999956
DRR014402	OTHER	0.9999854
SRR593274	OTHER	0.9999987
SRR593277	OTHER	1.0
SRR593160	OTHER	0.9999849
SRR593157	OTHER	0.9998514
SRR593158	OTHER	0.9995696
SRR593165	OTHER	0.9992644
SRR593159	OTHER	0.9999992
ERR910009	OTHER	0.9941101
ERR910013	OTHER	0.99327266
ERR910010	OTHER	0.99779415
ERR910014	OTHER	0.99761784
ERR910011	OTHER	0.99493015
ERR910015	OTHER	0.99475163
ERR910016	OTHER	0.997997
SRR2079883	OTHER	0.9962767
SRR2079884	OTHER	0.99721843
SRR2079882	OTHER	0.99969494
SRR2079885	OTHER	0.997235
SRR2079881	OTHER	0.99976844
SRR2079880	OTHER	0.9996749
ERR732465	OTHER	0.9999956
ERR732466	OTHER	0.99994594
ERR732467	OTHER	0.99999726
ERR732468	OTHER	0.99999505
ERR732469	OTHER	0.9999949
ERR732470	OTHER	0.9999968
ERR956736	OTHER	0.8348158
ERR956739	OTHER	0.84115744
ERR956737	OTHER	0.8885517
ERR956740	OTHER	0.9046189
ERR956738	OTHER	0.84300405
ERR956741	OTHER	0.8636694
ERR922709	TISSUE	0.9309003
ERR922710	TISSUE	0.891992
ERR922711	TISSUE	0.99344206
ERR922712	TISSUE	0.992544
ERR922713	OTHER	0.8167139
ERR922714	OTHER	0.9372206
SRR645160	TISSUE	0.99370825
SRR645161	TISSUE	0.95333135
SRR645163	TISSUE	0.9590306
SRR645375	TISSUE	0.86622036
SRR645162	TISSUE	0.9344985
SRR645376	TISSUE	0.85074437
SRR2106405	OTHER	0.99990016
SRR2106404	OTHER	0.9998299
SRR2106403	OTHER	0.999817
SRR2106402	OTHER	0.999736
SRR2106400	OTHER	0.99921286
SRR2106401	OTHER	0.999853
SRR350976	OTHER	0.99999416
SRR350978	OTHER	0.99990165
SRR353604	OTHER	0.99999297
SRR353948	OTHER	0.9996816
SRR353602	OTHER	0.9930264
SRR353603	OTHER	0.99916124
SRR1042583	OTHER	0.9988651
SRR1042584	OTHER	0.9984565
SRR1042586	OTHER	0.9995344
SRR1042587	OTHER	0.9966779
SRR1042589	OTHER	0.9988165
SRR1042590	OTHER	0.9977654
DRR010359	OTHER	0.99994355
DRR010362	OTHER	0.9999933
DRR010360	OTHER	0.99999124
DRR010363	OTHER	0.99996185
DRR010361	OTHER	0.9999898
DRR010364	OTHER	0.99999964
SRR407635	OTHER	1.0
SRR407636	OTHER	1.0
SRR407637	OTHER	1.0
SRR407643	OTHER	1.0
SRR407644	OTHER	1.0
ERR215682	OTHER	0.9994502
ERR215683	OTHER	0.99875146
ERR215684	OTHER	0.99846345
ERR215685	OTHER	0.99912107
ERR215686	OTHER	0.99768746
SRR2107340	OTHER	0.9999669
SRR2107338	OTHER	0.9999794
SRR2107337	OTHER	0.9999916
SRR2107336	OTHER	0.9999887
SRR2107335	OTHER	0.99998665
SRR618770	OTHER	0.9999999
SRR618771	OTHER	0.9999999
SRR618772	OTHER	1.0
SRR618773	OTHER	1.0
ERR033747	OTHER	0.53126687
SRR364001	OTHER	0.9940861
SRR364003	OTHER	0.985627
SRR364004	OTHER	0.99999034
SRR364005	OTHER	0.9999896
SRR364065	OTHER	0.99970293
SRR223496	OTHER	0.99999464
SRR223497	OTHER	0.99994975
SRR223506	OTHER	0.999993
SRR223524	OTHER	0.99968165
SRR223525	TISSUE	0.99788934
SRR349689	OTHER	0.99901664
SRR349693	OTHER	0.999053
SRR349694	OTHER	0.9991511
SRR349695	OTHER	0.99647605
SRR349696	OTHER	0.9969433
SRR074310	TISSUE	0.9892572
SRR074899	TISSUE	0.9495942
SRR074901	OTHER	0.9734844
SRR074903	OTHER	0.9925696
SRR192425	OTHER	0.99824286
SRR192534	OTHER	0.99999416
SRR192532	OTHER	0.99574107
SRR192536	OTHER	0.9999815
ERR661279	TISSUE	0.7574607
ERR661280	OTHER	0.5154684
ERR661281	TISSUE	0.95370924
ERR661282	TISSUE	0.675454
SRR350973	TISSUE	0.88856393
SRR357412	TISSUE	0.91910285
SRR357437	TISSUE	0.9451213
SRR361334	TISSUE	0.9678184
ERR191523	OTHER	0.99937916
ERR191524	OTHER	0.9996889
ERR598796	OTHER	0.9998485
ERR700461	OTHER	0.99983776
SRR2087208	OTHER	0.9953173
SRR2087209	OTHER	0.9999567
SRR2087207	TISSUE	0.99269927
SRR2087206	TISSUE	0.99878395
SRR504650	OTHER	0.9999956
SRR504651	OTHER	0.99999654
SRR504648	OTHER	0.9999954
ERR652845	OTHER	0.99998873
ERR652846	OTHER	0.99998796
ERR652847	OTHER	0.9999876
ERR409743	TISSUE	0.99989927
ERR409744	TISSUE	0.99991167
ERR409745	TISSUE	0.999901
SRR512034	OTHER	0.9999692
SRR512065	OTHER	0.9999102
SRR512077	OTHER	0.99991405
SRR768659	OTHER	0.99974614
SRR768660	OTHER	0.99983895
SRR578270	OTHER	0.9999852
SRR577225	OTHER	0.99998605
SRR570309	TISSUE	0.8023165
SRR570308	TISSUE	0.8005783
SRR536348	OTHER	0.9997757
SRR536342	OTHER	0.9992011
SRR817607	OTHER	0.99959147
SRR817683	OTHER	0.9998506
SRR504986	OTHER	0.9999992
SRR504989	OTHER	0.9999957
SRR2488739	OTHER	0.9554493
SRR2493706	OTHER	0.968871
ERR361060	OTHER	1.0
ERR361062	OTHER	0.99999934
SRR832889	TISSUE	0.9998968
SRR832891	TISSUE	0.99982816
SRR2103638	TISSUE	0.518484
SRR2103637	OTHER	0.87469995
SRR316212	TISSUE	0.9814742
SRR316214	TISSUE	0.7539531
SRR497884	OTHER	0.98208463
SRR497885	OTHER	0.9884551
DRR014114	TISSUE	0.5419061
ERR626963	OTHER	0.99980104
DRR014113	TISSUE	0.5910168
SRR619716	OTHER	0.99997264
SRR1575099	TISSUE	0.89421654
SRR796731	OTHER	0.99999535
SRR436885	OTHER	0.99342406
SRR393010	TISSUE	0.998398
SRR349672	TISSUE	0.96309376
SRR341975	OTHER	0.999899
SRR333479	OTHER	0.99999696
SRR063981	TISSUE	0.9999734
SRR866929	OTHER	0.99978983
SRR527082	OTHER	0.9434624
SRR492714	OTHER	0.9997698
